# Genome analysis of Parmales, a sister group of diatoms, reveals the evolutionary specialization of diatoms from phago-mixotrophs to photoautotrophs

**DOI:** 10.1101/2022.09.09.507052

**Authors:** Hiroki Ban, Shinya Sato, Shinya Yoshikawa, Kazumasa Yamada, Yoji Nakamura, Mutsuo Ichinomiya, Naoki Sato, Romain Blanc-Mathieu, Hisashi Endo, Akira Kuwata, Hiroyuki Ogata

## Abstract

The order Parmales (Bolidophyceae) is a minor group of pico-sized eukaryotic marine phytoplankton that contains species with cells surrounded by silica plates. Previous studies revealed that Parmales is a member of ochrophytes and sister to diatoms (Bacillariophyta), the most successful phytoplankton group in the modern ocean. Therefore, parmalean genomes can serve as a reference to elucidate both the evolutionary events that differentiated these two lineages and the genomic basis for the ecological success of diatoms vs. the more cryptic lifestyle of parmaleans. Here, we compared the genomes of eight parmaleans and five diatoms to explore their physiological and evolutionary differences. Parmaleans were predicted to be phago-mixotrophs. By contrast, diatoms have undergone loss of genes related to phagocytosis, indicating the ecological specialization from phago-mixotroph to photoautotroph in the early evolution of diatoms. Furthermore, diatoms showed significant enrichment in gene sets involved in silica metabolism, nutrient uptake capacity, carbon concentrating mechanisms, and iron uptake in comparison with parmaleans. Overall, our results suggest a strong evolutionary link between the loss of phago-mixotrophy and specialization to a silicified photoautotrophic life stage early in diatom evolution after diverging from the Parmales lineage.
