## Supplementary Data 1 for "Genome analysis of Parmales, a sister group of diatoms, reveals the evolutionary specialization of diatoms from phago-mixotrophs to photoautotrophs"

### Sheet: fisher.interpro.diatoms
IPR	desc	Triparma laevis f. inornata	Triparma laevis f. longispina	Triparma strigata	Triparma verrucosa	Triparma columacea	Triparma retinervis	Tetraparma gracilis	scaly parma	Thalassiosira pseudonana	Fragilariopsis cylindrus	Phaeodactylum tricornutum	Thalassiosira oceanica	Pseudo-nitzschia multistriata	Diatoms	Parmales	non_Diatoms	non_Parmales	p.value	p.bonferroni	category (mannually assigned)
IPR001148	Alpha carbonic anhydrase	0	0	0	0	0	0	0	0	3	7	5	2	5	22	0	93523	114874	2.21e-08	0.000192225	carbonic anhydrase
IPR023561	Carbonic anhydrase, alpha-class	0	0	0	0	0	0	0	0	4	7	5	1	5	22	0	93523	114874	2.21e-08	0.000192225	carbonic anhydrase
IPR036398	Alpha carbonic anhydrase superfamily	0	0	0	0	0	0	0	0	4	7	5	2	5	23	0	93522	114874	9.94e-09	8.63e-05	carbonic anhydrase
IPR000782	FAS1 domain	1	1	1	1	1	1	0	1	5	99	9	19	39	171	7	93374	114867	4.72e-50	4.09e-46	cell adhesin
IPR036378	FAS1 domain superfamily	2	2	2	2	2	2	1	2	5	101	9	19	41	175	15	93370	114859	1.53e-43	1.32e-39	cell adhesin
IPR002557	Chitin binding domain	1	1	1	1	2	2	1	1	25	1	1	20	0	47	10	93498	114864	8.94e-09	7.76e-05	chitin related
IPR036508	Chitin binding domain superfamily	0	0	0	0	0	0	0	0	24	1	1	19	0	45	0	93500	114874	2.19e-16	1.9e-12	chitin related
IPR006671	Cyclin, N-terminal	6	14	13	13	12	11	8	9	52	28	25	50	27	182	86	93363	114788	3.78e-14	3.28e-10	cyclin
IPR013763	Cyclin-like	7	15	14	14	13	11	12	15	50	30	25	49	26	180	101	93365	114773	1.23e-10	1.06e-06	cyclin
IPR036915	Cyclin-like superfamily	12	22	19	19	20	17	19	21	63	37	32	64	36	232	149	93313	114725	4.43e-10	3.85e-06	cyclin
IPR008166	Glycosyltransferase family 92	0	0	0	0	0	1	0	0	6	8	6	8	5	33	1	93512	114873	6.32e-11	5.48e-07	glycosyltransferase
IPR007577	Glycosyltransferase, DXD sugar-binding motif	4	6	5	4	3	4	4	3	18	21	9	15	6	69	33	93476	114841	5.22e-06	0.0453527	glycosyltransferase
IPR012938	Glucose/Sorbosone dehydrogenase	0	0	0	0	0	0	0	0	0	9	0	0	9	18	0	93527	114874	5.46e-07	0.0047389	pentose phosphate pathway
IPR001254	Serine proteases, trypsin domain	2	3	2	2	3	2	5	1	24	27	7	44	34	136	20	93409	114854	3.58e-28	3.11e-24	protease
IPR001314	Peptidase S1A, chymotrypsin family	2	3	2	2	1	1	3	1	21	20	7	28	26	102	15	93443	114859	2.01e-21	1.74e-17	protease
IPR008752	Peptidase M11, gametolysin	1	2	1	1	0	0	2	0	1	12	6	6	29	54	7	93491	114867	1.42e-12	1.24e-08	protease
IPR008757	Peptidase M6-like, domain	0	0	0	0	0	0	0	0	2	5	5	1	4	17	0	93528	114874	1.22e-06	0.0105594	protease
IPR009003	Peptidase S1, PA clan	7	8	8	8	9	6	10	3	36	37	12	57	44	186	59	93359	114815	6.93e-23	6.02e-19	protease
IPR018114	Serine proteases, trypsin family, histidine active site	2	3	2	2	2	2	5	1	22	16	7	38	19	102	19	93443	114855	4.1e-19	3.56e-15	protease
IPR024079	Metallopeptidase, catalytic domain superfamily	9	9	8	9	7	7	6	4	31	24	22	18	40	135	59	93410	114815	4.44e-12	3.85e-08	protease
IPR033116	Serine proteases, trypsin family, serine active site	2	3	2	2	2	2	4	1	17	19	4	27	28	95	18	93450	114856	1.36e-17	1.18e-13	protease
IPR000210	BTB/POZ domain	11	13	11	11	10	9	13	8	17	48	13	88	24	190	86	93355	114788	1.08e-15	9.34e-12	protein binding
IPR002083	MATH/TRAF domain	1	1	1	1	2	1	1	1	2	11	2	52	4	71	9	93474	114865	3.3e-16	2.86e-12	protein binding
IPR008974	TRAF-like	6	7	5	5	7	6	5	5	5	17	2	55	7	86	46	93459	114828	3.99e-06	0.0346612	protein binding
IPR011333	SKP1/BTB/POZ domain superfamily	12	17	15	14	14	14	15	12	23	59	17	118	33	250	113	93295	114761	3.37e-20	2.92e-16	protein binding
IPR036910	High mobility group box domain superfamily	19	33	30	28	25	17	14	25	99	41	41	63	33	277	191	93268	114683	6.34e-10	5.51e-06	protein binding
IPR002885	Pentatricopeptide repeat	8	14	11	11	10	15	8	11	32	48	45	36	46	207	88	93338	114786	2.29e-18	1.98e-14	RNA binding
IPR002156	Ribonuclease H domain	2	2	2	2	2	3	2	2	8	38	2	5	7	60	17	93485	114857	5.38e-09	4.67e-05	rnase
IPR012337	Ribonuclease H-like superfamily	30	36	30	30	39	38	30	31	52	93	152	127	86	510	264	93035	114610	6.25e-32	5.43e-28	rnase
IPR036397	Ribonuclease H superfamily	28	34	25	26	37	35	25	31	52	121	164	140	123	600	241	92945	114633	2.32e-54	2.01e-50	rnase
IPR034871	Allene oxide cyclase/dirigent protein	0	0	0	0	0	0	0	0	0	18	0	3	3	24	0	93521	114874	4.46e-09	3.87e-05	secondary metabolism
IPR013543	Calcium/calmodulin-dependent protein kinase II, association-domain	0	0	0	0	0	0	0	0	1	5	2	8	6	22	0	93523	114874	2.21e-08	0.000192225	signal transdaction
IPR011049	Serralysin-like metalloprotease, C-terminal	1	1	1	3	0	1	3	0	3	10	2	16	5	36	10	93509	114864	4.71e-06	0.0408744	signal transdaction
IPR005331	Sulfotransferase	2	5	2	3	3	2	6	3	27	21	22	19	12	101	26	93444	114848	2.2e-15	1.91e-11	stress responce
IPR018011	Carbohydrate sulfotransferase 8-10	0	0	0	0	0	0	1	0	8	6	3	1	6	24	1	93521	114873	6.35e-08	0.000550876	stress responce
IPR036875	Zinc finger, CCHC-type superfamily	8	11	13	11	14	12	8	13	13	26	21	17	75	152	90	93393	114784	2.79e-08	0.000242486	transcirption factor
IPR027725	Heat shock transcription factor family	9	12	11	12	9	8	3	5	104	74	70	43	59	350	69	93195	114805	3.29e-60	2.85e-56	transcription factor
IPR000232	Heat shock factor (HSF)-type, DNA-binding	9	12	11	12	11	8	3	6	98	75	70	45	59	347	72	93198	114802	8.77e-58	7.61e-54	transcription factor
IPR001841	Zinc finger, RING-type	107	124	114	104	106	56	79	66	66	121	82	440	88	797	756	92748	114118	3.38e-07	0.00293273	transcription factor
IPR002068	Alpha crystallin/Hsp20 domain	0	0	0	0	2	1	1	0	7	3	7	13	2	32	4	93513	114870	5.88e-08	0.000510602	transcription factor
IPR013083	Zinc finger, RING/FYVE/PHD-type	185	243	219	210	214	147	193	165	138	200	147	980	151	1616	1576	91929	113298	5.7e-11	4.95e-07	transcription factor
IPR036390	Winged helix DNA-binding domain superfamily	38	53	49	51	55	39	33	39	135	114	115	96	102	562	357	92983	114517	4.52e-23	3.92e-19	transcription factor
IPR002893	Zinc finger, MYND-type	58	61	39	33	82	24	63	27	6	112	8	441	20	587	387	92958	114487	5.83e-22	5.06e-18	transcription factor
IPR000477	Reverse transcriptase domain	1	1	1	1	8	2	3	3	1	10	2	36	3	52	20	93493	114854	3.96e-06	0.0343577	transposable element
IPR001584	Integrase, catalytic core	1	2	0	0	6	3	3	1	1	27	61	48	25	162	16	93383	114858	9.3e-39	8.08e-35	transposable element
IPR006597	Sel1-like repeat	11	12	10	11	16	8	12	10	8	12	5	1048	8	1081	90	92464	114784	9.21e-265	7.99e-261	transposable element
IPR011010	DNA breaking-rejoining enzyme, catalytic core	2	2	3	2	4	6	2	3	2	5	3	41	47	98	24	93447	114850	1.26e-15	1.09e-11	transposable element
IPR013103	Reverse transcriptase, RNA-dependent DNA polymerase	0	0	0	0	3	4	1	5	1	3	127	84	9	224	13	93321	114861	4.4e-61	3.82e-57	transposable element
IPR013762	Integrase-like, catalytic domain superfamily	1	1	2	1	8	9	1	2	1	9	2	49	51	112	25	93433	114849	8.63e-19	7.5e-15	transposable element
IPR027806	Harbinger transposase-derived nuclease domain	0	0	0	0	2	1	0	1	2	1	0	23	82	108	4	93437	114870	1.52e-32	1.32e-28	transposable element
IPR029526	PiggyBac transposable element-derived protein	0	0	0	0	0	0	0	0	5	35	24	8	8	80	0	93465	114874	1.44e-28	1.25e-24	transposable element
IPR001283	Cysteine-rich secretory protein, allergen V5/Tpx-1-related	0	1	1	1	0	0	1	0	28	0	0	12	0	40	4	93505	114870	3.16e-10	2.74e-06
IPR003131	Potassium channel tetramerisation-type BTB domain	2	3	3	3	3	3	4	3	8	23	0	22	6	59	24	93486	114850	2.13e-06	0.0184666
IPR003582	ShKT domain	3	3	2	2	2	4	3	1	11	22	10	23	17	83	20	93462	114854	1.66e-13	1.44e-09
IPR005114	Helicase-associated	2	6	2	3	1	1	1	0	52	152	25	134	58	421	16	93124	114858	9.88e-123	8.57e-119
IPR006461	PLAC8 motif-containing protein	0	0	0	0	0	0	1	0	5	6	9	13	5	38	1	93507	114873	1.31e-12	1.14e-08
IPR013517	FG-GAP repeat	2	2	2	3	2	2	1	1	15	0	1	91	0	107	15	93438	114859	8.63e-23	7.49e-19
IPR013519	Integrin alpha beta-propellor	2	2	2	3	2	2	1	1	15	2	3	25	0	45	15	93500	114859	2.95e-06	0.0256246
IPR015497	Epidermal growth factor receptor ligand	0	0	0	0	0	0	0	0	6	1	0	10	0	17	0	93528	114874	1.22e-06	0.0105594
IPR021884	Protein of unknown function DUF3494	0	0	0	0	0	0	0	0	0	48	0	0	0	48	0	93497	114874	1.98e-17	1.72e-13
IPR033764	SD-repeat containing protein, B domain	0	0	0	0	0	0	0	0	9	0	0	12	0	21	0	93524	114874	4.93e-08	0.000428333
IPR035940	CAP superfamily	2	2	2	2	2	1	2	0	22	1	1	17	1	42	13	93503	114861	3.74e-06	0.032437
IPR036426	Bulb-type lectin domain superfamily	0	0	0	0	0	0	0	0	1	5	1	9	4	20	0	93525	114874	1.1e-07	0.000954441
IPR036861	Endochitinase-like superfamily	0	0	0	0	0	0	0	0	4	2	2	9	2	19	0	93526	114874	2.45e-07	0.00212674
