## Supplementary Data 2 for "Genome analysis of Parmales, a sister group of diatoms, reveals the evolutionary specialization of diatoms from phago-mixotrophs to photoautotrophs"

### Sheet: fisher.interpro.parmales
IPR	desc	Triparma laevis f. inornata	Triparma laevis f. longispina	Triparma strigata	Triparma verrucosa	Triparma columacea	Triparma retinervis	Tetraparma gracilis	scaly parma	Thalassiosira pseudonana	Fragilariopsis cylindrus	Phaeodactylum tricornutum	Thalassiosira oceanica	Pseudo-nitzschia multistriata	Diatoms	Parmales	non_Diatoms	non_Parmales	p.value	p.bonferroni	category (mannualy assigned)
IPR000859	CUB domain	2	2	3	2	5	4	6	4	0	0	0	1	0	1	28	93544	114846	1.37e-06	0.0119349	ca binding
IPR013122	Polycystin cation channel, PKD1/PKD2	12	14	14	13	10	9	10	9	0	0	0	0	0	0	91	93545	114783	5.74e-24	4.98e-20	ca binding
IPR035914	Spermadhesin, CUB domain superfamily	3	3	4	3	6	5	7	4	0	0	0	0	0	0	35	93545	114839	1.5e-09	1.3e-05	ca binding
IPR000008	C2 domain	59	83	69	69	79	63	58	55	12	15	23	15	20	85	535	93460	114339	2.46e-62	2.13e-58	ca signaling
IPR000048	IQ motif, EF-hand binding site	113	137	124	127	133	119	122	104	25	28	29	42	16	140	979	93405	113895	2.51e-121	2.18e-117	ca signaling
IPR000699	RIH domain	5	8	7	8	7	7	5	2	0	0	0	0	0	0	49	93545	114825	2.26e-13	1.96e-09	ca signaling
IPR001300	Peptidase C2, calpain, catalytic domain	10	12	13	13	12	13	13	11	1	2	1	3	5	12	97	93533	114777	3.6e-14	3.13e-10	ca signaling
IPR001715	Calponin homology domain	7	8	8	8	8	7	7	9	2	1	1	1	1	6	62	93539	114812	1.29e-10	1.12e-06	ca signaling
IPR001870	B30.2/SPRY domain	6	12	7	8	9	9	11	7	2	1	3	3	3	12	69	93533	114805	1.48e-08	0.000128423	ca signaling
IPR002048	EF-hand domain	282	315	299	300	312	293	302	254	80	78	76	119	75	428	2357	93117	112517	1.11e-244	9.66e-241	ca signaling
IPR002077	Voltage-dependent calcium channel, alpha-1 subunit	6	6	3	4	5	4	5	3	1	0	0	1	0	2	36	93543	114838	8.44e-08	0.00073259	ca signaling
IPR003877	SPRY domain	4	10	8	9	9	10	10	9	3	2	4	4	3	16	69	93529	114805	5.58e-07	0.00484009	ca signaling
IPR004481	Sodium/potassium/calcium exchanger	10	11	9	9	10	10	10	7	4	2	2	3	1	12	76	93533	114798	5e-10	4.34e-06	ca signaling
IPR004837	Sodium/calcium exchanger membrane region	15	17	14	14	15	16	16	12	10	6	6	10	5	37	119	93508	114755	6.75e-08	0.000586069	ca signaling
IPR010441	CH-like domain in sperm protein	5	7	6	6	6	5	4	6	0	0	0	0	0	0	45	93545	114829	2.61e-12	2.27e-08	ca signaling
IPR011992	EF-hand domain pair	308	345	324	325	336	306	315	278	81	79	78	112	80	430	2537	93115	112337	2.7e-278	2.34e-274	ca signaling
IPR013662	RyR/IP3R Homology associated domain	6	10	9	8	8	6	6	2	0	0	0	0	0	0	55	93545	114819	9.56e-15	8.3e-11	ca signaling
IPR014821	Inositol 1,4,5-trisphosphate/ryanodine receptor	6	10	7	8	6	5	2	3	0	0	0	0	0	0	47	93545	114827	7.64e-13	6.63e-09	ca signaling
IPR016093	MIR motif	8	12	10	10	8	8	5	4	1	1	1	1	1	5	65	93540	114809	5.24e-12	4.55e-08	ca signaling
IPR018247	EF-Hand 1, calcium-binding site	260	296	287	289	278	258	278	240	71	74	66	128	67	406	2186	93139	112688	8.24e-223	7.16e-219	ca signaling
IPR020636	Calcium/calmodulin-dependent/calcium-dependent protein kinase	5	5	7	6	5	4	6	6	1	0	1	2	1	5	44	93540	114830	3.06e-07	0.00265684	ca signaling
IPR022682	Peptidase C2, calpain, large subunit, domain III	4	4	5	5	5	5	6	5	1	0	0	0	1	2	39	93543	114835	2.7e-08	0.00023397	ca signaling
IPR022684	Peptidase C2, calpain family	8	9	10	9	10	10	12	10	0	1	0	1	3	5	78	93540	114796	6.05e-15	5.26e-11	ca signaling
IPR024862	Transient receptor potential cation channel subfamily V	9	11	18	9	1	2	7	8	0	1	1	1	0	3	65	93542	114809	8.24e-14	7.15e-10	ca signaling
IPR028801	Two pore calcium channel protein 1	6	7	7	7	8	6	6	6	0	1	1	1	3	6	53	93539	114821	9.94e-09	8.63e-05	ca signaling
IPR035892	C2 domain superfamily	86	118	93	94	102	85	85	83	24	24	36	22	32	138	746	93407	114128	7.91e-77	6.86e-73	ca signaling
IPR035910	IP3 receptor type 1 binding core, RIH domain superfamily	5	9	8	8	7	6	5	2	0	0	0	0	0	0	50	93545	114824	1.23e-13	1.07e-09	ca signaling
IPR036213	Calpain large subunit, domain III superfamily	7	7	8	8	7	8	9	6	1	1	0	1	1	4	60	93541	114814	9.73e-12	8.45e-08	ca signaling
IPR036300	Mir domain superfamily	9	13	10	10	9	9	6	4	1	1	1	1	1	5	70	93540	114804	3.23e-13	2.81e-09	ca signaling
IPR036872	Calponin-like domain superfamily	12	14	13	14	14	16	12	15	2	3	3	2	2	12	110	93533	114764	4.06e-17	3.52e-13	ca signaling
IPR015925	Ryanodine receptor-related	9	11	9	9	10	10	7	3	0	0	0	0	0	0	68	93545	114806	2.74e-18	2.38e-14	ca sinnaling
IPR000595	Cyclic nucleotide-binding domain	81	99	96	95	92	92	103	84	25	18	18	57	21	139	742	93406	114132	1.33e-75	1.15e-71	cAMP/cGMP signaling
IPR003018	GAF domain	17	22	16	17	17	16	16	17	8	3	6	2	4	23	138	93522	114736	1.93e-16	1.67e-12	cAMP/cGMP signaling
IPR014710	RmlC-like jelly roll fold	103	127	116	115	118	112	124	107	44	41	41	71	45	242	922	93303	113952	1.3e-66	1.13e-62	cAMP/cGMP signaling
IPR018488	Cyclic nucleotide-binding, conserved site	36	51	45	46	45	43	43	42	15	9	7	23	8	62	351	93483	114523	2.93e-38	2.54e-34	cAMP/cGMP signaling
IPR018490	Cyclic nucleotide-binding-like	91	105	99	97	96	98	106	89	29	18	18	50	24	139	781	93406	114093	7.73e-83	6.71e-79	cAMP/cGMP signaling
IPR023088	3'5'-cyclic nucleotide phosphodiesterase	14	15	14	14	15	15	16	13	7	2	0	6	1	16	116	93529	114758	8.47e-16	7.35e-12	cAMP/cGMP signaling
IPR023174	3'5'-cyclic nucleotide phosphodiesterase, conserved site	14	15	13	13	13	13	15	12	8	3	1	6	1	19	108	93526	114766	1.13e-12	9.83e-09	cAMP/cGMP signaling
IPR029016	GAF-like domain superfamily	24	29	21	22	24	24	28	20	10	4	15	8	7	44	192	93501	114682	2.68e-17	2.33e-13	cAMP/cGMP signaling
IPR036536	cAMP-dependent protein kinase regulatory subunit, dimerization-anchoring domain superfamily	5	10	8	9	9	6	7	4	0	1	0	1	1	3	58	93542	114816	4.62e-12	4.01e-08	cAMP/cGMP signaling
IPR002018	Carboxylesterase, type B	7	9	8	7	6	10	10	3	0	5	1	1	3	10	60	93535	114814	8.69e-08	0.000754174	carboxylesterase
IPR002126	Cadherin	5	4	4	5	4	4	5	3	0	0	0	0	0	0	34	93545	114840	2.91e-09	2.52e-05	cell adhesin
IPR003961	Fibronectin type III	27	29	24	25	36	30	25	22	12	1	1	11	1	26	218	93519	114656	5.28e-31	4.58e-27	cell adhesin
IPR015919	Cadherin-like	5	4	4	5	4	4	5	3	0	0	0	0	0	0	34	93545	114840	2.91e-09	2.52e-05	cell adhesin
IPR036116	Fibronectin type III superfamily	26	28	25	26	33	26	25	22	15	1	1	10	1	28	211	93517	114663	2.47e-28	2.14e-24	cell adhesin
IPR000857	MyTH4 domain	10	12	10	10	9	7	12	7	0	0	0	0	0	0	77	93545	114797	1.7e-20	1.48e-16	cytoskeleton related
IPR001298	Filamin/ABP280 repeat	3	6	6	6	6	6	7	6	1	0	0	2	0	3	46	93542	114828	2.74e-09	2.38e-05	cytoskeleton related
IPR001372	Dynein light chain, type 1/2	6	6	6	6	7	5	3	6	3	1	1	2	1	8	45	93537	114829	5.65e-06	0.0490392	cytoskeleton related
IPR001609	Myosin head, motor domain	22	20	20	19	21	21	23	19	11	9	10	14	9	53	165	93492	114709	4.87e-10	4.23e-06	cytoskeleton related
IPR001752	Kinesin motor domain	78	92	76	73	71	74	72	69	26	18	17	26	20	107	605	93438	114269	6.31e-65	5.48e-61	cytoskeleton related
IPR003008	Tubulin/FtsZ, GTPase domain	12	11	11	11	12	12	7	10	8	4	6	5	3	26	86	93519	114788	2.37e-06	0.0205409	cytoskeleton related
IPR003128	Villin headpiece	11	13	14	13	10	7	8	7	0	2	1	0	1	4	83	93541	114791	5.03e-17	4.37e-13	cytoskeleton related
IPR004273	Dynein heavy chain domain	19	19	18	18	18	18	19	18	5	1	0	7	1	14	147	93531	114727	8.51e-24	7.39e-20	cytoskeleton related
IPR004344	Tubulin-tyrosine ligase/Tubulin polyglutamylase	18	20	22	21	21	17	22	19	4	4	7	4	4	23	160	93522	114714	6.51e-21	5.65e-17	cytoskeleton related
IPR005334	Tctex-1	4	5	5	5	5	4	2	5	1	0	0	3	0	4	35	93541	114839	5.47e-06	0.0475174	cytoskeleton related
IPR007714	Cilia/flagella-associated protein 20/WDR90/C3orf67	4	5	4	4	4	4	2	4	1	0	0	1	0	2	31	93543	114843	1.44e-06	0.0124765	cytoskeleton related
IPR008907	P25-alpha	7	8	5	5	6	4	5	5	0	0	0	0	0	0	45	93545	114829	2.61e-12	2.27e-08	cytoskeleton related
IPR011704	ATPase, dynein-related, AAA domain	12	19	15	16	17	17	15	14	7	4	3	5	4	23	125	93522	114749	5.42e-14	4.71e-10	cytoskeleton related
IPR013594	Dynein heavy chain, domain-1	6	8	8	8	8	8	10	7	3	1	1	1	1	7	63	93538	114811	3.18e-10	2.76e-06	cytoskeleton related
IPR013602	Dynein heavy chain, domain-2	18	21	20	20	20	20	21	19	4	2	1	2	1	10	159	93535	114715	1.35e-29	1.17e-25	cytoskeleton related
IPR017868	Filamin/ABP280 repeat-like	8	13	12	17	10	9	16	7	1	0	0	2	0	3	92	93542	114782	2.73e-20	2.37e-16	cytoskeleton related
IPR019309	WASH complex subunit 3	8	11	10	10	11	8	10	10	3	4	4	6	1	18	78	93527	114796	9.14e-08	0.000793815	cytoskeleton related
IPR019347	Axonemal dynein light chain	4	5	4	4	3	3	3	4	0	0	0	0	0	0	30	93545	114844	1.87e-08	0.000162063	cytoskeleton related
IPR019821	Kinesin motor domain, conserved site	52	61	53	51	47	51	44	50	17	9	10	15	10	61	409	93484	114465	5.3e-50	4.6e-46	cytoskeleton related
IPR024317	Dynein heavy chain, AAA module D4	15	19	18	18	19	18	19	16	4	1	0	3	1	9	142	93536	114732	2.06e-26	1.79e-22	cytoskeleton related
IPR024743	Dynein heavy chain, coiled coil stalk	20	24	22	22	23	23	24	20	4	2	0	4	1	11	178	93534	114696	3.17e-33	2.75e-29	cytoskeleton related
IPR026980	Dynein heavy chain 6, axonemal	4	4	3	3	3	4	4	3	0	0	0	0	0	0	28	93545	114846	6.33e-08	0.000549762	cytoskeleton related
IPR026983	Dynein heavy chain	31	25	23	24	25	25	27	28	5	3	1	11	1	21	208	93524	114666	3.44e-32	2.99e-28	cytoskeleton related
IPR027325	Kinesin-like protein KIFC3	3	3	4	3	2	3	4	2	0	0	0	0	0	0	24	93545	114850	7.53e-07	0.00653704	cytoskeleton related
IPR027640	Kinesin-like protein	73	88	77	74	72	70	74	70	25	17	17	25	19	103	598	93442	114276	1.8e-65	1.56e-61	cytoskeleton related
IPR027751	Probable tubulin polyglutamylase TTLL9	3	3	3	3	3	3	4	3	0	0	0	0	0	0	25	93545	114849	4.04e-07	0.00350325	cytoskeleton related
IPR035699	Dynein heavy chain, hydrolytic ATP-binding dynein motor region D1	15	19	18	18	18	18	19	17	4	1	1	2	1	9	142	93536	114732	2.06e-26	1.79e-22	cytoskeleton related
IPR035706	Dynein heavy chain, ATP-binding dynein motor region D5	15	19	18	18	18	18	19	18	4	1	0	3	1	9	143	93536	114731	1.15e-26	9.99e-23	cytoskeleton related
IPR036525	Tubulin/FtsZ, GTPase domain superfamily	14	13	12	12	14	13	9	12	9	5	7	6	4	31	99	93514	114775	8.66e-07	0.0075152	cytoskeleton related
IPR036886	Villin headpiece domain superfamily	12	13	14	14	11	8	9	7	0	2	1	0	1	4	88	93541	114786	2.62e-18	2.28e-14	cytoskeleton related
IPR036961	Kinesin motor domain superfamily	79	93	76	73	74	79	71	71	26	18	17	25	20	106	616	93439	114258	2.08e-67	1.81e-63	cytoskeleton related
IPR037177	Dynein light chain superfamily	6	6	6	6	7	5	3	6	3	1	1	2	1	8	45	93537	114829	5.65e-06	0.0490392	cytoskeleton related
IPR001019	Guanine nucleotide binding protein (G-protein), alpha subunit	6	7	7	7	6	6	7	9	2	1	1	4	1	9	55	93536	114819	2.06e-07	0.00179224	G protein
IPR011025	G protein alpha subunit, helical insertion	5	6	6	6	6	6	4	8	2	1	1	3	1	8	47	93537	114827	2.21e-06	0.0191542	G protein
IPR011047	G-protein beta WD-40 repeat	34	50	44	39	37	23	43	23	9	14	9	14	15	61	293	93484	114581	5.72e-28	4.96e-24	G protein
IPR019775	WD40 repeat, conserved site	90	114	106	102	91	78	85	88	64	66	58	45	61	294	754	93251	114120	4.33e-29	3.76e-25	G protein
IPR020472	G-protein beta WD-40 repeat	43	52	50	49	42	32	40	36	34	29	30	23	30	146	344	93399	114530	8.77e-12	7.62e-08	G protein
IPR016137	RGS domain	22	26	24	24	24	20	21	24	2	0	1	4	1	8	185	93537	114689	1.27e-37	1.1e-33	G protein-related
IPR024066	RGS, subdomain 1	8	9	5	6	6	6	7	8	2	0	0	0	0	2	55	93543	114819	3.98e-12	3.46e-08	G protein-related
IPR036305	RGS domain superfamily	22	26	26	25	26	22	21	25	2	0	1	3	1	7	193	93538	114681	1.22e-40	1.06e-36	G protein-related
IPR000408	Regulator of chromosome condensation, RCC1	28	33	28	28	30	27	29	25	22	13	12	16	12	75	228	93470	114646	5.55e-13	4.81e-09	G protein-related
IPR009091	Regulator of chromosome condensation 1/beta-lactamase-inhibitor protein II	29	34	31	31	32	30	30	26	23	13	12	17	13	78	243	93467	114631	2.34e-14	2.04e-10	G protein-related
IPR000742	EGF-like domain	33	39	34	33	42	28	32	21	14	11	7	17	10	59	262	93486	114612	1.92e-23	1.66e-19	GF signaling
IPR009030	Growth factor receptor cysteine-rich domain superfamily	123	159	124	98	86	60	142	38	1	0	1	4	1	7	830	93538	114044	1.45e-201	1.26e-197	GF signaling
IPR013032	EGF-like, conserved site	31	35	34	34	36	35	44	27	14	13	8	18	12	65	276	93480	114598	1.51e-23	1.31e-19	GF signaling
IPR013111	EGF-like domain, extracellular	17	21	19	20	19	20	17	7	4	0	0	4	1	9	140	93536	114734	6.69e-26	5.81e-22	GF signaling
IPR017853	Glycoside hydrolase superfamily	75	83	67	66	57	59	67	64	38	38	29	41	34	180	538	93365	114336	4.91e-28	4.26e-24	GF signaling
IPR006212	Furin-like repeat	18	25	20	14	7	4	12	4	0	0	0	0	0	0	104	93545	114770	1.39e-27	1.2e-23	GF signaling
IPR008928	Six-hairpin glycosidase-like	14	19	11	13	8	11	10	14	7	7	5	7	7	33	100	93512	114774	1.94e-06	0.0168665	glycosidase
IPR011040	Sialidase	4	4	4	4	7	6	5	0	0	0	0	0	0	0	34	93545	114840	2.91e-09	2.52e-05	glycoside hydrolase
IPR026856	Sialidase family	4	4	4	4	6	5	5	0	0	0	0	0	0	0	32	93545	114842	5.55e-09	4.82e-05	glycoside hydrolase
IPR000743	Glycoside hydrolase, family 28	6	7	8	8	8	7	8	3	0	3	3	0	2	8	55	93537	114819	6.79e-08	0.000589707	glycoside hydrolase
IPR000322	Glycoside hydrolase family 31	7	6	6	6	5	5	8	4	2	2	1	1	1	7	47	93538	114827	7.29e-07	0.00632517	glycosyltransferase
IPR001764	Glycoside hydrolase, family 3, N-terminal	9	13	6	6	5	5	7	5	0	3	3	1	3	10	56	93535	114818	3.69e-07	0.00320257	glycosyltransferase
IPR002241	Glycoside hydrolase, family 27	4	4	5	5	4	4	2	7	0	2	0	0	1	3	35	93542	114839	1.41e-06	0.0122177	glycosyltransferase
IPR002772	Glycoside hydrolase family 3 C-terminal domain	10	11	6	7	5	5	7	5	0	3	3	1	3	10	56	93535	114818	3.69e-07	0.00320257	glycosyltransferase
IPR006047	Glycosyl hydrolase, family 13, catalytic domain	3	3	3	3	4	3	3	0	0	0	0	0	0	0	22	93545	114852	2.65e-06	0.023024	glycosyltransferase
IPR036881	Glycoside hydrolase family 3 C-terminal domain superfamily	10	11	6	7	5	5	7	5	0	3	3	1	3	10	56	93535	114818	3.69e-07	0.00320257	glycosyltransferase
IPR036962	Glycoside hydrolase, family 3, N-terminal domain superfamily	10	13	6	6	5	5	8	5	0	3	3	1	3	10	58	93535	114816	2.32e-07	0.00201375	glycosyltransferase
IPR023296	Glycosyl hydrolase, five-bladed beta-propellor domain superfamily	15	19	15	17	9	8	12	22	6	1	6	4	3	20	117	93525	114757	7.33e-14	6.37e-10	glycosyltransferase
IPR025832	GxGYxYP putative glycoside hydrolase, C-terminal	5	8	6	6	5	4	2	0	0	0	0	0	0	0	36	93545	114838	7.81e-10	6.78e-06	glycosyltransferase
IPR032626	GxGYxYP putative glycoside hydrolase, N-terminal	3	6	3	3	1	3	3	0	0	0	0	0	0	0	22	93545	114852	2.65e-06	0.023024	glycosyltransferase
IPR001547	Glycoside hydrolase, family 5	14	16	11	12	12	14	15	6	1	4	1	2	3	11	100	93534	114774	2.01e-15	1.74e-11	glycosyltransferase
IPR029489	O-GlcNAc transferase, C-terminal	7	7	8	8	10	9	9	7	2	6	1	3	3	15	65	93530	114809	1.35e-06	0.0117326	glycosyltransferase
IPR001296	Glycosyl transferase, family 1	13	15	13	14	12	10	13	12	6	9	4	6	8	33	102	93512	114772	1.38e-06	0.0119463	glycosyltransferase
IPR000276	G protein-coupled receptor, rhodopsin-like	3	3	6	6	2	1	11	4	0	0	3	0	1	4	36	93541	114838	3.19e-06	0.0277273	GPCR
IPR000337	GPCR, family 3	2	3	4	5	6	4	14	1	0	3	0	0	1	4	39	93541	114835	6.35e-07	0.00551486	GPCR
IPR005135	Endonuclease/exonuclease/phosphatase	14	24	19	18	23	17	26	14	10	14	8	13	12	57	155	93488	114719	7.84e-08	0.000680527	GPCR
IPR017452	GPCR, rhodopsin-like, 7TM	5	4	6	6	4	3	9	4	0	2	1	0	0	3	41	93542	114833	4.58e-08	0.000397163	GPCR
IPR017981	GPCR, family 2-like	5	5	7	6	4	4	5	4	0	0	0	0	0	0	40	93545	114834	5.95e-11	5.16e-07	GPCR
IPR022343	GCR1-cAMP receptor	3	2	4	4	2	3	4	3	0	0	0	0	0	0	25	93545	114849	4.04e-07	0.00350325	GPCR
IPR036691	Endonuclease/exonuclease/phosphatase superfamily	36	49	41	40	35	34	40	33	25	54	13	44	19	155	308	93390	114566	6.46e-07	0.00560471	GPCR
IPR025789	Histone-lysine N-methyltransferase DOT1 domain	8	10	12	11	13	7	8	9	2	3	3	5	4	17	78	93528	114796	3.92e-08	0.000340291	histone modification
IPR030445	Histone H3-K79 methyltransferase	11	16	12	12	10	4	8	6	2	4	3	4	4	17	79	93528	114795	2.54e-08	0.000220559	histone modification
IPR003347	JmjC domain	25	33	39	39	33	28	33	38	19	25	24	32	26	126	268	93419	114606	2.01e-07	0.00174865	histone rerated
IPR000073	Alpha/beta hydrolase fold-1	26	43	40	38	41	35	37	22	30	24	29	32	27	142	282	93403	114592	1.96e-06	0.016979	hydorase
IPR029058	Alpha/Beta hydrolase fold	189	246	230	234	209	194	223	137	139	180	137	176	173	805	1662	92740	113212	1.18e-35	1.02e-31	hydrolase
IPR000719	Protein kinase domain	229	289	259	261	288	255	439	232	175	184	157	204	182	902	2252	92643	112622	8.63e-80	7.49e-76	kinase
IPR001245	Serine-threonine/tyrosine-protein kinase, catalytic domain	30	40	28	33	44	42	153	36	13	10	17	16	15	71	406	93474	114468	1.78e-44	1.54e-40	kinase
IPR008271	Serine/threonine-protein kinase, active site	159	204	194	192	212	179	302	172	104	103	92	97	96	492	1614	93053	113260	2.47e-94	2.15e-90	kinase
IPR011009	Protein kinase-like domain superfamily	283	351	317	322	346	315	524	286	214	248	194	261	265	1182	2744	92363	112130	1.5e-81	1.3e-77	kinase
IPR011641	Tyrosine-protein kinase ephrin type A/B receptor-like	125	164	131	107	100	68	177	48	3	0	1	4	0	8	920	93537	113954	5.03e-223	4.36e-219	kinase
IPR017441	Protein kinase, ATP binding site	124	166	152	151	167	136	245	134	75	71	70	79	68	363	1275	93182	113599	1.73e-82	1.5e-78	kinase
IPR022415	ATP:guanido phosphotransferase active site	5	5	5	6	3	3	3	1	1	0	0	1	0	2	31	93543	114843	1.44e-06	0.0124765	kinase
IPR001304	C-type lectin-like	5	7	6	6	7	7	22	10	0	0	0	0	0	0	70	93545	114804	8.15e-19	7.07e-15	lectin
IPR013320	Concanavalin A-like lectin/glucanase domain superfamily	81	99	83	78	48	43	77	35	11	14	21	190	13	249	544	93296	114330	1.01e-14	8.77e-11	lectin
IPR016186	C-type lectin-like/link domain superfamily	7	10	9	8	7	10	27	12	1	0	0	9	0	10	90	93535	114784	5.79e-14	5.02e-10	lectin
IPR016187	C-type lectin fold	6	11	8	8	9	12	25	13	2	3	2	9	3	19	92	93526	114782	1.13e-09	9.79e-06	lectin
IPR002913	START domain	67	70	63	51	17	17	174	25	2	1	4	3	1	11	484	93534	114390	9.74e-108	8.45e-104	lipid binding
IPR023393	START-like domain superfamily	166	196	162	130	93	58	481	64	22	19	20	22	15	98	1350	93447	113524	5.9e-231	5.12e-227	lipid binding
IPR000582	Acyl-CoA-binding protein, ACBP	9	13	8	8	12	10	8	5	3	3	3	3	3	15	73	93530	114801	6.53e-08	0.000566894	lipid related
IPR002123	Phospholipid/glycerol acyltransferase	20	22	19	20	19	15	20	18	11	9	7	10	8	45	153	93500	114721	1.03e-10	8.98e-07	lipid related
IPR006091	Acyl-CoA oxidase/dehydrogenase, central domain	11	12	11	12	11	11	11	11	6	6	6	3	7	28	90	93517	114784	2.64e-06	0.022917	lipid related
IPR006694	Fatty acid hydroxylase	17	25	22	23	16	17	20	12	4	6	9	6	4	29	152	93516	114722	2.73e-16	2.37e-12	lipid related
IPR007130	Diacylglycerol acyltransferase	15	19	16	15	15	15	18	11	5	6	5	3	5	24	124	93521	114750	2.2e-13	1.91e-09	lipid related
IPR008901	Ceramidase	4	10	7	8	9	9	8	2	0	1	1	0	1	3	57	93542	114817	8.28e-12	7.19e-08	lipid related
IPR009075	Acyl-CoA dehydrogenase/oxidase C-terminal	13	14	12	12	12	13	16	11	6	6	6	2	7	27	103	93518	114771	1.41e-08	0.000122328	lipid related
IPR009100	Acyl-CoA dehydrogenase/oxidase, N-terminal and middle domain superfamily	14	15	15	16	14	16	15	15	7	7	7	5	8	34	120	93511	114754	4.8e-09	4.17e-05	lipid related
IPR025749	Sphingomyelin synthase-like domain	10	12	10	9	11	11	17	7	3	2	1	3	1	10	87	93535	114787	2.94e-13	2.56e-09	lipid related
IPR035984	Acyl-CoA binding protein superfamily	9	13	8	8	12	10	8	5	3	3	3	3	3	15	73	93530	114801	6.53e-08	0.000566894	lipid related
IPR036250	Acyl-CoA dehydrogenase-like, C-terminal	16	17	14	15	14	14	17	13	7	7	7	4	8	33	120	93512	114754	2.45e-09	2.13e-05	lipid related
IPR037069	Acyl-CoA dehydrogenase/oxidase, N-terminal domain superfamily	13	14	13	13	14	13	13	14	7	7	7	7	8	36	107	93509	114767	1.27e-06	0.0110596	lipid related
IPR008775	Phytanoyl-CoA dioxygenase	17	28	27	26	23	18	31	25	13	21	15	12	19	80	195	93465	114679	1.03e-07	0.00089283	lipid related
IPR014352	FERM/acyl-CoA-binding protein superfamily	12	16	10	11	13	11	11	7	3	4	3	3	3	16	91	93529	114783	6.4e-11	5.56e-07	lipid related
IPR000731	Sterol-sensing domain	17	18	18	19	17	18	18	18	4	1	4	5	0	14	143	93531	114731	7.17e-23	6.22e-19	lpid binding
IPR013989	Development/cell death domain	3	4	4	5	6	6	8	3	0	0	1	1	1	3	39	93542	114835	1.43e-07	0.00123842	PCD
IPR011050	Pectin lyase fold/virulence factor	34	45	35	38	36	26	55	35	6	16	18	32	14	86	304	93459	114570	5.9e-21	5.12e-17	pectin lyase
IPR012334	Pectin lyase fold	30	37	35	35	28	29	48	27	8	17	16	36	18	95	269	93450	114605	1.74e-13	1.51e-09	pectin lyase
IPR000169	Cysteine peptidase, cysteine active site	25	28	27	28	22	23	28	23	6	9	5	6	10	36	204	93509	114670	8.99e-23	7.8e-19	peptitase
IPR000668	Peptidase C1A, papain C-terminal	28	34	31	32	22	26	27	25	13	16	9	11	14	63	225	93482	114649	5.57e-16	4.84e-12	peptitase
IPR006615	Peptidase C19, ubiquitin-specific peptidase, DUSP domain	8	8	9	9	9	4	6	6	2	0	3	1	0	6	59	93539	114815	6.62e-10	5.74e-06	peptitase
IPR013128	Peptidase C1A	28	33	30	31	22	24	27	25	12	15	9	12	16	64	220	93481	114654	7.2e-15	6.25e-11	peptitase
IPR013201	Cathepsin propeptide inhibitor domain (I29)	14	17	18	18	11	8	15	13	7	9	4	5	9	34	114	93511	114760	4.66e-08	0.000404379	peptitase
IPR025660	Cysteine peptidase, histidine active site	15	18	17	18	12	11	17	12	8	4	3	5	7	27	120	93518	114754	1.8e-11	1.57e-07	peptitase
IPR035927	DUSP-like superfamily	9	10	10	10	13	6	8	7	3	2	4	2	1	12	73	93533	114801	2.13e-09	1.85e-05	peptitase
IPR001563	Peptidase S10, serine carboxypeptidase	14	15	14	14	12	15	12	11	5	7	7	6	5	30	107	93515	114767	3.49e-08	0.000303248	peptitase
IPR015366	Peptidase S53, activation domain	2	3	3	3	3	3	3	5	0	1	0	0	0	1	25	93544	114849	4.63e-06	0.0401642	peptitase
IPR022742	Serine aminopeptidase, S33	19	21	20	20	17	16	17	10	13	15	8	9	11	56	140	93489	114734	3.54e-06	0.0307132	peptitase
IPR000340	Dual specificity phosphatase, catalytic domain	20	24	21	21	21	19	18	15	10	8	6	11	7	42	159	93503	114715	1.37e-12	1.19e-08	phosphatases
IPR000387	Tyrosine specific protein phosphatases domain	18	23	21	22	25	18	19	18	11	10	6	11	7	45	164	93500	114710	2.27e-12	1.97e-08	phosphatases
IPR003595	Protein-tyrosine phosphatase, catalytic	5	6	8	8	5	5	6	9	2	0	0	2	2	6	52	93539	114822	1.66e-08	0.000144331	phosphatases
IPR016130	Protein-tyrosine phosphatase, active site	14	21	16	17	17	16	17	15	6	10	7	6	7	36	133	93509	114741	1.81e-10	1.57e-06	phosphatases
IPR020422	Dual specificity protein phosphatase domain	10	14	12	13	13	13	12	11	8	3	4	9	2	26	98	93519	114776	3.4e-08	0.000295288	phosphatases
IPR029021	Protein-tyrosine phosphatase-like	35	42	38	38	40	34	37	30	17	18	12	17	16	80	294	93465	114580	3.31e-21	2.87e-17	phosphatases
IPR001932	PPM-type phosphatase domain	27	33	32	32	32	30	29	24	24	24	24	22	24	118	239	93427	114635	5.58e-06	0.0484249	phosphatases
IPR004843	Calcineurin-like phosphoesterase domain, ApaH type	45	54	43	44	33	30	27	34	31	24	33	30	24	142	310	93403	114564	6.24e-09	5.42e-05	phosphatases
IPR008963	Purple acid phosphatase-like, N-terminal	9	10	7	7	6	6	6	9	0	0	4	2	0	6	60	93539	114814	3.83e-10	3.33e-06	phosphatases
IPR015914	Purple acid phosphatase, N-terminal	9	9	7	7	5	3	5	6	0	0	2	0	0	2	51	93543	114823	2.17e-11	1.88e-07	phosphatases
IPR025733	Iron/zinc purple acid phosphatase-like C-terminal domain	10	11	7	7	5	6	5	7	2	2	3	2	2	11	58	93534	114816	6.01e-07	0.0052213	phosphatases
IPR029052	Metallo-dependent phosphatase-like	56	66	54	54	49	46	45	53	48	44	42	54	41	229	423	93316	114451	4.2e-07	0.00364602	phosphatases
IPR036457	PPM-type phosphatase domain superfamily	28	33	32	32	32	33	31	24	24	24	24	22	24	118	245	93427	114629	1.79e-06	0.015555	phosphatases
IPR001263	Phosphoinositide 3-kinase, accessory (PIK) domain	4	4	4	4	5	7	4	5	1	0	1	1	1	4	37	93541	114837	1.86e-06	0.0161801	PI signaling
IPR001849	Pleckstrin homology domain	82	105	97	94	103	83	97	83	15	15	19	15	13	77	744	93468	114130	1.48e-110	1.28e-106	PI signaling
IPR011993	PH-like domain superfamily	132	168	154	149	144	124	133	126	35	42	48	40	39	204	1130	93341	113744	3.66e-118	3.18e-114	PI signaling
IPR035448	Phosphoinositide 3-kinase, catalytic domain	3	3	3	3	3	3	3	3	0	0	0	0	0	0	24	93545	114850	7.53e-07	0.00653704	PI signaling
IPR000253	Forkhead-associated (FHA) domain	16	22	19	20	21	18	18	21	7	9	11	9	9	45	155	93500	114719	7.18e-11	6.24e-07	protein binding
IPR001452	SH3 domain	17	21	19	19	18	15	13	16	2	1	1	2	1	7	138	93538	114736	2.47e-27	2.15e-23	protein binding
IPR001611	Leucine-rich repeat	109	128	117	116	108	96	155	112	65	95	41	182	93	476	941	93069	113933	4.5e-18	3.91e-14	protein binding
IPR001660	Sterile alpha motif domain	20	22	27	25	30	24	22	28	2	3	3	18	3	29	198	93516	114676	3.19e-25	2.77e-21	protein binding
IPR001680	WD40 repeat	174	208	185	184	185	162	171	176	101	100	102	86	101	490	1445	93055	113429	2.57e-71	2.24e-67	protein binding
IPR002110	Ankyrin repeat	153	199	187	184	196	156	202	142	72	82	67	210	70	501	1419	93044	113455	2.81e-65	2.44e-61	protein binding
IPR008984	SMAD/FHA domain superfamily	18	24	22	22	24	21	19	21	7	9	9	9	7	41	171	93504	114703	7.29e-15	6.33e-11	protein binding
IPR011990	Tetratricopeptide-like helical domain superfamily	358	383	301	288	264	239	297	251	214	222	240	541	220	1437	2381	92108	112493	6.9e-20	5.99e-16	protein binding
IPR013026	Tetratricopeptide repeat-containing domain	192	172	130	118	111	94	127	87	64	77	83	83	72	379	1031	93166	113843	2.5e-44	2.17e-40	protein binding
IPR013761	Sterile alpha motif/pointed domain superfamily	27	31	32	30	35	29	24	34	3	4	3	18	3	31	242	93514	114632	3.89e-33	3.38e-29	protein binding
IPR015915	Kelch-type beta propeller	21	26	25	26	30	24	31	32	16	15	15	23	13	82	215	93463	114659	1.24e-09	1.08e-05	protein binding
IPR015943	WD40/YVTN repeat-like-containing domain superfamily	265	324	321	316	297	271	283	382	166	430	159	161	290	1206	2459	92339	112415	3.36e-50	2.92e-46	protein binding
IPR017986	WD40-repeat-containing domain	144	176	161	157	151	128	145	154	86	87	93	66	84	416	1216	93129	113658	2.92e-59	2.53e-55	protein binding
IPR019734	Tetratricopeptide repeat	196	188	145	129	106	91	121	90	70	77	84	92	75	398	1066	93147	113808	2.33e-44	2.02e-40	protein binding
IPR020683	Ankyrin repeat-containing domain	171	222	213	210	215	176	238	149	89	120	104	322	102	737	1594	92808	113280	1.84e-39	1.6e-35	protein binding
IPR026906	Leucine rich repeat 5	177	211	254	205	113	24	172	6	1	0	0	179	3	183	1162	93362	113712	1.56e-134	1.35e-130	protein binding
IPR032675	Leucine-rich repeat domain superfamily	304	353	401	340	249	150	341	139	96	239	86	592	188	1201	2277	92344	112597	6.83e-36	5.93e-32	protein binding
IPR036028	SH3-like domain superfamily	17	21	19	19	20	15	13	17	2	2	1	5	1	11	141	93534	114733	1.16e-24	1e-20	protein binding
IPR036322	WD40-repeat-containing domain superfamily	184	224	199	199	205	180	176	196	112	106	110	91	107	526	1563	93019	113311	3.61e-78	3.14e-74	protein binding
IPR036770	Ankyrin repeat-containing domain superfamily	200	258	240	232	238	196	279	172	110	200	119	380	122	931	1815	92614	113059	5.57e-32	4.83e-28	protein binding
IPR005108	HELP	10	10	11	10	10	9	12	10	1	0	0	1	0	2	82	93543	114792	5.57e-19	4.83e-15	protein binding
IPR006553	Leucine-rich repeat, cysteine-containing subtype	11	13	12	12	14	11	16	11	6	3	5	10	3	27	100	93518	114774	4.74e-08	0.000411155	protein binding
IPR024977	Anaphase-promoting complex subunit 4, WD40 domain	9	10	14	13	8	4	7	8	3	9	4	0	2	18	73	93527	114801	7.39e-07	0.006414	protein binding
IPR025875	Leucine rich repeat 4	9	12	12	10	10	5	10	6	2	3	1	2	6	14	74	93531	114800	1.03e-08	8.95e-05	protein binding
IPR001202	WW domain	140	221	198	194	173	131	136	141	28	24	24	41	20	137	1334	93408	113540	4.41e-198	3.83e-194	protein bindng
IPR036020	WW domain superfamily	98	157	140	137	136	96	100	109	21	20	20	33	17	111	973	93434	113901	2.64e-137	2.29e-133	protein bindng
IPR013783	Immunoglobulin-like fold	115	125	118	122	119	103	258	82	48	31	21	64	39	203	1042	93342	113832	3.53e-102	3.06e-98	recepter
IPR014756	Immunoglobulin E-set	38	44	49	50	51	43	45	33	16	17	15	23	11	82	353	93463	114521	4.71e-30	4.09e-26	recepter
IPR001368	TNFR/NGFR cysteine-rich region	30	40	31	24	16	5	30	0	0	0	0	0	0	0	176	93545	114698	4.06e-46	3.52e-42	recepter
IPR001828	Receptor, ligand binding region	5	5	6	7	9	7	27	4	0	2	0	1	1	4	70	93541	114804	5.26e-14	4.56e-10	recepter
IPR002859	PKD/REJ-like domain	6	5	8	8	4	5	7	3	0	0	0	0	0	0	46	93545	114828	1.41e-12	1.22e-08	recepter
IPR002909	IPT domain	18	16	16	17	19	16	14	13	4	2	0	2	0	8	129	93537	114745	3.18e-24	2.76e-20	recepter
IPR036941	Receptor L-domain superfamily	12	22	14	8	11	2	42	0	0	0	0	5	0	5	111	93540	114763	9.57e-23	8.31e-19	receptor
IPR004963	Pectinacetylesterase/NOTUM	4	6	7	6	6	7	9	8	1	3	0	2	1	7	53	93538	114821	5.96e-08	0.000517018	signal
IPR000225	Armadillo	21	21	23	23	27	19	24	24	21	12	20	13	15	81	182	93464	114692	3.85e-06	0.0333834	signal transduction
IPR011989	Armadillo-like helical	208	254	226	221	259	215	300	225	140	204	151	156	179	830	1908	92715	112966	1.94e-55	1.69e-51	signal transduction
IPR016024	Armadillo-type fold	191	224	209	208	233	210	254	182	139	140	149	139	140	707	1711	92838	113163	1.49e-56	1.29e-52	signal transduction
IPR000195	Rab-GTPase-TBC domain	14	17	16	15	17	14	14	13	7	6	10	9	7	39	120	93506	114754	1.47e-07	0.00127442	signaling
IPR000198	Rho GTPase-activating protein domain	7	10	7	7	7	6	8	6	1	1	1	0	1	4	58	93541	114816	2.95e-11	2.56e-07	signaling
IPR000219	Dbl homology (DH) domain	3	3	3	3	3	3	1	3	0	0	0	0	0	0	22	93545	114852	2.65e-06	0.023024	signaling
IPR000800	Notch domain	6	8	6	5	5	4	4	4	2	1	0	0	0	3	42	93542	114832	2.6e-08	0.000225431	signaling
IPR000961	AGC-kinase, C-terminal	25	33	31	31	31	23	22	24	16	9	7	15	9	56	220	93489	114654	1.36e-17	1.18e-13	signaling
IPR001190	SRCR domain	17	22	15	10	6	5	22	1	0	0	0	0	0	0	98	93545	114776	5.9e-26	5.12e-22	signaling
IPR001806	Small GTPase superfamily	27	36	34	35	36	31	29	31	23	16	18	20	17	94	259	93451	114615	1.9e-12	1.65e-08	signaling
IPR002159	CD36 family	5	7	5	5	5	5	4	5	0	0	0	0	0	0	41	93545	114833	3.16e-11	2.74e-07	signaling
IPR003392	Protein patched/dispatched	15	15	17	16	17	23	20	17	5	2	3	5	1	16	140	93529	114734	6.13e-21	5.32e-17	signaling
IPR005225	Small GTP-binding protein domain	53	66	58	62	60	49	40	53	52	43	41	41	43	220	441	93325	114433	1.38e-09	1.2e-05	signaling
IPR005247	YbhB/YbcL	5	6	4	4	4	4	6	1	0	0	0	0	2	2	34	93543	114840	2.61e-07	0.00226826	signaling
IPR006201	Neurotransmitter-gated ion-channel	7	12	8	9	11	8	8	3	0	4	0	3	2	9	66	93536	114808	1.42e-09	1.23e-05	signaling
IPR008936	Rho GTPase activation protein	9	11	9	8	9	8	9	8	1	1	1	1	1	5	71	93540	114803	1.86e-13	1.62e-09	signaling
IPR017448	SRCR-like domain	14	17	14	8	6	5	17	0	0	0	0	0	0	0	81	93545	114793	1.35e-21	1.17e-17	signaling
IPR030223	Protein dispatched	9	9	9	9	9	8	11	8	3	1	0	5	1	10	72	93535	114802	3.96e-10	3.43e-06	signaling
IPR035969	Rab-GTPase-TBC domain superfamily	17	19	17	16	17	17	14	14	8	6	10	8	6	38	131	93507	114743	2.16e-09	1.88e-05	signaling
IPR036719	Neurotransmitter-gated ion-channel transmembrane domain superfamily	12	20	12	14	14	10	13	5	0	6	1	5	2	14	100	93531	114774	8.9e-14	7.73e-10	signaling
IPR036734	Neurotransmitter-gated ion-channel ligand-binding domain superfamily	9	14	9	10	10	10	10	3	0	4	0	2	2	8	75	93537	114799	3.65e-12	3.17e-08	signaling
IPR036772	SRCR-like domain superfamily	16	19	14	8	6	5	20	0	0	0	0	0	0	0	88	93545	114786	1.82e-23	1.58e-19	signaling
IPR001807	Chloride channel, voltage gated	12	13	12	12	13	14	13	9	3	8	9	5	6	31	98	93514	114776	1.24e-06	0.0107705	signaling transporter
IPR003280	Two pore domain potassium channel	5	9	9	9	9	8	7	7	2	2	5	3	2	14	63	93531	114811	1.45e-06	0.0125627	signaling transporter
IPR003644	Na-Ca exchanger/integrin-beta4	5	5	4	4	5	3	5	4	1	0	0	1	0	2	35	93543	114839	1.48e-07	0.00128833	signaling transporter
IPR003938	Potassium channel, voltage-dependent, EAG/ELK/ERG	18	20	20	20	18	15	22	18	4	1	2	4	1	12	151	93533	114723	3.98e-26	3.45e-22	signaling transporter
IPR005821	Ion transport domain	95	105	117	104	77	72	89	65	18	12	13	17	12	72	724	93473	114150	1.54e-109	1.34e-105	signaling transporter
IPR013099	Potassium channel domain	16	22	22	20	13	18	19	12	4	9	14	14	7	48	142	93497	114732	2.97e-08	0.000258198	signaling transporter
IPR014743	Chloride channel, core	12	13	12	12	13	14	13	10	3	8	9	8	6	34	99	93511	114775	4.74e-06	0.0411783	signaling transporter
IPR000306	FYVE zinc finger	13	15	15	14	16	12	15	12	4	9	7	3	7	30	112	93515	114762	4.83e-09	4.19e-05	transcription factor
IPR000315	B-box-type zinc finger	3	6	7	7	7	8	5	5	0	1	0	0	0	1	48	93544	114826	1.32e-11	1.14e-07	transcription factor
IPR000571	Zinc finger, CCCH-type	25	34	41	40	25	25	33	30	19	25	22	31	18	115	253	93430	114621	1e-07	0.000869966	transcription factor
IPR001005	SANT/Myb domain	44	84	73	64	55	45	37	38	34	46	30	48	31	189	440	93356	114434	2.88e-14	2.5e-10	transcription factor
IPR001293	Zinc finger, TRAF-type	5	6	5	5	5	5	4	2	1	1	0	1	1	4	37	93541	114837	1.86e-06	0.0161801	transcription factor
IPR001781	Zinc finger, LIM-type	5	6	4	4	2	2	4	4	0	0	0	1	0	1	31	93544	114843	2.15e-07	0.00186943	transcription factor
IPR001876	Zinc finger, RanBP2-type	26	40	44	46	28	19	42	24	24	12	10	27	7	80	269	93465	114605	1.98e-17	1.72e-13	transcription factor
IPR002857	Zinc finger, CXXC-type	7	11	12	12	5	4	13	5	4	2	2	6	1	15	69	93530	114805	2.39e-07	0.00207551	transcription factor
IPR011011	Zinc finger, FYVE/PHD-type	41	51	48	47	49	43	53	44	36	40	36	34	34	180	376	93365	114498	1.91e-09	1.66e-05	transcription factor
IPR011124	Zinc finger, CW-type	5	8	11	9	16	8	11	9	5	5	3	3	4	20	77	93525	114797	9.68e-07	0.00840158	transcription factor
IPR013087	Zinc finger C2H2-type	40	83	74	52	55	29	42	23	12	25	20	30	19	106	398	93439	114476	5.44e-29	4.72e-25	transcription factor
IPR017455	Zinc finger, FYVE-related	13	15	14	13	14	11	14	13	4	8	7	4	8	31	107	93514	114767	6.61e-08	0.000573554	transcription factor
IPR017930	Myb domain	28	42	46	39	41	33	22	23	24	34	21	32	19	130	274	93415	114600	2.19e-07	0.00189883	transcription factor
IPR036443	Zinc finger, RanBP2-type superfamily	11	17	22	25	18	11	25	11	8	5	3	15	4	35	140	93510	114734	7.78e-12	6.75e-08	transcription factor
IPR036855	Zinc finger, CCCH-type superfamily	25	33	35	34	22	18	29	26	18	23	17	23	15	96	222	93449	114652	9.38e-08	0.000814013	transcription factor
IPR008521	Magnesium transporter NIPA	11	11	11	11	9	7	11	5	2	1	1	1	1	6	76	93539	114798	1.01e-13	8.78e-10	transporter
IPR024671	Autophagy-related protein 22-like	8	9	10	10	7	8	11	10	2	4	2	1	4	13	73	93532	114801	6.01e-09	5.22e-05	transporter
IPR026082	ABC transporter A, ABCA	11	10	14	12	6	7	10	11	2	3	4	2	1	12	81	93533	114793	7.31e-11	6.35e-07	transporter
IPR013936	Chloroquine-resistance transporter-like	7	6	6	6	6	5	5	5	1	1	1	3	2	8	46	93537	114828	3.53e-06	0.0306622	transporter
IPR018629	XK-related protein	64	71	60	44	40	5	195	10	0	0	0	0	0	0	489	93545	114385	2.12e-127	1.84e-123	transporter
IPR003613	U box domain	13	23	21	21	24	21	19	15	11	4	6	9	5	35	157	93510	114717	9.37e-15	8.14e-11	Ub related
IPR009060	UBA-like superfamily	18	29	22	23	23	18	25	27	13	15	15	19	16	78	185	93467	114689	5.71e-07	0.00495965	Ub related
IPR015940	Ubiquitin-associated domain	16	26	23	21	21	14	22	21	7	9	12	14	10	52	164	93493	114710	2.7e-10	2.35e-06	Ub related
IPR000007	Tubby, C-terminal	10	13	11	11	11	10	15	9	2	1	3	3	2	11	90	93534	114784	2.13e-13	1.85e-09
IPR001683	Phox homologous domain	20	32	29	28	26	22	23	27	7	8	6	4	8	33	207	93512	114667	5.74e-25	4.98e-21
IPR002999	Tudor domain	11	16	15	14	10	10	12	8	3	4	3	5	2	17	96	93528	114778	2.79e-11	2.42e-07
IPR003591	Leucine-rich repeat, typical subtype	30	39	33	34	28	26	74	30	15	31	18	28	38	130	294	93415	114580	2.62e-09	2.28e-05
IPR003593	AAA+ ATPase domain	129	167	163	161	159	138	147	134	141	142	133	136	132	684	1198	92861	113676	4.85e-14	4.21e-10
IPR004869	Membrane transport protein MMPL domain	5	4	4	4	2	1	1	4	0	0	1	0	0	1	25	93544	114849	4.63e-06	0.0401642
IPR004911	Gamma interferon inducible lysosomal thiol reductase GILT	7	7	6	7	4	3	6	8	0	3	1	0	2	6	48	93539	114826	1.31e-07	0.00113607
IPR005046	Protein of unknown function DUF285	55	83	49	36	41	18	92	17	0	54	7	45	29	135	391	93410	114483	1.16e-19	1.01e-15
IPR006599	CARP motif	6	6	5	5	6	5	5	5	0	1	1	2	2	6	43	93539	114831	1.73e-06	0.0150541
IPR006602	Uncharacterised domain DM10	5	6	6	6	6	6	5	6	2	0	0	1	0	3	46	93542	114828	2.74e-09	2.38e-05
IPR006626	Parallel beta-helix repeat	10	13	11	11	11	11	14	9	1	4	6	15	3	29	90	93516	114784	4.73e-06	0.0410394
IPR006634	TRAM/LAG1/CLN8 homology domain	13	16	16	17	16	13	16	10	8	6	11	6	11	42	117	93503	114757	1.98e-06	0.0172023
IPR007024	BLUF domain	4	3	7	5	1	1	0	0	0	0	0	0	0	0	21	93545	114853	5.01e-06	0.0434793
IPR007312	Phosphoesterase	4	4	4	3	3	3	4	6	0	0	0	0	0	0	31	93545	114843	1.02e-08	8.83e-05
IPR009057	Homeobox-like domain superfamily	50	89	84	73	64	47	44	43	49	60	42	63	43	257	494	93288	114380	2.9e-09	2.52e-05
IPR009828	Protein of unknown function DUF1394	2	3	3	3	3	3	2	3	0	0	0	0	0	0	22	93545	114852	2.65e-06	0.023024
IPR010308	TRP-like family	4	6	10	5	2	0	6	1	0	0	0	0	0	0	34	93545	114840	2.91e-09	2.52e-05
IPR010554	Domain of unknown function DUF1126	4	5	5	5	4	4	4	4	1	0	0	1	0	2	35	93543	114839	1.48e-07	0.00128833
IPR010736	Sperm-tail PG-rich repeat	4	4	3	3	4	5	2	6	0	0	0	1	0	1	31	93544	114843	2.15e-07	0.00186943
IPR011042	Six-bladed beta-propeller, TolB-like	45	54	41	37	39	37	78	36	21	34	26	31	29	141	367	93404	114507	2.11e-15	1.83e-11
IPR011889	Bacterial surface protein 26-residue repeat	39	59	42	37	35	16	81	15	0	35	5	13	24	77	324	93468	114550	4.79e-27	4.16e-23
IPR011936	Myxococcus cysteine-rich repeat	4	5	5	5	4	4	3	2	0	0	0	0	0	0	32	93545	114842	5.55e-09	4.82e-05
IPR012332	P22 tailspike-like, C-terminal domain superfamily	5	7	6	9	11	5	14	8	0	0	4	2	1	7	65	93538	114809	1.13e-10	9.8e-07
IPR014001	Helicase superfamily 1/2, ATP-binding domain	84	118	111	106	106	105	94	99	97	111	95	103	104	510	823	93035	114051	9.82e-07	0.00852186
IPR015421	Pyridoxal phosphate-dependent transferase, major region, subdomain 1	58	66	68	68	63	55	76	66	50	58	56	50	56	270	520	93275	114354	9.74e-10	8.46e-06
IPR015422	Pyridoxal phosphate-dependent transferase, subdomain 2	50	62	62	62	57	47	70	60	44	56	51	53	54	258	470	93287	114404	2.42e-07	0.00209692
IPR015424	Pyridoxal phosphate-dependent transferase	64	68	69	70	64	60	80	67	49	59	59	61	57	285	542	93260	114332	1.2e-09	1.04e-05
IPR015679	Phospholipase D family	3	5	5	3	4	4	5	3	1	0	1	1	0	3	32	93542	114842	4.17e-06	0.036212
IPR017920	COMM domain	7	7	7	7	6	4	8	8	0	0	0	0	0	0	54	93545	114820	1.84e-14	1.6e-10
IPR019399	Parkin co-regulated protein	4	5	4	4	4	3	2	4	1	0	0	1	0	2	30	93543	114844	2.54e-06	0.0220843
IPR019402	Frag1/DRAM/Sfk1	5	6	4	6	4	4	5	2	0	1	0	1	0	2	36	93543	114838	8.44e-08	0.00073259
IPR023379	ADP-ribosylation factor-like 2-binding protein, domain	17	21	20	21	18	15	25	15	0	0	0	0	0	0	152	93545	114722	8.45e-40	7.34e-36
IPR023395	Mitochondrial carrier domain superfamily	62	76	75	72	69	63	73	60	58	63	65	62	67	315	550	93230	114324	4.53e-07	0.00393263
IPR025640	Domain of unknown function DUF4339	1	2	4	4	5	4	2	4	0	0	0	0	0	0	26	93545	114848	2.17e-07	0.00188389
IPR025659	Tubby-like, C-terminal	11	14	12	12	11	11	16	9	3	4	4	7	6	24	96	93521	114778	1.79e-08	0.000155637
IPR025924	YHYH domain	2	5	7	6	5	3	8	1	0	0	0	0	2	2	37	93543	114837	4.8e-08	0.000417009
IPR027267	AH/BAR domain superfamily	15	22	21	22	22	17	17	12	8	10	10	10	8	46	148	93499	114726	1.18e-09	1.02e-05
IPR027417	P-loop containing nucleoside triphosphate hydrolase	635	751	704	695	694	665	679	603	615	614	556	737	591	3113	5426	90432	109448	2.11e-58	1.83e-54
IPR028011	Domain of unknown function DUF4476	3	3	5	5	3	3	3	3	1	0	0	0	0	1	28	93544	114846	1.37e-06	0.0119349
IPR028034	Domain of unknown function DUF4496	3	4	3	3	2	3	3	2	0	0	0	0	0	0	23	93545	114851	1.41e-06	0.0122437
IPR028082	Periplasmic binding protein-like I	5	5	6	7	10	10	36	4	0	10	3	6	3	22	83	93523	114791	3.64e-07	0.00316115
IPR029018	Chitobiase/beta-hexosaminidase-like, domain 2	6	7	6	6	5	3	3	8	0	2	1	1	0	4	44	93541	114830	4.35e-08	0.000377787
IPR029063	S-adenosyl-L-methionine-dependent methyltransferase	197	288	269	272	270	203	246	209	202	253	225	291	236	1207	1954	92338	112920	1.74e-14	1.51e-10
IPR029488	Hemingway/KIAA1430	5	7	7	7	7	6	3	7	0	0	0	1	0	1	49	93544	114825	7.06e-12	6.13e-08
IPR030392	Intramolecular chaperone auto-processing domain	6	5	3	5	4	5	2	6	1	0	0	2	0	3	36	93542	114838	7.93e-07	0.00688496
IPR035445	GYF-like domain superfamily	7	7	9	8	8	8	9	7	1	2	3	4	3	13	63	93532	114811	3.95e-07	0.00342577
IPR036259	MFS transporter superfamily	100	120	117	117	107	101	120	105	89	127	93	111	111	531	887	93014	113987	1.49e-08	0.000129568
IPR036871	PX domain superfamily	25	42	36	34	32	28	29	36	12	10	11	8	8	49	262	93496	114612	1.06e-27	9.19e-24
IPR037134	ADP-ribosylation factor-like 2-binding protein, domain superfamily	18	22	21	21	20	17	27	15	0	0	0	0	0	0	161	93545	114713	2.57e-42	2.23e-38
