## Supplementary Data 3 for "Genome analysis of Parmales, a sister group of diatoms, reveals the evolutionary specialization of diatoms from phago-mixotrophs to photoautotrophs"

### Sheet: domain_with_START
IPR	annotation	Triparma laevis f. inornata	Triparma laevis f. longispina	Triparma strigata	Triparma verrucosa	Triparma columacea	Triparma retinervis	Tetraparma gracilis	scaly parma	Thalassiosira pseudonana	Thalassiosira oceanica	Fragilariopsis cylindrus	Phaeodactylum tricornutum	Pseudo-nitzschia multistriata	Aureococcus anophagefferens	Ectocarpus siliculosus	parmales_sum
IPR002913	START domain	67	70	63	51	17	17	174	25	2	3	1	4	1	4	9	484
IPR023393	START-like domain superfamily	67	70	63	51	17	17	174	25	2	3	1	4	1	4	9	484
IPR018629	XK-related protein	6	4	4	1	0	0	63	1	0	0	0	0	0	0	0	79
IPR011641	Tyrosine-protein kinase ephrin type A/B receptor-like	10	8	13	9	1	0	5	0	0	0	0	0	0	0	0	46
IPR009030	Growth factor receptor cysteine-rich domain superfamily	10	9	12	9	1	0	3	0	0	0	0	0	0	0	0	44
IPR000719	Protein kinase domain	3	2	3	3	3	2	1	3	0	0	0	0	0	0	0	20
IPR008271	Serine/threonine-protein kinase, active site	3	2	3	3	3	2	1	3	0	0	0	0	0	0	0	20
IPR011009	Protein kinase-like domain superfamily	3	2	3	3	3	2	1	3	0	0	0	0	0	0	0	20
IPR017441	Protein kinase, ATP binding site	3	2	3	3	3	2	1	3	0	0	0	0	0	0	0	20
IPR032675	Leucine-rich repeat domain superfamily	2	3	1	1	0	0	13	0	0	0	0	0	0	0	0	20
IPR001368	TNFR/NGFR cysteine-rich region	3	2	5	3	1	0	1	0	0	0	0	0	0	0	0	15
IPR001611	Leucine-rich repeat	2	3	0	0	0	0	9	0	0	0	0	0	0	0	0	14
IPR011993	PH-like domain superfamily	1	2	2	2	2	2	1	2	0	1	0	1	0	0	1	14
IPR003591	Leucine-rich repeat, typical subtype	1	1	0	0	0	0	10	0	0	0	0	0	0	0	0	12
IPR011990	Tetratricopeptide-like helical domain superfamily	1	1	1	1	1	0	5	2	0	0	0	0	0	0	0	12
IPR001849	Pleckstrin homology domain	1	1	2	2	1	1	1	2	0	0	0	1	0	0	0	11
IPR027417	P-loop containing nucleoside triphosphate hydrolase	0	1	1	1	1	1	3	2	0	0	0	0	0	0	0	10
IPR009769	Protein ENHANCED DISEASE RESISTANCE 2, C-terminal	1	1	1	1	2	1	1	1	0	1	0	1	0	0	1	9
IPR013320	Concanavalin A-like lectin/glucanase domain superfamily	3	1	3	1	0	0	1	0	0	0	0	0	0	0	0	9
IPR001202	WW domain	2	3	0	2	1	0	0	0	0	0	0	0	0	1	0	8
IPR006683	Thioesterase domain	1	1	1	1	1	1	1	0	0	0	0	0	0	0	0	7
IPR029069	HotDog domain superfamily	1	1	1	1	1	1	1	0	0	0	0	0	0	0	0	7
IPR033120	Hotdog acyl-CoA thioesterase (ACOT)-type domain	1	1	1	1	1	1	1	0	0	0	0	0	0	0	0	7
IPR001054	Adenylyl cyclase class-3/4/guanylyl cyclase	0	1	1	1	0	0	1	2	0	0	0	0	0	0	0	6
IPR029787	Nucleotide cyclase	0	1	1	1	0	0	1	2	0	0	0	0	0	0	0	6
IPR035979	RNA-binding domain superfamily	2	3	0	1	0	0	0	0	0	0	0	0	0	0	0	6
IPR000742	EGF-like domain	1	1	1	2	0	0	0	0	0	0	0	0	0	0	0	5
IPR006212	Furin-like repeat	0	1	3	1	0	0	0	0	0	0	0	0	0	0	0	5
IPR019734	Tetratricopeptide repeat	0	1	1	1	0	0	1	0	0	0	0	0	0	0	0	4
IPR020846	Major facilitator superfamily domain	0	0	1	0	0	0	3	0	0	0	0	0	0	0	0	4
IPR036020	WW domain superfamily	1	2	0	0	1	0	0	0	0	0	0	0	0	1	0	4
IPR000504	RNA recognition motif domain	1	2	0	0	0	0	0	0	0	0	0	0	0	0	0	3
IPR001245	Serine-threonine/tyrosine-protein kinase, catalytic domain	0	1	0	0	0	1	0	1	0	0	0	0	0	0	0	3
IPR010308	TRP-like family	1	1	1	0	0	0	0	0	0	0	0	0	0	0	0	3
IPR011050	Pectin lyase fold/virulence factor	1	0	2	0	0	0	0	0	0	0	0	0	0	0	0	3
IPR001190	SRCR domain	0	1	0	1	0	0	0	0	0	0	0	0	0	0	0	2
IPR001578	Peptidase C12, ubiquitin carboxyl-terminal hydrolase	0	0	0	0	0	0	2	0	0	0	0	0	0	0	0	2
IPR002110	Ankyrin repeat	0	0	1	1	0	0	0	0	0	0	0	0	0	0	0	2
IPR007115	6-pyruvoyl tetrahydropterin synthase/QueD family protein	0	0	0	0	0	0	2	0	0	0	0	0	0	0	0	2
IPR012332	P22 tailspike-like, C-terminal domain superfamily	1	0	1	0	0	0	0	0	0	0	0	0	0	0	0	2
IPR012334	Pectin lyase fold	1	0	1	0	0	0	0	0	0	0	0	0	0	0	0	2
IPR017448	SRCR-like domain	0	1	0	1	0	0	0	0	0	0	0	0	0	0	0	2
IPR020683	Ankyrin repeat-containing domain	0	0	1	1	0	0	0	0	0	0	0	0	0	0	0	2
IPR036034	PDZ superfamily	1	1	0	0	0	0	0	0	0	0	0	0	0	0	0	2
IPR036770	Ankyrin repeat-containing domain superfamily	0	0	1	1	0	0	0	0	0	0	0	0	0	0	0	2
IPR036772	SRCR-like domain superfamily	0	1	0	1	0	0	0	0	0	0	0	0	0	0	0	2
IPR036959	Peptidase C12, ubiquitin carboxyl-terminal hydrolase superfamily	0	0	0	0	0	0	2	0	0	0	0	0	0	0	0	2
IPR000358	Ribonucleotide reductase small subunit family	1	0	0	0	0	0	0	0	0	0	0	0	0	0	0	1
IPR000591	DEP domain	0	0	0	0	0	0	0	1	0	0	0	0	0	0	0	1
IPR000595	Cyclic nucleotide-binding domain	0	0	0	0	0	0	1	0	0	0	0	0	0	0	0	1
IPR000961	AGC-kinase, C-terminal	0	0	0	0	0	0	0	1	0	0	0	0	0	0	0	1
IPR001304	C-type lectin-like	0	0	0	0	0	0	1	0	0	0	0	0	0	0	0	1
IPR002478	PUA domain	0	0	0	0	0	0	1	0	0	0	0	0	0	0	0	1
IPR002501	Pseudouridine synthase II, N-terminal	0	0	0	0	0	0	1	0	0	0	0	0	0	0	0	1
IPR003593	AAA+ ATPase domain	0	0	0	0	0	1	0	0	0	0	0	0	0	0	0	1
IPR003823	Domain of unknown function CP12	0	0	0	0	0	0	1	0	0	0	0	0	0	0	0	1
IPR003959	ATPase, AAA-type, core	0	0	0	0	0	1	0	0	0	0	0	0	0	0	0	1
IPR003960	ATPase, AAA-type, conserved site	0	0	0	0	0	1	0	0	0	0	0	0	0	0	0	1
IPR004802	tRNA pseudouridine synthase B family	0	0	0	0	0	0	1	0	0	0	0	0	0	0	0	1
IPR004843	Calcineurin-like phosphoesterase domain, ApaH type	1	0	0	0	0	0	0	0	0	0	0	0	0	0	0	1
IPR005123	Oxoglutarate/iron-dependent dioxygenase	0	0	0	0	0	0	1	0	0	0	0	0	0	0	0	1
IPR006869	Domain of unknown function DUF547	0	0	0	0	0	0	1	0	0	0	0	0	0	0	0	1
IPR007238	DNA primase large subunit, eukaryotic/archaeal	0	0	0	0	0	0	1	0	0	0	0	0	0	0	0	1
IPR008979	Galactose-binding-like domain superfamily	0	0	0	0	0	0	1	0	0	0	0	0	0	0	0	1
IPR009078	Ferritin-like superfamily	1	0	0	0	0	0	0	0	0	0	0	0	0	0	0	1
IPR011011	Zinc finger, FYVE/PHD-type	0	0	0	0	0	0	0	1	0	0	0	0	0	1	0	1
IPR011701	Major facilitator superfamily	0	0	0	0	0	0	1	0	0	0	0	0	0	0	0	1
IPR012960	Dyskerin-like	0	0	0	0	0	0	1	0	0	0	0	0	0	0	0	1
IPR013083	Zinc finger, RING/FYVE/PHD-type	0	0	0	0	0	0	0	1	0	0	0	0	0	1	0	1
IPR013111	EGF-like domain, extracellular	0	0	0	0	0	0	1	0	0	0	0	0	0	0	0	1
IPR013766	Thioredoxin domain	0	0	0	1	0	0	0	0	0	0	0	0	0	0	0	1
IPR015947	PUA-like superfamily	0	0	0	0	0	0	1	0	0	0	0	0	0	0	0	1
IPR016186	C-type lectin-like/link domain superfamily	0	0	0	0	0	0	1	0	0	0	0	0	0	0	0	1
IPR016187	C-type lectin fold	0	0	0	0	0	0	1	0	0	0	0	0	0	0	0	1
IPR016558	DNA primase, large subunit, eukaryotic	0	0	0	0	0	0	1	0	0	0	0	0	0	0	0	1
IPR017455	Zinc finger, FYVE-related	0	0	0	0	0	0	0	1	0	0	0	0	0	0	0	1
IPR018108	Mitochondrial substrate/solute carrier	0	0	0	0	0	0	1	0	0	0	0	0	0	0	0	1
IPR020103	Pseudouridine synthase, catalytic domain superfamily	0	0	0	0	0	0	1	0	0	0	0	0	0	0	0	1
IPR023395	Mitochondrial carrier domain superfamily	0	0	0	0	0	0	1	0	0	0	0	0	0	0	0	1
IPR026906	Leucine rich repeat 5	0	0	0	0	0	0	1	0	0	0	0	0	0	0	0	1
IPR027450	Alpha-ketoglutarate-dependent dioxygenase AlkB-like	0	0	0	0	0	0	1	0	0	0	0	0	0	0	0	1
IPR029052	Metallo-dependent phosphatase-like	1	0	0	0	0	0	0	0	0	0	0	0	0	0	0	1
IPR032819	tRNA pseudouridylate synthase B, C-terminal	0	0	0	0	0	0	1	0	0	0	0	0	0	0	0	1
IPR033909	Ribonucleotide reductase small subunit	1	0	0	0	0	0	0	0	0	0	0	0	0	0	0	1
IPR036249	Thioredoxin-like superfamily	0	0	0	1	0	0	0	0	0	0	0	0	0	0	0	1
IPR036259	MFS transporter superfamily	0	0	0	0	0	0	1	0	0	0	0	0	0	0	0	1
IPR036388	Winged helix-like DNA-binding domain superfamily	0	0	0	0	0	0	0	1	0	0	0	0	0	0	0	1
IPR036390	Winged helix DNA-binding domain superfamily	0	0	0	0	0	0	0	1	0	0	0	0	0	0	0	1
IPR036606	EhaM-like superfamily	0	0	0	0	0	0	0	1	0	0	0	0	0	0	0	1
IPR036974	PUA domain superfamily	0	0	0	0	0	0	1	0	0	0	0	0	0	0	0	1
IPR037151	Alpha-ketoglutarate-dependent dioxygenase AlkB-like superfamily	0	0	0	0	0	0	1	0	0	0	0	0	0	0	0	1
IPR001965	Zinc finger, PHD-type	0	0	0	0	0	0	0	0	0	0	0	0	0	1	0	0
IPR019786	Zinc finger, PHD-type, conserved site	0	0	0	0	0	0	0	0	0	0	0	0	0	1	0	0
IPR028347	START domain-containing protein	0	0	0	0	0	0	0	0	0	0	0	0	0	0	1	0
