## Supplementary Data 4 for "Genome analysis of Parmales, a sister group of diatoms, reveals the evolutionary specialization of diatoms from phago-mixotrophs to photoautotrophs"

### Sheet: intraflagellar
id	gene_name	profile	category	taxa	group
TL16_g04199.t1	IFT43	2RXJ2@2759	IFT-A	Triparma laevis f. inornata	Parmales
TrLO_g11695.t1	IFT43	2RXJ2@2759	IFT-A	Triparma laevis f. longispina	Parmales
TrST_g13266.t1	IFT43	2RXJ2@2759	IFT-A	Triparma strigata	Parmales
TrVE_jg13922.t1	IFT43	2RXJ2@2759	IFT-A	Triparma verrucosa	Parmales
TrCO_g738.t1	IFT43	2RXJ2@2759	IFT-A	Triparma colmacea	Parmales
TrRE_jg7138.t1	IFT43	2RXJ2@2759	IFT-A	Triparma retinervis	Parmales
TeGR_g1578.t1	IFT43	2RXJ2@2759	IFT-A	Tetraparma gracilis	Parmales
GAUD01009938.1.p1	IFT43	2RXJ2@2759	IFT-A	Triparma pacifica RCC205 (Kessenich et al. 2014)	bolidomonas
CAMPEP_0118658464	IFT43	2RXJ2@2759	IFT-A	Triparma pacifica RCC206 (MMETSP0785)	bolidomonas
CAMPEP_0182460584	IFT43	2RXJ2@2759	IFT-A	Triparma pacifica RCC208 (MMETSP1319)	bolidomonas
CAMPEP_0197546622	IFT43	2RXJ2@2759	IFT-A	Triparma eleuthera RCC2347 (MMETSP1320)	bolidomonas
CAMPEP_0182499828	IFT43	2RXJ2@2759	IFT-A	Triparma sp. RCC1657 (MMETSP1321)	bolidomonas
jgi|Ectsil1|26474|rna15278	IFT43	2RXJ2@2759	IFT-A	Ectocarpus siliculosus	others
TL16_g05447.t1	IFT122	KOG1538@2759	IFT-A	Triparma laevis f. inornata	Parmales
TrCO_g597.t1	IFT122	KOG1538@2759	IFT-A	Triparma colmacea	Parmales
TrRE_jg11942.t1	IFT122	KOG1538@2759	IFT-A	Triparma retinervis	Parmales
TeGR_g12959.t1	IFT122	KOG1538@2759	IFT-A	Tetraparma gracilis	Parmales
Scaly_jg4253.t1	IFT122	KOG1538@2759	IFT-A	Scaly parma	Parmales
GAUD01003243.1.p1	IFT122	KOG1538@2759	IFT-A	Triparma pacifica RCC205 (Kessenich et al. 2014)	bolidomonas
GAUD01011816.1.p1	IFT122	KOG1538@2759	IFT-A	Triparma pacifica RCC205 (Kessenich et al. 2014)	bolidomonas
CAMPEP_0118651304	IFT122	KOG1538@2759	IFT-A	Triparma pacifica RCC206 (MMETSP0785)	bolidomonas
CAMPEP_0118663174	IFT122	KOG1538@2759	IFT-A	Triparma pacifica RCC206 (MMETSP0785)	bolidomonas
CAMPEP_0118651338	IFT122	KOG1538@2759	IFT-A	Triparma pacifica RCC206 (MMETSP0785)	bolidomonas
CAMPEP_0182453162	IFT122	KOG1538@2759	IFT-A	Triparma pacifica RCC208 (MMETSP1319)	bolidomonas
CAMPEP_0197572450	IFT122	KOG1538@2759	IFT-A	Triparma eleuthera RCC2347 (MMETSP1320)	bolidomonas
CAMPEP_0182514412	IFT122	KOG1538@2759	IFT-A	Triparma sp. RCC1657 (MMETSP1321)	bolidomonas
aaf:AURANDRAFT_61399	IFT122	KOG1538@2759	IFT-A	Aureococcus anophagefferens	others
jgi|Ectsil1|28370|rna11946	IFT122	KOG1538@2759	IFT-A	Ectocarpus siliculosus	others
TL16_g05743.t1	IFT139	2QQAB@2759	IFT-A	Triparma laevis f. inornata	Parmales
TrLO_g2942.t1	IFT139	2QQAB@2759	IFT-A	Triparma laevis f. longispina	Parmales
TrLO_g5716.t1	IFT139	2QQAB@2759	IFT-A	Triparma laevis f. longispina	Parmales
TrLO_g5717.t1	IFT139	2QQAB@2759	IFT-A	Triparma laevis f. longispina	Parmales
TrST_g5714.t1	IFT139	2QQAB@2759	IFT-A	Triparma strigata	Parmales
TrVE_jg4516.t1	IFT139	2QQAB@2759	IFT-A	Triparma verrucosa	Parmales
TrCO_g6580.t1	IFT139	2QQAB@2759	IFT-A	Triparma colmacea	Parmales
TrRE_jg4338.t1	IFT139	2QQAB@2759	IFT-A	Triparma retinervis	Parmales
TeGR_g7039.t1	IFT139	2QQAB@2759	IFT-A	Tetraparma gracilis	Parmales
Scaly_jg10223.t1	IFT139	2QQAB@2759	IFT-A	Scaly parma	Parmales
GAUD01007922.1.p1	IFT139	2QQAB@2759	IFT-A	Triparma pacifica RCC205 (Kessenich et al. 2014)	bolidomonas
CAMPEP_0118671868	IFT139	2QQAB@2759	IFT-A	Triparma pacifica RCC206 (MMETSP0785)	bolidomonas
CAMPEP_0118642148	IFT139	2QQAB@2759	IFT-A	Triparma pacifica RCC206 (MMETSP0785)	bolidomonas
CAMPEP_0182458016	IFT139	2QQAB@2759	IFT-A	Triparma pacifica RCC208 (MMETSP1319)	bolidomonas
CAMPEP_0197570868	IFT139	2QQAB@2759	IFT-A	Triparma eleuthera RCC2347 (MMETSP1320)	bolidomonas
CAMPEP_0182506498	IFT139	2QQAB@2759	IFT-A	Triparma sp. RCC1657 (MMETSP1321)	bolidomonas
CAMPEP_0182492096	IFT139	2QQAB@2759	IFT-A	Triparma sp. RCC1657 (MMETSP1321)	bolidomonas
aaf:AURANDRAFT_54921	IFT139	2QQAB@2759	IFT-A	Aureococcus anophagefferens	others
aaf:AURANDRAFT_72590	IFT139	2QQAB@2759	IFT-A	Aureococcus anophagefferens	others
jgi|Ectsil1|26294|rna16438	IFT139	2QQAB@2759	IFT-A	Ectocarpus siliculosus	others
TL16_g02658.t1	IFT140	KOG2173@2759 / KOG3617@2759	IFT-A	Triparma laevis f. inornata	Parmales
TrLO_g3634.t1	IFT140	KOG2173@2759 / KOG3617@2759	IFT-A	Triparma laevis f. longispina	Parmales
TrST_g7421.t1	IFT140	KOG2173@2759 / KOG3617@2759	IFT-A	Triparma strigata	Parmales
TrVE_jg6403.t1	IFT140	KOG2173@2759 / KOG3617@2759	IFT-A	Triparma verrucosa	Parmales
TrCO_g9595.t1	IFT140	KOG2173@2759 / KOG3617@2759	IFT-A	Triparma colmacea	Parmales
TrRE_jg13357.t1	IFT140	KOG2173@2759 / KOG3617@2759	IFT-A	Triparma retinervis	Parmales
TeGR_g2119.t1	IFT140	KOG2173@2759 / KOG3617@2759	IFT-A	Tetraparma gracilis	Parmales
Scaly_jg9119.t1	IFT140	KOG2173@2759 / KOG3617@2759	IFT-A	Scaly parma	Parmales
GAUD01002287.1.p1	IFT140	KOG2173@2759 / KOG3617@2759	IFT-A	Triparma pacifica RCC205 (Kessenich et al. 2014)	bolidomonas
CAMPEP_0118643880	IFT140	KOG2173@2759 / KOG3617@2759	IFT-A	Triparma pacifica RCC206 (MMETSP0785)	bolidomonas
CAMPEP_0182489358	IFT140	KOG2173@2759 / KOG3617@2759	IFT-A	Triparma pacifica RCC208 (MMETSP1319)	bolidomonas
CAMPEP_0197546034	IFT140	KOG2173@2759 / KOG3617@2759	IFT-A	Triparma eleuthera RCC2347 (MMETSP1320)	bolidomonas
CAMPEP_0182490882	IFT140	KOG2173@2759 / KOG3617@2759	IFT-A	Triparma sp. RCC1657 (MMETSP1321)	bolidomonas
aaf:AURANDRAFT_71429	IFT140	KOG2173@2759 / KOG3617@2759	IFT-A	Aureococcus anophagefferens	others
aaf:AURANDRAFT_30803	IFT140	KOG2173@2759 / KOG3617@2759	IFT-A	Aureococcus anophagefferens	others
jgi|Ectsil1|18198|rna10298	IFT140	KOG2173@2759 / KOG3617@2759	IFT-A	Ectocarpus siliculosus	others
TL16_g02645.t1	IFT144	KOG2247@2759	IFT-A	Triparma laevis f. inornata	Parmales
TrLO_g1597.t1	IFT144	KOG2247@2759	IFT-A	Triparma laevis f. longispina	Parmales
TrST_g1003.t1	IFT144	KOG2247@2759	IFT-A	Triparma strigata	Parmales
TrVE_jg776.t1	IFT144	KOG2247@2759	IFT-A	Triparma verrucosa	Parmales
TrCO_g2021.t1	IFT144	KOG2247@2759	IFT-A	Triparma colmacea	Parmales
TrRE_jg10426.t1	IFT144	KOG2247@2759	IFT-A	Triparma retinervis	Parmales
TeGR_g4705.t1	IFT144	KOG2247@2759	IFT-A	Tetraparma gracilis	Parmales
TeGR_g4706.t1	IFT144	KOG2247@2759	IFT-A	Tetraparma gracilis	Parmales
Scaly_jg6114.t1	IFT144	KOG2247@2759	IFT-A	Scaly parma	Parmales
GAUD01010329.1.p1	IFT144	KOG2247@2759	IFT-A	Triparma pacifica RCC205 (Kessenich et al. 2014)	bolidomonas
CAMPEP_0118656340	IFT144	KOG2247@2759	IFT-A	Triparma pacifica RCC206 (MMETSP0785)	bolidomonas
CAMPEP_0182487960	IFT144	KOG2247@2759	IFT-A	Triparma pacifica RCC208 (MMETSP1319)	bolidomonas
CAMPEP_0182481416	IFT144	KOG2247@2759	IFT-A	Triparma pacifica RCC208 (MMETSP1319)	bolidomonas
CAMPEP_0197573938	IFT144	KOG2247@2759	IFT-A	Triparma eleuthera RCC2347 (MMETSP1320)	bolidomonas
CAMPEP_0182504994	IFT144	KOG2247@2759	IFT-A	Triparma sp. RCC1657 (MMETSP1321)	bolidomonas
aaf:AURANDRAFT_38191	IFT144	KOG2247@2759	IFT-A	Aureococcus anophagefferens	others
jgi|Ectsil1|25440|rna8597	IFT144	KOG2247@2759	IFT-A	Ectocarpus siliculosus	others
TL16_g04370.t1	IFTA-1	IPR017233	IFT-A	Triparma laevis f. inornata	Parmales
TrLO_g10254.t1	IFTA-1	IPR017233	IFT-A	Triparma laevis f. longispina	Parmales
TrST_g4461.t1	IFTA-1	IPR017233	IFT-A	Triparma strigata	Parmales
TrVE_jg8006.t1	IFTA-1	IPR017233	IFT-A	Triparma verrucosa	Parmales
TrCO_g894.t1	IFTA-1	IPR017233	IFT-A	Triparma colmacea	Parmales
TrRE_jg12633.t1	IFTA-1	IPR017233	IFT-A	Triparma retinervis	Parmales
TeGR_g12806.t1	IFTA-1	IPR017233	IFT-A	Tetraparma gracilis	Parmales
GAUD01008748.1.p1	IFTA-1	IPR017233	IFT-A	Triparma pacifica RCC205 (Kessenich et al. 2014)	bolidomonas
CAMPEP_0118669228	IFTA-1	IPR017233	IFT-A	Triparma pacifica RCC206 (MMETSP0785)	bolidomonas
CAMPEP_0118646514	IFTA-1	IPR017233	IFT-A	Triparma pacifica RCC206 (MMETSP0785)	bolidomonas
CAMPEP_0118672040	IFTA-1	IPR017233	IFT-A	Triparma pacifica RCC206 (MMETSP0785)	bolidomonas
CAMPEP_0182473532	IFTA-1	IPR017233	IFT-A	Triparma pacifica RCC208 (MMETSP1319)	bolidomonas
CAMPEP_0197565500	IFTA-1	IPR017233	IFT-A	Triparma eleuthera RCC2347 (MMETSP1320)	bolidomonas
CAMPEP_0182496684	IFTA-1	IPR017233	IFT-A	Triparma sp. RCC1657 (MMETSP1321)	bolidomonas
aaf:AURANDRAFT_51986	IFTA-1	IPR017233	IFT-A	Aureococcus anophagefferens	others
jgi|Ectsil1|23759|rna5761	IFTA-1	IPR017233	IFT-A	Ectocarpus siliculosus	others
TL16_g08070.t1	IFT20	IPR028172	IFT-B	Triparma laevis f. inornata	Parmales
TrLO_g9911.t1	IFT20	IPR028172	IFT-B	Triparma laevis f. longispina	Parmales
TrST_g4223.t1	IFT20	IPR028172	IFT-B	Triparma strigata	Parmales
TrVE_jg3804.t1	IFT20	IPR028172	IFT-B	Triparma verrucosa	Parmales
TrCO_g12402.t1	IFT20	IPR028172	IFT-B	Triparma colmacea	Parmales
Scaly_jg3928.t1	IFT20	IPR028172	IFT-B	Scaly parma	Parmales
GAUD01001183.1.p1	IFT20	IPR028172	IFT-B	Triparma pacifica RCC205 (Kessenich et al. 2014)	bolidomonas
CAMPEP_0118654860	IFT20	IPR028172	IFT-B	Triparma pacifica RCC206 (MMETSP0785)	bolidomonas
CAMPEP_0182462528	IFT20	IPR028172	IFT-B	Triparma pacifica RCC208 (MMETSP1319)	bolidomonas
CAMPEP_0197549102	IFT20	IPR028172	IFT-B	Triparma eleuthera RCC2347 (MMETSP1320)	bolidomonas
CAMPEP_0182498032	IFT20	IPR028172	IFT-B	Triparma sp. RCC1657 (MMETSP1321)	bolidomonas
tps:THAPSDRAFT_262570	IFT20	IPR028172	IFT-B	Thalassiosira pseudonana	Diatoms
aaf:AURANDRAFT_25489	IFT20	IPR028172	IFT-B	Aureococcus anophagefferens	others
jgi|Ectsil1|20178|rna11400	IFT20	IPR028172	IFT-B	Ectocarpus siliculosus	others
TrLO_g12253.t1	IFT22	2RXD4@2759	IFT-B	Triparma laevis f. longispina	Parmales
TrST_g7822.t1	IFT22	2RXD4@2759	IFT-B	Triparma strigata	Parmales
TrVE_jg5885.t1	IFT22	2RXD4@2759	IFT-B	Triparma verrucosa	Parmales
TrCO_g12078.t1	IFT22	2RXD4@2759	IFT-B	Triparma colmacea	Parmales
TrRE_jg6376.t1	IFT22	2RXD4@2759	IFT-B	Triparma retinervis	Parmales
Scaly_jg4160.t1	IFT22	2RXD4@2759	IFT-B	Scaly parma	Parmales
GAUD01006418.1.p1	IFT22	2RXD4@2759	IFT-B	Triparma pacifica RCC205 (Kessenich et al. 2014)	bolidomonas
CAMPEP_0118661180	IFT22	2RXD4@2759	IFT-B	Triparma pacifica RCC206 (MMETSP0785)	bolidomonas
CAMPEP_0182455264	IFT22	2RXD4@2759	IFT-B	Triparma pacifica RCC208 (MMETSP1319)	bolidomonas
CAMPEP_0197554062	IFT22	2RXD4@2759	IFT-B	Triparma eleuthera RCC2347 (MMETSP1320)	bolidomonas
CAMPEP_0182496718	IFT22	2RXD4@2759	IFT-B	Triparma sp. RCC1657 (MMETSP1321)	bolidomonas
aaf:AURANDRAFT_15829	IFT22	2RXD4@2759	IFT-B	Aureococcus anophagefferens	others
jgi|Ectsil1|17106|rna1223	IFT22	2RXD4@2759	IFT-B	Ectocarpus siliculosus	others
TL16_g06543.t1	IFT27	KOG0079@2759	IFT-B	Triparma laevis f. inornata	Parmales
TrLO_g7426.t1	IFT27	KOG0079@2759	IFT-B	Triparma laevis f. longispina	Parmales
TrST_g10184.t1	IFT27	KOG0079@2759	IFT-B	Triparma strigata	Parmales
TrVE_jg11349.t1	IFT27	KOG0079@2759	IFT-B	Triparma verrucosa	Parmales
TrCO_g8891.t1	IFT27	KOG0079@2759	IFT-B	Triparma colmacea	Parmales
TrRE_jg4693.t1	IFT27	KOG0079@2759	IFT-B	Triparma retinervis	Parmales
TeGR_g5549.t1	IFT27	KOG0079@2759	IFT-B	Tetraparma gracilis	Parmales
Scaly_jg5673.t1	IFT27	KOG0079@2759	IFT-B	Scaly parma	Parmales
GAUD01007671.1.p1	IFT27	KOG0079@2759	IFT-B	Triparma pacifica RCC205 (Kessenich et al. 2014)	bolidomonas
CAMPEP_0118640314	IFT27	KOG0079@2759	IFT-B	Triparma pacifica RCC206 (MMETSP0785)	bolidomonas
CAMPEP_0182461442	IFT27	KOG0079@2759	IFT-B	Triparma pacifica RCC208 (MMETSP1319)	bolidomonas
CAMPEP_0182485080	IFT27	KOG0079@2759	IFT-B	Triparma pacifica RCC208 (MMETSP1319)	bolidomonas
CAMPEP_0197554034	IFT27	KOG0079@2759	IFT-B	Triparma eleuthera RCC2347 (MMETSP1320)	bolidomonas
CAMPEP_0182490580	IFT27	KOG0079@2759	IFT-B	Triparma sp. RCC1657 (MMETSP1321)	bolidomonas
tps:THAPS_7208	IFT27	KOG0079@2759	IFT-B	Thalassiosira pseudonana	Diatoms
aaf:AURANDRAFT_6700	IFT27	KOG0079@2759	IFT-B	Aureococcus anophagefferens	others
jgi|Ectsil1|22700|rna7230	IFT27	KOG0079@2759	IFT-B	Ectocarpus siliculosus	others
TL16_g00163.t1	IFT46	2QPNA@2759	IFT-B	Triparma laevis f. inornata	Parmales
TrLO_g7876.t1	IFT46	2QPNA@2759	IFT-B	Triparma laevis f. longispina	Parmales
TrST_g14259.t1	IFT46	2QPNA@2759	IFT-B	Triparma strigata	Parmales
TrVE_jg2813.t1	IFT46	2QPNA@2759	IFT-B	Triparma verrucosa	Parmales
TrCO_g770.t1	IFT46	2QPNA@2759	IFT-B	Triparma colmacea	Parmales
TrRE_jg9667.t1	IFT46	2QPNA@2759	IFT-B	Triparma retinervis	Parmales
TeGR_g5469.t1	IFT46	2QPNA@2759	IFT-B	Tetraparma gracilis	Parmales
Scaly_jg7760.t1	IFT46	2QPNA@2759	IFT-B	Scaly parma	Parmales
Scaly_jg5552.t1	IFT46	2QPNA@2759	IFT-B	Scaly parma	Parmales
GAUD01010297.1.p1	IFT46	2QPNA@2759	IFT-B	Triparma pacifica RCC205 (Kessenich et al. 2014)	bolidomonas
CAMPEP_0118633802	IFT46	2QPNA@2759	IFT-B	Triparma pacifica RCC206 (MMETSP0785)	bolidomonas
CAMPEP_0182463586	IFT46	2QPNA@2759	IFT-B	Triparma pacifica RCC208 (MMETSP1319)	bolidomonas
CAMPEP_0197552602	IFT46	2QPNA@2759	IFT-B	Triparma eleuthera RCC2347 (MMETSP1320)	bolidomonas
CAMPEP_0182499504	IFT46	2QPNA@2759	IFT-B	Triparma sp. RCC1657 (MMETSP1321)	bolidomonas
tps:THAPSDRAFT_18846	IFT46	2QPNA@2759	IFT-B	Thalassiosira pseudonana	Diatoms
aaf:AURANDRAFT_31144	IFT46	2QPNA@2759	IFT-B	Aureococcus anophagefferens	others
jgi|Ectsil1|19130|rna4283	IFT46	2QPNA@2759	IFT-B	Ectocarpus siliculosus	others
TL16_g05097.t1	IFT52	KOG3861@2759	IFT-B	Triparma laevis f. inornata	Parmales
TrLO_g2979.t1	IFT52	KOG3861@2759	IFT-B	Triparma laevis f. longispina	Parmales
TrST_g7942.t1	IFT52	KOG3861@2759	IFT-B	Triparma strigata	Parmales
TrVE_jg9950.t1	IFT52	KOG3861@2759	IFT-B	Triparma verrucosa	Parmales
TrCO_g10054.t1	IFT52	KOG3861@2759	IFT-B	Triparma colmacea	Parmales
TrRE_jg4793.t1	IFT52	KOG3861@2759	IFT-B	Triparma retinervis	Parmales
TeGR_g12291.t1	IFT52	KOG3861@2759	IFT-B	Tetraparma gracilis	Parmales
Scaly_jg1933.t1	IFT52	KOG3861@2759	IFT-B	Scaly parma	Parmales
GAUD01000545.1.p1	IFT52	KOG3861@2759	IFT-B	Triparma pacifica RCC205 (Kessenich et al. 2014)	bolidomonas
CAMPEP_0118665372	IFT52	KOG3861@2759	IFT-B	Triparma pacifica RCC206 (MMETSP0785)	bolidomonas
CAMPEP_0118654602	IFT52	KOG3861@2759	IFT-B	Triparma pacifica RCC206 (MMETSP0785)	bolidomonas
CAMPEP_0118665412	IFT52	KOG3861@2759	IFT-B	Triparma pacifica RCC206 (MMETSP0785)	bolidomonas
CAMPEP_0118668792	IFT52	KOG3861@2759	IFT-B	Triparma pacifica RCC206 (MMETSP0785)	bolidomonas
CAMPEP_0182464112	IFT52	KOG3861@2759	IFT-B	Triparma pacifica RCC208 (MMETSP1319)	bolidomonas
CAMPEP_0182475870	IFT52	KOG3861@2759	IFT-B	Triparma pacifica RCC208 (MMETSP1319)	bolidomonas
CAMPEP_0197545064	IFT52	KOG3861@2759	IFT-B	Triparma eleuthera RCC2347 (MMETSP1320)	bolidomonas
CAMPEP_0182490784	IFT52	KOG3861@2759	IFT-B	Triparma sp. RCC1657 (MMETSP1321)	bolidomonas
tps:THAPSDRAFT_264799	IFT52	KOG3861@2759	IFT-B	Thalassiosira pseudonana	Diatoms
jgi|Thaoce1|88462|rna6536	IFT52	KOG3861@2759	IFT-B	Thalassiosira oceanica	Diatoms
aaf:AURANDRAFT_2280	IFT52	KOG3861@2759	IFT-B	Aureococcus anophagefferens	others
jgi|Ectsil1|29224|rna12724	IFT52	KOG3861@2759	IFT-B	Ectocarpus siliculosus	others
TL16_g06558.t1	IFT57	KOG0972@2759	IFT-B	Triparma laevis f. inornata	Parmales
TrLO_g7410.t1	IFT57	KOG0972@2759	IFT-B	Triparma laevis f. longispina	Parmales
TrLO_g9867.t1	IFT57	KOG0972@2759	IFT-B	Triparma laevis f. longispina	Parmales
TrLO_g13116.t1	IFT57	KOG0972@2759	IFT-B	Triparma laevis f. longispina	Parmales
TrST_g10198.t2	IFT57	KOG0972@2759	IFT-B	Triparma strigata	Parmales
TrST_g12442.t1	IFT57	KOG0972@2759	IFT-B	Triparma strigata	Parmales
TrVE_jg14127.t1	IFT57	KOG0972@2759	IFT-B	Triparma verrucosa	Parmales
TrVE_jg11335.t1	IFT57	KOG0972@2759	IFT-B	Triparma verrucosa	Parmales
TrCO_g576.t1	IFT57	KOG0972@2759	IFT-B	Triparma colmacea	Parmales
TrCO_g13083.t2	IFT57	KOG0972@2759	IFT-B	Triparma colmacea	Parmales
TrRE_jg8374.t1	IFT57	KOG0972@2759	IFT-B	Triparma retinervis	Parmales
TrRE_jg1107.t1	IFT57	KOG0972@2759	IFT-B	Triparma retinervis	Parmales
TeGR_g6293.t1	IFT57	KOG0972@2759	IFT-B	Tetraparma gracilis	Parmales
Scaly_jg268.t1	IFT57	KOG0972@2759	IFT-B	Scaly parma	Parmales
GAUD01007134.1.p1	IFT57	KOG0972@2759	IFT-B	Triparma pacifica RCC205 (Kessenich et al. 2014)	bolidomonas
GAUD01010611.1.p1	IFT57	KOG0972@2759	IFT-B	Triparma pacifica RCC205 (Kessenich et al. 2014)	bolidomonas
CAMPEP_0118657882	IFT57	KOG0972@2759	IFT-B	Triparma pacifica RCC206 (MMETSP0785)	bolidomonas
CAMPEP_0182463606	IFT57	KOG0972@2759	IFT-B	Triparma pacifica RCC208 (MMETSP1319)	bolidomonas
CAMPEP_0197552856	IFT57	KOG0972@2759	IFT-B	Triparma eleuthera RCC2347 (MMETSP1320)	bolidomonas
CAMPEP_0182514696	IFT57	KOG0972@2759	IFT-B	Triparma sp. RCC1657 (MMETSP1321)	bolidomonas
CAMPEP_0182498636	IFT57	KOG0972@2759	IFT-B	Triparma sp. RCC1657 (MMETSP1321)	bolidomonas
tps:THAPSDRAFT_9079	IFT57	KOG0972@2759	IFT-B	Thalassiosira pseudonana	Diatoms
aaf:AURANDRAFT_11749	IFT57	KOG0972@2759	IFT-B	Aureococcus anophagefferens	others
jgi|Ectsil1|27144|rna15582	IFT57	KOG0972@2759	IFT-B	Ectocarpus siliculosus	others
TL16_g10678.t1	IFT74	2QS4E@2759	IFT-B	Triparma laevis f. inornata	Parmales
TrLO_g7791.t1	IFT74	2QS4E@2759	IFT-B	Triparma laevis f. longispina	Parmales
TrCO_g2795.t1	IFT74	2QS4E@2759	IFT-B	Triparma colmacea	Parmales
TrRE_jg11742.t1	IFT74	2QS4E@2759	IFT-B	Triparma retinervis	Parmales
TeGR_g7986.t1	IFT74	2QS4E@2759	IFT-B	Tetraparma gracilis	Parmales
Scaly_jg11976.t1	IFT74	2QS4E@2759	IFT-B	Scaly parma	Parmales
GAUD01004446.1.p1	IFT74	2QS4E@2759	IFT-B	Triparma pacifica RCC205 (Kessenich et al. 2014)	bolidomonas
CAMPEP_0118662112	IFT74	2QS4E@2759	IFT-B	Triparma pacifica RCC206 (MMETSP0785)	bolidomonas
CAMPEP_0182454232	IFT74	2QS4E@2759	IFT-B	Triparma pacifica RCC208 (MMETSP1319)	bolidomonas
CAMPEP_0197547946	IFT74	2QS4E@2759	IFT-B	Triparma eleuthera RCC2347 (MMETSP1320)	bolidomonas
CAMPEP_0182503802	IFT74	2QS4E@2759	IFT-B	Triparma sp. RCC1657 (MMETSP1321)	bolidomonas
jgi|Ectsil1|29598|rna7448	IFT74	2QS4E@2759	IFT-B	Ectocarpus siliculosus	others
TL16_g00698.t1	IFT80	KOG1524@2759	IFT-B	Triparma laevis f. inornata	Parmales
TrLO_g8126.t1	IFT80	KOG1524@2759	IFT-B	Triparma laevis f. longispina	Parmales
TrST_g540.t1	IFT80	KOG1524@2759	IFT-B	Triparma strigata	Parmales
TrVE_jg9903.t1	IFT80	KOG1524@2759	IFT-B	Triparma verrucosa	Parmales
TrCO_g8767.t1	IFT80	KOG1524@2759	IFT-B	Triparma colmacea	Parmales
TrRE_jg10984.t1	IFT80	KOG1524@2759	IFT-B	Triparma retinervis	Parmales
TrRE_jg1204.t1	IFT80	KOG1524@2759	IFT-B	Triparma retinervis	Parmales
TeGR_g3141.t1	IFT80	KOG1524@2759	IFT-B	Tetraparma gracilis	Parmales
Scaly_jg6363.t1	IFT80	KOG1524@2759	IFT-B	Scaly parma	Parmales
GAUD01003307.1.p1	IFT80	KOG1524@2759	IFT-B	Triparma pacifica RCC205 (Kessenich et al. 2014)	bolidomonas
CAMPEP_0118647984	IFT80	KOG1524@2759	IFT-B	Triparma pacifica RCC206 (MMETSP0785)	bolidomonas
CAMPEP_0182454088	IFT80	KOG1524@2759	IFT-B	Triparma pacifica RCC208 (MMETSP1319)	bolidomonas
CAMPEP_0197554116	IFT80	KOG1524@2759	IFT-B	Triparma eleuthera RCC2347 (MMETSP1320)	bolidomonas
CAMPEP_0182490342	IFT80	KOG1524@2759	IFT-B	Triparma sp. RCC1657 (MMETSP1321)	bolidomonas
aaf:AURANDRAFT_26531	IFT80	KOG1524@2759	IFT-B	Aureococcus anophagefferens	others
jgi|Ectsil1|26767|rna16020	IFT80	KOG1524@2759	IFT-B	Ectocarpus siliculosus	others
jgi|Ectsil1|28092|rna15726	IFT80	KOG1524@2759	IFT-B	Ectocarpus siliculosus	others
TL16_g12333.t1	IFT81	2QSBR@2759	IFT-B	Triparma laevis f. inornata	Parmales
TrLO_g6037.t1	IFT81	2QSBR@2759	IFT-B	Triparma laevis f. longispina	Parmales
TrST_g3952.t1	IFT81	2QSBR@2759	IFT-B	Triparma strigata	Parmales
TrVE_jg13414.t1	IFT81	2QSBR@2759	IFT-B	Triparma verrucosa	Parmales
TrCO_g9.t1	IFT81	2QSBR@2759	IFT-B	Triparma colmacea	Parmales
TrRE_jg10965.t1	IFT81	2QSBR@2759	IFT-B	Triparma retinervis	Parmales
TeGR_g1113.t1	IFT81	2QSBR@2759	IFT-B	Tetraparma gracilis	Parmales
Scaly_jg10742.t1	IFT81	2QSBR@2759	IFT-B	Scaly parma	Parmales
GAUD01001040.1.p1	IFT81	2QSBR@2759	IFT-B	Triparma pacifica RCC205 (Kessenich et al. 2014)	bolidomonas
GAUD01004774.1.p1	IFT81	2QSBR@2759	IFT-B	Triparma pacifica RCC205 (Kessenich et al. 2014)	bolidomonas
CAMPEP_0118652204	IFT81	2QSBR@2759	IFT-B	Triparma pacifica RCC206 (MMETSP0785)	bolidomonas
CAMPEP_0182455824	IFT81	2QSBR@2759	IFT-B	Triparma pacifica RCC208 (MMETSP1319)	bolidomonas
CAMPEP_0197545906	IFT81	2QSBR@2759	IFT-B	Triparma eleuthera RCC2347 (MMETSP1320)	bolidomonas
CAMPEP_0182500004	IFT81	2QSBR@2759	IFT-B	Triparma sp. RCC1657 (MMETSP1321)	bolidomonas
tps:THAPSDRAFT_6286	IFT81	2QSBR@2759	IFT-B	Thalassiosira pseudonana	Diatoms
jgi|Ectsil1|25519|rna8677	IFT81	2QSBR@2759	IFT-B	Ectocarpus siliculosus	others
jgi|Ectsil1|25520|rna8678	IFT81	2QSBR@2759	IFT-B	Ectocarpus siliculosus	others
TL16_g06523.t1	IFT88	KOG2003@2759	IFT-B	Triparma laevis f. inornata	Parmales
TrLO_g1463.t1	IFT88	KOG2003@2759	IFT-B	Triparma laevis f. longispina	Parmales
TrST_g6114.t1	IFT88	KOG2003@2759	IFT-B	Triparma strigata	Parmales
TrVE_jg11125.t1	IFT88	KOG2003@2759	IFT-B	Triparma verrucosa	Parmales
TrCO_g9510.t1	IFT88	KOG2003@2759	IFT-B	Triparma colmacea	Parmales
TeGR_g5745.t1	IFT88	KOG2003@2759	IFT-B	Tetraparma gracilis	Parmales
Scaly_jg3466.t1	IFT88	KOG2003@2759	IFT-B	Scaly parma	Parmales
Scaly_jg3467.t1	IFT88	KOG2003@2759	IFT-B	Scaly parma	Parmales
GAUD01002393.1.p1	IFT88	KOG2003@2759	IFT-B	Triparma pacifica RCC205 (Kessenich et al. 2014)	bolidomonas
CAMPEP_0118645294	IFT88	KOG2003@2759	IFT-B	Triparma pacifica RCC206 (MMETSP0785)	bolidomonas
CAMPEP_0182453940	IFT88	KOG2003@2759	IFT-B	Triparma pacifica RCC208 (MMETSP1319)	bolidomonas
CAMPEP_0197555360	IFT88	KOG2003@2759	IFT-B	Triparma eleuthera RCC2347 (MMETSP1320)	bolidomonas
CAMPEP_0182498192	IFT88	KOG2003@2759	IFT-B	Triparma sp. RCC1657 (MMETSP1321)	bolidomonas
tps:THAPSDRAFT_31358	IFT88	KOG2003@2759	IFT-B	Thalassiosira pseudonana	Diatoms
jgi|Thaoce1|77747|rna12532	IFT88	KOG2003@2759	IFT-B	Thalassiosira oceanica	Diatoms
aaf:AURANDRAFT_10223	IFT88	KOG2003@2759	IFT-B	Aureococcus anophagefferens	others
jgi|Ectsil1|24552|rna8378	IFT88	KOG2003@2759	IFT-B	Ectocarpus siliculosus	others
TL16_g03119.t1	IFT172	KOG3616@2759	IFT-B	Triparma laevis f. inornata	Parmales
TrLO_g15979.t1	IFT172	KOG3616@2759	IFT-B	Triparma laevis f. longispina	Parmales
TrST_g9919.t1	IFT172	KOG3616@2759	IFT-B	Triparma strigata	Parmales
TrVE_jg1204.t1	IFT172	KOG3616@2759	IFT-B	Triparma verrucosa	Parmales
TrCO_g8150.t1	IFT172	KOG3616@2759	IFT-B	Triparma colmacea	Parmales
TrRE_jg3276.t1	IFT172	KOG3616@2759	IFT-B	Triparma retinervis	Parmales
TrRE_jg697.t1	IFT172	KOG3616@2759	IFT-B	Triparma retinervis	Parmales
TeGR_g12012.t1	IFT172	KOG3616@2759	IFT-B	Tetraparma gracilis	Parmales
Scaly_jg280.t1	IFT172	KOG3616@2759	IFT-B	Scaly parma	Parmales
GAUD01001757.1.p1	IFT172	KOG3616@2759	IFT-B	Triparma pacifica RCC205 (Kessenich et al. 2014)	bolidomonas
CAMPEP_0118640008	IFT172	KOG3616@2759	IFT-B	Triparma pacifica RCC206 (MMETSP0785)	bolidomonas
CAMPEP_0182489064	IFT172	KOG3616@2759	IFT-B	Triparma pacifica RCC208 (MMETSP1319)	bolidomonas
CAMPEP_0197554302	IFT172	KOG3616@2759	IFT-B	Triparma eleuthera RCC2347 (MMETSP1320)	bolidomonas
CAMPEP_0182517938	IFT172	KOG3616@2759	IFT-B	Triparma sp. RCC1657 (MMETSP1321)	bolidomonas
aaf:AURANDRAFT_52585	IFT172	KOG3616@2759	IFT-B	Aureococcus anophagefferens	others
aaf:AURANDRAFT_72570	IFT172	KOG3616@2759	IFT-B	Aureococcus anophagefferens	others
jgi|Ectsil1|29667|rna7517	IFT172	KOG3616@2759	IFT-B	Ectocarpus siliculosus	others
TL16_g05462.t1	FAP259	KOG4340@2759	IFT-B	Triparma laevis f. inornata	Parmales
TL16_g09673.t1	FAP259	KOG4340@2759	IFT-B	Triparma laevis f. inornata	Parmales
TrLO_g12175.t1	FAP259	KOG4340@2759	IFT-B	Triparma laevis f. longispina	Parmales
TrLO_g12806.t1	FAP259	KOG4340@2759	IFT-B	Triparma laevis f. longispina	Parmales
TrST_g7616.t1	FAP259	KOG4340@2759	IFT-B	Triparma strigata	Parmales
TrST_g2156.t1	FAP259	KOG4340@2759	IFT-B	Triparma strigata	Parmales
TrVE_jg11829.t1	FAP259	KOG4340@2759	IFT-B	Triparma verrucosa	Parmales
TrVE_jg4768.t1	FAP259	KOG4340@2759	IFT-B	Triparma verrucosa	Parmales
TrCO_g914.t1	FAP259	KOG4340@2759	IFT-B	Triparma colmacea	Parmales
TrCO_g2429.t1	FAP259	KOG4340@2759	IFT-B	Triparma colmacea	Parmales
TrRE_jg9870.t1	FAP259	KOG4340@2759	IFT-B	Triparma retinervis	Parmales
TrRE_jg4450.t1	FAP259	KOG4340@2759	IFT-B	Triparma retinervis	Parmales
TrRE_jg4449.t1	FAP259	KOG4340@2759	IFT-B	Triparma retinervis	Parmales
TeGR_g8084.t1	FAP259	KOG4340@2759	IFT-B	Tetraparma gracilis	Parmales
TeGR_g508.t1	FAP259	KOG4340@2759	IFT-B	Tetraparma gracilis	Parmales
Scaly_jg5982.t1	FAP259	KOG4340@2759	IFT-B	Scaly parma	Parmales
Scaly_jg5607.t1	FAP259	KOG4340@2759	IFT-B	Scaly parma	Parmales
Scaly_jg5608.t1	FAP259	KOG4340@2759	IFT-B	Scaly parma	Parmales
GAUD01009483.1.p1	FAP259	KOG4340@2759	IFT-B	Triparma pacifica RCC205 (Kessenich et al. 2014)	bolidomonas
CAMPEP_0118658046	FAP259	KOG4340@2759	IFT-B	Triparma pacifica RCC206 (MMETSP0785)	bolidomonas
CAMPEP_0118650150	FAP259	KOG4340@2759	IFT-B	Triparma pacifica RCC206 (MMETSP0785)	bolidomonas
CAMPEP_0182452862	FAP259	KOG4340@2759	IFT-B	Triparma pacifica RCC208 (MMETSP1319)	bolidomonas
CAMPEP_0197546412	FAP259	KOG4340@2759	IFT-B	Triparma eleuthera RCC2347 (MMETSP1320)	bolidomonas
CAMPEP_0182502402	FAP259	KOG4340@2759	IFT-B	Triparma sp. RCC1657 (MMETSP1321)	bolidomonas
CAMPEP_0182492938	FAP259	KOG4340@2759	IFT-B	Triparma sp. RCC1657 (MMETSP1321)	bolidomonas
tps:THAPSDRAFT_23285	FAP259	KOG4340@2759	IFT-B	Thalassiosira pseudonana	Diatoms
jgi|Thaoce1|69861|rna32216	FAP259	KOG4340@2759	IFT-B	Thalassiosira oceanica	Diatoms
jgi|Thaoce1|83001|rna29273	FAP259	KOG4340@2759	IFT-B	Thalassiosira oceanica	Diatoms
jgi|Thaoce1|91348|rna25814	FAP259	KOG4340@2759	IFT-B	Thalassiosira oceanica	Diatoms
aaf:AURANDRAFT_72573	FAP259	KOG4340@2759	IFT-B	Aureococcus anophagefferens	others
jgi|Ectsil1|25324|rna2552	FAP259	KOG4340@2759	IFT-B	Ectocarpus siliculosus	others
TL16_g12872.t1	IFT56	KOG3785@2759	IFT-B	Triparma laevis f. inornata	Parmales
TrLO_g6363.t1	IFT56	KOG3785@2759	IFT-B	Triparma laevis f. longispina	Parmales
TrST_g8639.t1	IFT56	KOG3785@2759	IFT-B	Triparma strigata	Parmales
TrVE_jg4807.t1	IFT56	KOG3785@2759	IFT-B	Triparma verrucosa	Parmales
TrCO_g13741.t1	IFT56	KOG3785@2759	IFT-B	Triparma colmacea	Parmales
TrRE_jg11005.t1	IFT56	KOG3785@2759	IFT-B	Triparma retinervis	Parmales
TeGR_g164.t1	IFT56	KOG3785@2759	IFT-B	Tetraparma gracilis	Parmales
Scaly_jg10508.t1	IFT56	KOG3785@2759	IFT-B	Scaly parma	Parmales
GAUD01007283.1.p1	IFT56	KOG3785@2759	IFT-B	Triparma pacifica RCC205 (Kessenich et al. 2014)	bolidomonas
CAMPEP_0118649220	IFT56	KOG3785@2759	IFT-B	Triparma pacifica RCC206 (MMETSP0785)	bolidomonas
CAMPEP_0182453556	IFT56	KOG3785@2759	IFT-B	Triparma pacifica RCC208 (MMETSP1319)	bolidomonas
CAMPEP_0197549296	IFT56	KOG3785@2759	IFT-B	Triparma eleuthera RCC2347 (MMETSP1320)	bolidomonas
CAMPEP_0182499744	IFT56	KOG3785@2759	IFT-B	Triparma sp. RCC1657 (MMETSP1321)	bolidomonas
jgi|Thaoce1|97576|rna7263	IFT56	KOG3785@2759	IFT-B	Thalassiosira oceanica	Diatoms
jgi|Thaoce1|99154|rna17296	IFT56	KOG3785@2759	IFT-B	Thalassiosira oceanica	Diatoms
aaf:AURANDRAFT_20530	IFT56	KOG3785@2759	IFT-B	Aureococcus anophagefferens	others
jgi|Ectsil1|23315|rna205	IFT56	KOG3785@2759	IFT-B	Ectocarpus siliculosus	others
TL16_g04001.t1	FAP116	KOG3809@2759	IFT-B	Triparma laevis f. inornata	Parmales
TL16_g04507.t1	FAP116	KOG3809@2759	IFT-B	Triparma laevis f. inornata	Parmales
TL16_g06780.t1	FAP116	KOG3809@2759	IFT-B	Triparma laevis f. inornata	Parmales
TrLO_g1199.t1	FAP116	KOG3809@2759	IFT-B	Triparma laevis f. longispina	Parmales
TrLO_g8865.t1	FAP116	KOG3809@2759	IFT-B	Triparma laevis f. longispina	Parmales
TrLO_g2286.t1	FAP116	KOG3809@2759	IFT-B	Triparma laevis f. longispina	Parmales
TrST_g4541.t1	FAP116	KOG3809@2759	IFT-B	Triparma strigata	Parmales
TrST_g12063.t1	FAP116	KOG3809@2759	IFT-B	Triparma strigata	Parmales
TrST_g8031.t1	FAP116	KOG3809@2759	IFT-B	Triparma strigata	Parmales
TrST_g9570.t1	FAP116	KOG3809@2759	IFT-B	Triparma strigata	Parmales
TrVE_jg10158.t1	FAP116	KOG3809@2759	IFT-B	Triparma verrucosa	Parmales
TrVE_jg14288.t1	FAP116	KOG3809@2759	IFT-B	Triparma verrucosa	Parmales
TrVE_jg2174.t1	FAP116	KOG3809@2759	IFT-B	Triparma verrucosa	Parmales
TrVE_jg8761.t1	FAP116	KOG3809@2759	IFT-B	Triparma verrucosa	Parmales
TrCO_g9197.t1	FAP116	KOG3809@2759	IFT-B	Triparma colmacea	Parmales
TrCO_g4694.t1	FAP116	KOG3809@2759	IFT-B	Triparma colmacea	Parmales
TrCO_g2573.t1	FAP116	KOG3809@2759	IFT-B	Triparma colmacea	Parmales
TrRE_jg4614.t1	FAP116	KOG3809@2759	IFT-B	Triparma retinervis	Parmales
TrRE_jg12709.t1	FAP116	KOG3809@2759	IFT-B	Triparma retinervis	Parmales
TrRE_jg13502.t1	FAP116	KOG3809@2759	IFT-B	Triparma retinervis	Parmales
TeGR_g9375.t1	FAP116	KOG3809@2759	IFT-B	Tetraparma gracilis	Parmales
TeGR_g10448.t1	FAP116	KOG3809@2759	IFT-B	Tetraparma gracilis	Parmales
TeGR_g12965.t1	FAP116	KOG3809@2759	IFT-B	Tetraparma gracilis	Parmales
TeGR_g10671.t1	FAP116	KOG3809@2759	IFT-B	Tetraparma gracilis	Parmales
Scaly_jg11301.t1	FAP116	KOG3809@2759	IFT-B	Scaly parma	Parmales
Scaly_jg11300.t1	FAP116	KOG3809@2759	IFT-B	Scaly parma	Parmales
Scaly_jg8240.t1	FAP116	KOG3809@2759	IFT-B	Scaly parma	Parmales
Scaly_jg205.t1	FAP116	KOG3809@2759	IFT-B	Scaly parma	Parmales
GAUD01002635.1.p1	FAP116	KOG3809@2759	IFT-B	Triparma pacifica RCC205 (Kessenich et al. 2014)	bolidomonas
GAUD01011681.1.p1	FAP116	KOG3809@2759	IFT-B	Triparma pacifica RCC205 (Kessenich et al. 2014)	bolidomonas
GAUD01012043.1.p1	FAP116	KOG3809@2759	IFT-B	Triparma pacifica RCC205 (Kessenich et al. 2014)	bolidomonas
GAUD01012056.1.p1	FAP116	KOG3809@2759	IFT-B	Triparma pacifica RCC205 (Kessenich et al. 2014)	bolidomonas
CAMPEP_0118670632	FAP116	KOG3809@2759	IFT-B	Triparma pacifica RCC206 (MMETSP0785)	bolidomonas
CAMPEP_0118668322	FAP116	KOG3809@2759	IFT-B	Triparma pacifica RCC206 (MMETSP0785)	bolidomonas
CAMPEP_0118641932	FAP116	KOG3809@2759	IFT-B	Triparma pacifica RCC206 (MMETSP0785)	bolidomonas
CAMPEP_0118653140	FAP116	KOG3809@2759	IFT-B	Triparma pacifica RCC206 (MMETSP0785)	bolidomonas
CAMPEP_0118646994	FAP116	KOG3809@2759	IFT-B	Triparma pacifica RCC206 (MMETSP0785)	bolidomonas
CAMPEP_0118650568	FAP116	KOG3809@2759	IFT-B	Triparma pacifica RCC206 (MMETSP0785)	bolidomonas
CAMPEP_0118641278	FAP116	KOG3809@2759	IFT-B	Triparma pacifica RCC206 (MMETSP0785)	bolidomonas
CAMPEP_0182472246	FAP116	KOG3809@2759	IFT-B	Triparma pacifica RCC208 (MMETSP1319)	bolidomonas
CAMPEP_0197545558	FAP116	KOG3809@2759	IFT-B	Triparma eleuthera RCC2347 (MMETSP1320)	bolidomonas
CAMPEP_0197570462	FAP116	KOG3809@2759	IFT-B	Triparma eleuthera RCC2347 (MMETSP1320)	bolidomonas
CAMPEP_0197572000	FAP116	KOG3809@2759	IFT-B	Triparma eleuthera RCC2347 (MMETSP1320)	bolidomonas
CAMPEP_0182521648	FAP116	KOG3809@2759	IFT-B	Triparma sp. RCC1657 (MMETSP1321)	bolidomonas
CAMPEP_0182517950	FAP116	KOG3809@2759	IFT-B	Triparma sp. RCC1657 (MMETSP1321)	bolidomonas
CAMPEP_0182518250	FAP116	KOG3809@2759	IFT-B	Triparma sp. RCC1657 (MMETSP1321)	bolidomonas
CAMPEP_0182490122	FAP116	KOG3809@2759	IFT-B	Triparma sp. RCC1657 (MMETSP1321)	bolidomonas
tps:THAPSDRAFT_7648	FAP116	KOG3809@2759	IFT-B	Thalassiosira pseudonana	Diatoms
jgi|Thaoce1|88524|rna27286	FAP116	KOG3809@2759	IFT-B	Thalassiosira oceanica	Diatoms
aaf:AURANDRAFT_72182	FAP116	KOG3809@2759	IFT-B	Aureococcus anophagefferens	others
aaf:AURANDRAFT_72499	FAP116	KOG3809@2759	IFT-B	Aureococcus anophagefferens	others
jgi|Ectsil1|18921|rna13864	FAP116	KOG3809@2759	IFT-B	Ectocarpus siliculosus	others
jgi|Ectsil1|27256|rna10384	FAP116	KOG3809@2759	IFT-B	Ectocarpus siliculosus	others
jgi|Ectsil1|27257|rna10386	FAP116	KOG3809@2759	IFT-B	Ectocarpus siliculosus	others
TL16_g09944.t1	FAP22	KOG3647@2759	IFT-B	Triparma laevis f. inornata	Parmales
TrLO_g4754.t1	FAP22	KOG3647@2759	IFT-B	Triparma laevis f. longispina	Parmales
TrST_g13741.t1	FAP22	KOG3647@2759	IFT-B	Triparma strigata	Parmales
TrVE_jg10256.t1	FAP22	KOG3647@2759	IFT-B	Triparma verrucosa	Parmales
TrCO_g9109.t1	FAP22	KOG3647@2759	IFT-B	Triparma colmacea	Parmales
TrRE_jg10896.t1	FAP22	KOG3647@2759	IFT-B	Triparma retinervis	Parmales
TeGR_g13547.t1	FAP22	KOG3647@2759	IFT-B	Tetraparma gracilis	Parmales
GAUD01005039.1.p1	FAP22	KOG3647@2759	IFT-B	Triparma pacifica RCC205 (Kessenich et al. 2014)	bolidomonas
GAUD01010340.1.p1	FAP22	KOG3647@2759	IFT-B	Triparma pacifica RCC205 (Kessenich et al. 2014)	bolidomonas
CAMPEP_0118648314	FAP22	KOG3647@2759	IFT-B	Triparma pacifica RCC206 (MMETSP0785)	bolidomonas
CAMPEP_0118669554	FAP22	KOG3647@2759	IFT-B	Triparma pacifica RCC206 (MMETSP0785)	bolidomonas
CAMPEP_0118656908	FAP22	KOG3647@2759	IFT-B	Triparma pacifica RCC206 (MMETSP0785)	bolidomonas
CAMPEP_0182453254	FAP22	KOG3647@2759	IFT-B	Triparma pacifica RCC208 (MMETSP1319)	bolidomonas
CAMPEP_0197552452	FAP22	KOG3647@2759	IFT-B	Triparma eleuthera RCC2347 (MMETSP1320)	bolidomonas
CAMPEP_0182505718	FAP22	KOG3647@2759	IFT-B	Triparma sp. RCC1657 (MMETSP1321)	bolidomonas
tps:THAPSDRAFT_5089	FAP22	KOG3647@2759	IFT-B	Thalassiosira pseudonana	Diatoms
aaf:AURANDRAFT_2738	FAP22	KOG3647@2759	IFT-B	Aureococcus anophagefferens	others
jgi|Ectsil1|25046|rna9099	FAP22	KOG3647@2759	IFT-B	Ectocarpus siliculosus	others
TL16_g00503.t1	BBS1	2QS2X@2759	BBSome	Triparma laevis f. inornata	Parmales
TrLO_g11230.t1	BBS1	2QS2X@2759	BBSome	Triparma laevis f. longispina	Parmales
TrST_g2064.t1	BBS1	2QS2X@2759	BBSome	Triparma strigata	Parmales
TrVE_jg11746.t1	BBS1	2QS2X@2759	BBSome	Triparma verrucosa	Parmales
TrCO_g6012.t1	BBS1	2QS2X@2759	BBSome	Triparma colmacea	Parmales
TrRE_jg6488.t1	BBS1	2QS2X@2759	BBSome	Triparma retinervis	Parmales
TeGR_g14278.t1	BBS1	2QS2X@2759	BBSome	Tetraparma gracilis	Parmales
Scaly_jg6032.t1	BBS1	2QS2X@2759	BBSome	Scaly parma	Parmales
GAUD01006334.1.p1	BBS1	2QS2X@2759	BBSome	Triparma pacifica RCC205 (Kessenich et al. 2014)	bolidomonas
CAMPEP_0118660142	BBS1	2QS2X@2759	BBSome	Triparma pacifica RCC206 (MMETSP0785)	bolidomonas
CAMPEP_0118639070	BBS1	2QS2X@2759	BBSome	Triparma pacifica RCC206 (MMETSP0785)	bolidomonas
CAMPEP_0182466646	BBS1	2QS2X@2759	BBSome	Triparma pacifica RCC208 (MMETSP1319)	bolidomonas
CAMPEP_0182489656	BBS1	2QS2X@2759	BBSome	Triparma pacifica RCC208 (MMETSP1319)	bolidomonas
CAMPEP_0197564030	BBS1	2QS2X@2759	BBSome	Triparma eleuthera RCC2347 (MMETSP1320)	bolidomonas
CAMPEP_0182517722	BBS1	2QS2X@2759	BBSome	Triparma sp. RCC1657 (MMETSP1321)	bolidomonas
CAMPEP_0182509912	BBS1	2QS2X@2759	BBSome	Triparma sp. RCC1657 (MMETSP1321)	bolidomonas
aaf:AURANDRAFT_24826	BBS1	2QS2X@2759	BBSome	Aureococcus anophagefferens	others
jgi|Ectsil1|19441|rna12068	BBS1	2QS2X@2759	BBSome	Ectocarpus siliculosus	others
TL16_g06645.t1	BBS2	2QPWU@2759	BBSome	Triparma laevis f. inornata	Parmales
TrLO_g15668.t1	BBS2	2QPWU@2759	BBSome	Triparma laevis f. longispina	Parmales
TrST_g4918.t1	BBS2	2QPWU@2759	BBSome	Triparma strigata	Parmales
TrVE_jg13645.t1	BBS2	2QPWU@2759	BBSome	Triparma verrucosa	Parmales
TrCO_g12842.t1	BBS2	2QPWU@2759	BBSome	Triparma colmacea	Parmales
TrRE_jg182.t1	BBS2	2QPWU@2759	BBSome	Triparma retinervis	Parmales
TeGR_g12679.t1	BBS2	2QPWU@2759	BBSome	Tetraparma gracilis	Parmales
Scaly_jg11748.t1	BBS2	2QPWU@2759	BBSome	Scaly parma	Parmales
GAUD01001993.1.p1	BBS2	2QPWU@2759	BBSome	Triparma pacifica RCC205 (Kessenich et al. 2014)	bolidomonas
GAUD01011803.1.p1	BBS2	2QPWU@2759	BBSome	Triparma pacifica RCC205 (Kessenich et al. 2014)	bolidomonas
CAMPEP_0118667234	BBS2	2QPWU@2759	BBSome	Triparma pacifica RCC206 (MMETSP0785)	bolidomonas
CAMPEP_0118641366	BBS2	2QPWU@2759	BBSome	Triparma pacifica RCC206 (MMETSP0785)	bolidomonas
CAMPEP_0182488526	BBS2	2QPWU@2759	BBSome	Triparma pacifica RCC208 (MMETSP1319)	bolidomonas
CAMPEP_0197561870	BBS2	2QPWU@2759	BBSome	Triparma eleuthera RCC2347 (MMETSP1320)	bolidomonas
CAMPEP_0197568846	BBS2	2QPWU@2759	BBSome	Triparma eleuthera RCC2347 (MMETSP1320)	bolidomonas
CAMPEP_0182521908	BBS2	2QPWU@2759	BBSome	Triparma sp. RCC1657 (MMETSP1321)	bolidomonas
CAMPEP_0182504212	BBS2	2QPWU@2759	BBSome	Triparma sp. RCC1657 (MMETSP1321)	bolidomonas
aaf:AURANDRAFT_24976	BBS2	2QPWU@2759	BBSome	Aureococcus anophagefferens	others
jgi|Ectsil1|25983|rna1756	BBS2	2QPWU@2759	BBSome	Ectocarpus siliculosus	others
TL16_g13303.t1	BBS4	KOG1124@2759	BBSome	Triparma laevis f. inornata	Parmales
TrLO_g10080.t1	BBS4	KOG1124@2759	BBSome	Triparma laevis f. longispina	Parmales
TrST_g14119.t1	BBS4	KOG1124@2759	BBSome	Triparma strigata	Parmales
TrCO_g6047.t1	BBS4	KOG1124@2759	BBSome	Triparma colmacea	Parmales
TrRE_jg11247.t1	BBS4	KOG1124@2759	BBSome	Triparma retinervis	Parmales
TeGR_g11039.t1	BBS4	KOG1124@2759	BBSome	Tetraparma gracilis	Parmales
Scaly_jg9716.t1	BBS4	KOG1124@2759	BBSome	Scaly parma	Parmales
GAUD01010666.1.p1	BBS4	KOG1124@2759	BBSome	Triparma pacifica RCC205 (Kessenich et al. 2014)	bolidomonas
CAMPEP_0118635512	BBS4	KOG1124@2759	BBSome	Triparma pacifica RCC206 (MMETSP0785)	bolidomonas
aaf:AURANDRAFT_1883	BBS4	KOG1124@2759	BBSome	Aureococcus anophagefferens	others
jgi|Ectsil1|27000|rna16202	BBS4	KOG1124@2759	BBSome	Ectocarpus siliculosus	others
TL16_g06049.t1	BBS5	2QR2Z@2759	BBSome	Triparma laevis f. inornata	Parmales
TrLO_g13997.t1	BBS5	2QR2Z@2759	BBSome	Triparma laevis f. longispina	Parmales
TrST_g7151.t1	BBS5	2QR2Z@2759	BBSome	Triparma strigata	Parmales
TrVE_jg14282.t1	BBS5	2QR2Z@2759	BBSome	Triparma verrucosa	Parmales
TrCO_g8780.t1	BBS5	2QR2Z@2759	BBSome	Triparma colmacea	Parmales
TrRE_jg5693.t1	BBS5	2QR2Z@2759	BBSome	Triparma retinervis	Parmales
TeGR_g9620.t1	BBS5	2QR2Z@2759	BBSome	Tetraparma gracilis	Parmales
Scaly_jg8441.t1	BBS5	2QR2Z@2759	BBSome	Scaly parma	Parmales
GAUD01010612.1.p1	BBS5	2QR2Z@2759	BBSome	Triparma pacifica RCC205 (Kessenich et al. 2014)	bolidomonas
CAMPEP_0118647394	BBS5	2QR2Z@2759	BBSome	Triparma pacifica RCC206 (MMETSP0785)	bolidomonas
CAMPEP_0118662664	BBS5	2QR2Z@2759	BBSome	Triparma pacifica RCC206 (MMETSP0785)	bolidomonas
CAMPEP_0182479500	BBS5	2QR2Z@2759	BBSome	Triparma pacifica RCC208 (MMETSP1319)	bolidomonas
CAMPEP_0197566590	BBS5	2QR2Z@2759	BBSome	Triparma eleuthera RCC2347 (MMETSP1320)	bolidomonas
CAMPEP_0182496530	BBS5	2QR2Z@2759	BBSome	Triparma sp. RCC1657 (MMETSP1321)	bolidomonas
aaf:AURANDRAFT_72072	BBS5	2QR2Z@2759	BBSome	Aureococcus anophagefferens	others
jgi|Ectsil1|21415|rna14298	BBS5	2QR2Z@2759	BBSome	Ectocarpus siliculosus	others
TL16_g02598.t1	BBS7	2QPS5@2759	BBSome	Triparma laevis f. inornata	Parmales
TrST_g8587.t1	BBS7	2QPS5@2759	BBSome	Triparma strigata	Parmales
TrVE_jg4071.t1	BBS7	2QPS5@2759	BBSome	Triparma verrucosa	Parmales
TrCO_g2894.t1	BBS7	2QPS5@2759	BBSome	Triparma colmacea	Parmales
TrRE_jg10524.t1	BBS7	2QPS5@2759	BBSome	Triparma retinervis	Parmales
TeGR_g14836.t1	BBS7	2QPS5@2759	BBSome	Tetraparma gracilis	Parmales
TeGR_g12731.t1	BBS7	2QPS5@2759	BBSome	Tetraparma gracilis	Parmales
Scaly_jg9272.t1	BBS7	2QPS5@2759	BBSome	Scaly parma	Parmales
GAUD01000273.1.p1	BBS7	2QPS5@2759	BBSome	Triparma pacifica RCC205 (Kessenich et al. 2014)	bolidomonas
CAMPEP_0118656596	BBS7	2QPS5@2759	BBSome	Triparma pacifica RCC206 (MMETSP0785)	bolidomonas
CAMPEP_0182480898	BBS7	2QPS5@2759	BBSome	Triparma pacifica RCC208 (MMETSP1319)	bolidomonas
CAMPEP_0197573444	BBS7	2QPS5@2759	BBSome	Triparma eleuthera RCC2347 (MMETSP1320)	bolidomonas
CAMPEP_0182505114	BBS7	2QPS5@2759	BBSome	Triparma sp. RCC1657 (MMETSP1321)	bolidomonas
aaf:AURANDRAFT_22539	BBS7	2QPS5@2759	BBSome	Aureococcus anophagefferens	others
jgi|Ectsil1|18497|rna3312	BBS7	2QPS5@2759	BBSome	Ectocarpus siliculosus	others
TL16_g08414.t1	BBS8	KOG1129@2759	BBSome	Triparma laevis f. inornata	Parmales
TrLO_g5768.t1	BBS8	KOG1129@2759	BBSome	Triparma laevis f. longispina	Parmales
TrST_g2925.t1	BBS8	KOG1129@2759	BBSome	Triparma strigata	Parmales
TrVE_jg14180.t1	BBS8	KOG1129@2759	BBSome	Triparma verrucosa	Parmales
TrCO_g2105.t1	BBS8	KOG1129@2759	BBSome	Triparma colmacea	Parmales
TrRE_jg5811.t1	BBS8	KOG1129@2759	BBSome	Triparma retinervis	Parmales
TeGR_g10737.t1	BBS8	KOG1129@2759	BBSome	Tetraparma gracilis	Parmales
Scaly_jg11036.t1	BBS8	KOG1129@2759	BBSome	Scaly parma	Parmales
GAUD01005881.1.p1	BBS8	KOG1129@2759	BBSome	Triparma pacifica RCC205 (Kessenich et al. 2014)	bolidomonas
CAMPEP_0118632470	BBS8	KOG1129@2759	BBSome	Triparma pacifica RCC206 (MMETSP0785)	bolidomonas
CAMPEP_0182475760	BBS8	KOG1129@2759	BBSome	Triparma pacifica RCC208 (MMETSP1319)	bolidomonas
CAMPEP_0182485578	BBS8	KOG1129@2759	BBSome	Triparma pacifica RCC208 (MMETSP1319)	bolidomonas
CAMPEP_0197557806	BBS8	KOG1129@2759	BBSome	Triparma eleuthera RCC2347 (MMETSP1320)	bolidomonas
CAMPEP_0197568852	BBS8	KOG1129@2759	BBSome	Triparma eleuthera RCC2347 (MMETSP1320)	bolidomonas
CAMPEP_0182513052	BBS8	KOG1129@2759	BBSome	Triparma sp. RCC1657 (MMETSP1321)	bolidomonas
aaf:AURANDRAFT_72299	BBS8	KOG1129@2759	BBSome	Aureococcus anophagefferens	others
aaf:AURANDRAFT_54838	BBS8	KOG1129@2759	BBSome	Aureococcus anophagefferens	others
jgi|Ectsil1|27626|rna10756	BBS8	KOG1129@2759	BBSome	Ectocarpus siliculosus	others
jgi|Ectsil1|27627|rna10757	BBS8	KOG1129@2759	BBSome	Ectocarpus siliculosus	others
TL16_g10406.t1	BBS9	KOG3679@2759	BBSome	Triparma laevis f. inornata	Parmales
TrLO_g7516.t1	BBS9	KOG3679@2759	BBSome	Triparma laevis f. longispina	Parmales
TrST_g8770.t1	BBS9	KOG3679@2759	BBSome	Triparma strigata	Parmales
TrVE_jg9468.t1	BBS9	KOG3679@2759	BBSome	Triparma verrucosa	Parmales
TrCO_g10249.t1	BBS9	KOG3679@2759	BBSome	Triparma colmacea	Parmales
TrRE_jg2004.t1	BBS9	KOG3679@2759	BBSome	Triparma retinervis	Parmales
TeGR_g4534.t1	BBS9	KOG3679@2759	BBSome	Tetraparma gracilis	Parmales
Scaly_jg10125.t1	BBS9	KOG3679@2759	BBSome	Scaly parma	Parmales
GAUD01009038.1.p1	BBS9	KOG3679@2759	BBSome	Triparma pacifica RCC205 (Kessenich et al. 2014)	bolidomonas
CAMPEP_0118641284	BBS9	KOG3679@2759	BBSome	Triparma pacifica RCC206 (MMETSP0785)	bolidomonas
CAMPEP_0182461310	BBS9	KOG3679@2759	BBSome	Triparma pacifica RCC208 (MMETSP1319)	bolidomonas
CAMPEP_0182480310	BBS9	KOG3679@2759	BBSome	Triparma pacifica RCC208 (MMETSP1319)	bolidomonas
CAMPEP_0182489254	BBS9	KOG3679@2759	BBSome	Triparma pacifica RCC208 (MMETSP1319)	bolidomonas
CAMPEP_0197573824	BBS9	KOG3679@2759	BBSome	Triparma eleuthera RCC2347 (MMETSP1320)	bolidomonas
CAMPEP_0182507222	BBS9	KOG3679@2759	BBSome	Triparma sp. RCC1657 (MMETSP1321)	bolidomonas
aaf:AURANDRAFT_72275	BBS9	KOG3679@2759	BBSome	Aureococcus anophagefferens	others
jgi|Ectsil1|27623|rna10753	BBS9	KOG3679@2759	BBSome	Ectocarpus siliculosus	others
