## Supplementary Data 5 for "Genome analysis of Parmales, a sister group of diatoms, reveals the evolutionary specialization of diatoms from phago-mixotrophs to photoautotrophs"

### Sheet: transporter
id	abbreviation	gene_name	profile	taxa	group
jgi|Psemu1|258485|estExt_Genewise1Plus.C_2860056	AMT	ammonia transporter	IPR001905 | IPR024041	Pseudo-nitzschia multistriata	Diatoms
jgi|Psemu1|240985|estExt_Genewise1.C_2050019	AMT	ammonia transporter	IPR001905 | IPR024041	Pseudo-nitzschia multistriata	Diatoms
jgi|Psemu1|256647|estExt_Genewise1Plus.C_1900054	AMT	ammonia transporter	IPR001905 | IPR024041	Pseudo-nitzschia multistriata	Diatoms
jgi|Psemu1|41386|gm1.41386_g	AMT	ammonia transporter	IPR001905 | IPR024041	Pseudo-nitzschia multistriata	Diatoms
Phatr3_draftJ972.p1	AMT	ammonia transporter	IPR001905 | IPR024041	Phaeodactylum tricornutum	Diatoms
Phatr3_J13418.p1	AMT	ammonia transporter	IPR001905 | IPR024041	Phaeodactylum tricornutum	Diatoms
Phatr3_J1862.p1	AMT	ammonia transporter	IPR001905 | IPR024041	Phaeodactylum tricornutum	Diatoms
Phatr3_J10881.p1	AMT	ammonia transporter	IPR001905 | IPR024041	Phaeodactylum tricornutum	Diatoms
Phatr3_J1813.p1	AMT	ammonia transporter	IPR001905 | IPR024041	Phaeodactylum tricornutum	Diatoms
Phatr3_J11128.p1	AMT	ammonia transporter	IPR001905 | IPR024041	Phaeodactylum tricornutum	Diatoms
Phatr3_J27877.p1	AMT	ammonia transporter	IPR001905 | IPR024041	Phaeodactylum tricornutum	Diatoms
Phatr3_J54981.p1	AMT	ammonia transporter	IPR001905 | IPR024041	Phaeodactylum tricornutum	Diatoms
fcy:FRACYDRAFT_225282	AMT	ammonia transporter	IPR001905 | IPR024041	Fragilariopsis cylindrus	Diatoms
fcy:FRACYDRAFT_275907	AMT	ammonia transporter	IPR001905 | IPR024041	Fragilariopsis cylindrus	Diatoms
fcy:FRACYDRAFT_212054	AMT	ammonia transporter	IPR001905 | IPR024041	Fragilariopsis cylindrus	Diatoms
fcy:FRACYDRAFT_195049	AMT	ammonia transporter	IPR001905 | IPR024041	Fragilariopsis cylindrus	Diatoms
fcy:FRACYDRAFT_209552	AMT	ammonia transporter	IPR001905 | IPR024041	Fragilariopsis cylindrus	Diatoms
jgi|Thaoce1|84456|rna2752	AMT	ammonia transporter	IPR001905 | IPR024041	Thalassiosira oceanica	Diatoms
jgi|Thaoce1|98315|rna2493	AMT	ammonia transporter	IPR001905 | IPR024041	Thalassiosira oceanica	Diatoms
jgi|Thaoce1|97970|rna621	AMT	ammonia transporter	IPR001905 | IPR024041	Thalassiosira oceanica	Diatoms
tps:THAPSDRAFT_14096	AMT	ammonia transporter	IPR001905 | IPR024041	Thalassiosira pseudonana	Diatoms
tps:THAPSDRAFT_268793	AMT	ammonia transporter	IPR001905 | IPR024041	Thalassiosira pseudonana	Diatoms
tps:THAPSDRAFT_36263	AMT	ammonia transporter	IPR001905 | IPR024041	Thalassiosira pseudonana	Diatoms
tps:THAPSDRAFT_13996	AMT	ammonia transporter	IPR001905 | IPR024041	Thalassiosira pseudonana	Diatoms
tps:THAPSDRAFT_40537	AMT	ammonia transporter	IPR001905 | IPR024041	Thalassiosira pseudonana	Diatoms
tps:THAPSDRAFT_268226	AMT	ammonia transporter	IPR001905 | IPR024041	Thalassiosira pseudonana	Diatoms
Scaly_jg1051.t1	AMT	ammonia transporter	IPR001905 | IPR024041	Scaly parma	Parmales
TeGR_g10526.t1	AMT	ammonia transporter	IPR001905 | IPR024041	Tetraparma gracilis	Parmales
TeGR_g2645.t1	AMT	ammonia transporter	IPR001905 | IPR024041	Tetraparma gracilis	Parmales
TeGR_g12923.t1	AMT	ammonia transporter	IPR001905 | IPR024041	Tetraparma gracilis	Parmales
TrRE_jg2379.t1	AMT	ammonia transporter	IPR001905 | IPR024041	Triparma retinervis	Parmales
TrRE_jg5056.t1	AMT	ammonia transporter	IPR001905 | IPR024041	Triparma retinervis	Parmales
TrRE_jg11510.t1	AMT	ammonia transporter	IPR001905 | IPR024041	Triparma retinervis	Parmales
TrCO_g13382.t1	AMT	ammonia transporter	IPR001905 | IPR024041	Triparma colmacea	Parmales
TrCO_g1253.t1	AMT	ammonia transporter	IPR001905 | IPR024041	Triparma colmacea	Parmales
TrCO_g5129.t1	AMT	ammonia transporter	IPR001905 | IPR024041	Triparma colmacea	Parmales
TrVE_jg6168.t1	AMT	ammonia transporter	IPR001905 | IPR024041	Triparma verrucosa	Parmales
TrVE_jg4462.t1	AMT	ammonia transporter	IPR001905 | IPR024041	Triparma verrucosa	Parmales
TrVE_jg10485.t1	AMT	ammonia transporter	IPR001905 | IPR024041	Triparma verrucosa	Parmales
TrVE_jg10393.t1	AMT	ammonia transporter	IPR001905 | IPR024041	Triparma verrucosa	Parmales
TrST_g5446.t1	AMT	ammonia transporter	IPR001905 | IPR024041	Triparma strigata	Parmales
TrST_g7868.t1	AMT	ammonia transporter	IPR001905 | IPR024041	Triparma strigata	Parmales
TrST_g7021.t1	AMT	ammonia transporter	IPR001905 | IPR024041	Triparma strigata	Parmales
TrST_g12707.t1	AMT	ammonia transporter	IPR001905 | IPR024041	Triparma strigata	Parmales
TrLO_g8638.t1	AMT	ammonia transporter	IPR001905 | IPR024041	Triparma laevis f. longispina	Parmales
TrLO_g6210.t1	AMT	ammonia transporter	IPR001905 | IPR024041	Triparma laevis f. longispina	Parmales
TrLO_g10091.t1	AMT	ammonia transporter	IPR001905 | IPR024041	Triparma laevis f. longispina	Parmales
TrLO_g15878.t1	AMT	ammonia transporter	IPR001905 | IPR024041	Triparma laevis f. longispina	Parmales
TL16_g06587.t1	AMT	ammonia transporter	IPR001905 | IPR024041	Triparma laevis f. inornata	Parmales
TL16_g11860.t1	AMT	ammonia transporter	IPR001905 | IPR024041	Triparma laevis f. inornata	Parmales
TL16_g09343.t1	AMT	ammonia transporter	IPR001905 | IPR024041	Triparma laevis f. inornata	Parmales
jgi|Ectsil1|22226|rna6754	AMT	ammonia transporter	IPR001905 | IPR024041	Ectocarpus siliculosus	others
jgi|Ectsil1|24479|rna14579	AMT	ammonia transporter	IPR001905 | IPR024041	Ectocarpus siliculosus	others
jgi|Ectsil1|22223|rna6751	AMT	ammonia transporter	IPR001905 | IPR024041	Ectocarpus siliculosus	others
jgi|Ectsil1|21830|rna14399	AMT	ammonia transporter	IPR001905 | IPR024041	Ectocarpus siliculosus	others
jgi|Ectsil1|23751|rna5753	AMT	ammonia transporter	IPR001905 | IPR024041	Ectocarpus siliculosus	others
jgi|Ectsil1|32170|rna4759	AMT	ammonia transporter	IPR001905 | IPR024041	Ectocarpus siliculosus	others
jgi|Ectsil1|23658|rna5657	AMT	ammonia transporter	IPR001905 | IPR024041	Ectocarpus siliculosus	others
jgi|Ectsil1|24601|rna8428	AMT	ammonia transporter	IPR001905 | IPR024041	Ectocarpus siliculosus	others
aaf:AURANDRAFT_27641	AMT	ammonia transporter	IPR001905 | IPR024041	Aureococcus anophagefferens	others
aaf:AURANDRAFT_18463	AMT	ammonia transporter	IPR001905 | IPR024041	Aureococcus anophagefferens	others
aaf:AURANDRAFT_37129	AMT	ammonia transporter	IPR001905 | IPR024041	Aureococcus anophagefferens	others
aaf:AURANDRAFT_20146	AMT	ammonia transporter	IPR001905 | IPR024041	Aureococcus anophagefferens	others
aaf:AURANDRAFT_69948	AMT	ammonia transporter	IPR001905 | IPR024041	Aureococcus anophagefferens	others
aaf:AURANDRAFT_52202	AMT	ammonia transporter	IPR001905 | IPR024041	Aureococcus anophagefferens	others
aaf:AURANDRAFT_26647	AMT	ammonia transporter	IPR001905 | IPR024041	Aureococcus anophagefferens	others
jgi|Psemu1|65285|estExt_Genemark1.C_1160070	DUR	urea active transporter	IPR031155	Pseudo-nitzschia multistriata	Diatoms
Phatr3_J768.p1	DUR	urea active transporter	IPR031155	Phaeodactylum tricornutum	Diatoms
Phatr3_J20424.p1	DUR	urea active transporter	IPR031155	Phaeodactylum tricornutum	Diatoms
fcy:FRACYDRAFT_253513	DUR	urea active transporter	IPR031155	Fragilariopsis cylindrus	Diatoms
fcy:FRACYDRAFT_224737	DUR	urea active transporter	IPR031155	Fragilariopsis cylindrus	Diatoms
fcy:FRACYDRAFT_214292	DUR	urea active transporter	IPR031155	Fragilariopsis cylindrus	Diatoms
jgi|Thaoce1|96173|rna28649	DUR	urea active transporter	IPR031155	Thalassiosira oceanica	Diatoms
jgi|Thaoce1|94743|rna27626	DUR	urea active transporter	IPR031155	Thalassiosira oceanica	Diatoms
tps:THAPSDRAFT_24250	DUR	urea active transporter	IPR031155	Thalassiosira pseudonana	Diatoms
jgi|Ectsil1|20142|rna11364	DUR	urea active transporter	IPR031155	Ectocarpus siliculosus	others
aaf:AURANDRAFT_71789	DUR	urea active transporter	IPR031155	Aureococcus anophagefferens	others
aaf:AURANDRAFT_6161	DUR	urea active transporter	IPR031155	Aureococcus anophagefferens	others
jgi|Psemu1|311306|fgenesh1_kg.753_#_21_#_944_1_CCCI_CCOA_CCOB_CCOC_CFAP_CFAS	NAR1	formate/nitrite transporter	IPR000292	Pseudo-nitzschia multistriata	Diatoms
Phatr3_J13076.p1	NAR1	formate/nitrite transporter	IPR000292	Phaeodactylum tricornutum	Diatoms
fcy:FRACYDRAFT_262069	NAR1	formate/nitrite transporter	IPR000292	Fragilariopsis cylindrus	Diatoms
fcy:FRACYDRAFT_268702	NAR1	formate/nitrite transporter	IPR000292	Fragilariopsis cylindrus	Diatoms
fcy:FRACYDRAFT_151436	NAR1	formate/nitrite transporter	IPR000292	Fragilariopsis cylindrus	Diatoms
jgi|Thaoce1|88191|rna219	NAR1	formate/nitrite transporter	IPR000292	Thalassiosira oceanica	Diatoms
tps:THAPSDRAFT_3393	NAR1	formate/nitrite transporter	IPR000292	Thalassiosira pseudonana	Diatoms
Scaly_jg1460.t1	NAR1	formate/nitrite transporter	IPR000292	Scaly parma	Parmales
Scaly_jg4478.t1	NAR1	formate/nitrite transporter	IPR000292	Scaly parma	Parmales
TrRE_jg12420.t1	NAR1	formate/nitrite transporter	IPR000292	Triparma retinervis	Parmales
TrCO_g878.t1	NAR1	formate/nitrite transporter	IPR000292	Triparma colmacea	Parmales
TrVE_jg946.t1	NAR1	formate/nitrite transporter	IPR000292	Triparma verrucosa	Parmales
TrLO_g7073.t1	NAR1	formate/nitrite transporter	IPR000292	Triparma laevis f. longispina	Parmales
TL16_g06391.t1	NAR1	formate/nitrite transporter	IPR000292	Triparma laevis f. inornata	Parmales
jgi|Ectsil1|18754|rna3575	NAR1	formate/nitrite transporter	IPR000292	Ectocarpus siliculosus	others
jgi|Ectsil1|32095|rna4683	NAR1	formate/nitrite transporter	IPR000292	Ectocarpus siliculosus	others
aaf:AURANDRAFT_62893	NAR1	formate/nitrite transporter	IPR000292	Aureococcus anophagefferens	others
aaf:AURANDRAFT_53005	NAR1	formate/nitrite transporter	IPR000292	Aureococcus anophagefferens	others
aaf:AURANDRAFT_77912	NAR1	formate/nitrite transporter	IPR000292	Aureococcus anophagefferens	others
aaf:AURANDRAFT_34750	NAR1	formate/nitrite transporter	IPR000292	Aureococcus anophagefferens	others
Phatr3_J2171.p1	NRT	nitrate/nitrite transporter	2QPIC@2759	Phaeodactylum tricornutum	Diatoms
Phatr3_J2032.p1	NRT	nitrate/nitrite transporter	2QPIC@2759	Phaeodactylum tricornutum	Diatoms
Phatr3_J54560.p1	NRT	nitrate/nitrite transporter	2QPIC@2759	Phaeodactylum tricornutum	Diatoms
jgi|Thaoce1|96125|rna6704	NRT	nitrate/nitrite transporter	2QPIC@2759	Thalassiosira oceanica	Diatoms
jgi|Thaoce1|93219|rna21430	NRT	nitrate/nitrite transporter	2QPIC@2759	Thalassiosira oceanica	Diatoms
jgi|Ectsil1|32530|rna13621	NRT	nitrate/nitrite transporter	2QPIC@2759	Ectocarpus siliculosus	others
jgi|Ectsil1|32526|rna13617	NRT	nitrate/nitrite transporter	2QPIC@2759	Ectocarpus siliculosus	others
jgi|Ectsil1|32527|rna13618	NRT	nitrate/nitrite transporter	2QPIC@2759	Ectocarpus siliculosus	others
jgi|Ectsil1|32529|rna13620	NRT	nitrate/nitrite transporter	2QPIC@2759	Ectocarpus siliculosus	others
jgi|Ectsil1|32528|rna13619	NRT	nitrate/nitrite transporter	2QPIC@2759	Ectocarpus siliculosus	others
aaf:AURANDRAFT_60332	NRT	nitrate/nitrite transporter	2QPIC@2759	Aureococcus anophagefferens	others
aaf:AURANDRAFT_24718	NRT	nitrate/nitrite transporter	2QPIC@2759	Aureococcus anophagefferens	others
Phatr3_J23830.p1	SLC20A	phosphate transporter	IPR001204	Phaeodactylum tricornutum	Diatoms
fcy:FRACYDRAFT_206154	SLC20A	phosphate transporter	IPR001204	Fragilariopsis cylindrus	Diatoms
tps:THAPSDRAFT_261260	SLC20A	phosphate transporter	IPR001204	Thalassiosira pseudonana	Diatoms
tps:THAPSDRAFT_36201	SLC20A	phosphate transporter	IPR001204	Thalassiosira pseudonana	Diatoms
TeGR_g11916.t1	SLC20A	phosphate transporter	IPR001204	Tetraparma gracilis	Parmales
jgi|Ectsil1|19814|rna14061	SLC20A	phosphate transporter	IPR001204	Ectocarpus siliculosus	others
jgi|Ectsil1|20495|rna11868	SLC20A	phosphate transporter	IPR001204	Ectocarpus siliculosus	others
jgi|Ectsil1|20585|rna14159	SLC20A	phosphate transporter	IPR001204	Ectocarpus siliculosus	others
jgi|Ectsil1|22991|rna5187	SLC20A	phosphate transporter	IPR001204	Ectocarpus siliculosus	others
jgi|Ectsil1|22996|rna5192	SLC20A	phosphate transporter	IPR001204	Ectocarpus siliculosus	others
jgi|Ectsil1|22992|rna5188	SLC20A	phosphate transporter	IPR001204	Ectocarpus siliculosus	others
jgi|Ectsil1|27132|rna14902	SLC20A	phosphate transporter	IPR001204	Ectocarpus siliculosus	others
jgi|Ectsil1|22999|rna5195	SLC20A	phosphate transporter	IPR001204	Ectocarpus siliculosus	others
jgi|Ectsil1|20586|rna14160	SLC20A	phosphate transporter	IPR001204	Ectocarpus siliculosus	others
jgi|Ectsil1|22993|rna5189	SLC20A	phosphate transporter	IPR001204	Ectocarpus siliculosus	others
jgi|Ectsil1|22997|rna5193	SLC20A	phosphate transporter	IPR001204	Ectocarpus siliculosus	others
jgi|Ectsil1|22998|rna5194	SLC20A	phosphate transporter	IPR001204	Ectocarpus siliculosus	others
aaf:AURANDRAFT_32026	SLC20A	phosphate transporter	IPR001204	Aureococcus anophagefferens	others
aaf:AURANDRAFT_22152	SLC20A	phosphate transporter	IPR001204	Aureococcus anophagefferens	others
aaf:AURANDRAFT_70513	SLC20A	phosphate transporter	IPR001204	Aureococcus anophagefferens	others
aaf:AURANDRAFT_25543	SLC20A	phosphate transporter	IPR001204	Aureococcus anophagefferens	others
jgi|Psemu1|187550|e_gw1.68.105.1	SLC34A	phosphate transporter	IPR003841	Pseudo-nitzschia multistriata	Diatoms
Phatr3_J47239.p1	SLC34A	phosphate transporter	IPR003841	Phaeodactylum tricornutum	Diatoms
Phatr3_J47666.p1	SLC34A	phosphate transporter	IPR003841	Phaeodactylum tricornutum	Diatoms
Phatr3_J47667.p1	SLC34A	phosphate transporter	IPR003841	Phaeodactylum tricornutum	Diatoms
Phatr3_J40433.p1	SLC34A	phosphate transporter	IPR003841	Phaeodactylum tricornutum	Diatoms
Phatr3_J33266.p1	SLC34A	phosphate transporter	IPR003841	Phaeodactylum tricornutum	Diatoms
Phatr3_J49842.p1	SLC34A	phosphate transporter	IPR003841	Phaeodactylum tricornutum	Diatoms
fcy:FRACYDRAFT_226798	SLC34A	phosphate transporter	IPR003841	Fragilariopsis cylindrus	Diatoms
jgi|Thaoce1|91444|rna33365	SLC34A	phosphate transporter	IPR003841	Thalassiosira oceanica	Diatoms
jgi|Thaoce1|87709|rna8930	SLC34A	phosphate transporter	IPR003841	Thalassiosira oceanica	Diatoms
jgi|Thaoce1|102142|rna23482	SLC34A	phosphate transporter	IPR003841	Thalassiosira oceanica	Diatoms
jgi|Thaoce1|77837|rna28906	SLC34A	phosphate transporter	IPR003841	Thalassiosira oceanica	Diatoms
tps:THAPSDRAFT_24435	SLC34A	phosphate transporter	IPR003841	Thalassiosira pseudonana	Diatoms
tps:THAPSDRAFT_263581	SLC34A	phosphate transporter	IPR003841	Thalassiosira pseudonana	Diatoms
tps:THAPSDRAFT_8962	SLC34A	phosphate transporter	IPR003841	Thalassiosira pseudonana	Diatoms
Scaly_jg6506.t1	SLC34A	phosphate transporter	IPR003841	Scaly parma	Parmales
Scaly_jg5170.t1	SLC34A	phosphate transporter	IPR003841	Scaly parma	Parmales
Scaly_jg10431.t1	SLC34A	phosphate transporter	IPR003841	Scaly parma	Parmales
Scaly_jg3278.t1	SLC34A	phosphate transporter	IPR003841	Scaly parma	Parmales
TeGR_g12505.t1	SLC34A	phosphate transporter	IPR003841	Tetraparma gracilis	Parmales
TeGR_g4517.t1	SLC34A	phosphate transporter	IPR003841	Tetraparma gracilis	Parmales
TeGR_g1920.t1	SLC34A	phosphate transporter	IPR003841	Tetraparma gracilis	Parmales
TrRE_jg12254.t1	SLC34A	phosphate transporter	IPR003841	Triparma retinervis	Parmales
TrRE_jg8813.t1	SLC34A	phosphate transporter	IPR003841	Triparma retinervis	Parmales
TrCO_g3910.t1	SLC34A	phosphate transporter	IPR003841	Triparma colmacea	Parmales
TrCO_g3391.t1	SLC34A	phosphate transporter	IPR003841	Triparma colmacea	Parmales
TrVE_jg11041.t1	SLC34A	phosphate transporter	IPR003841	Triparma verrucosa	Parmales
TrVE_jg815.t1	SLC34A	phosphate transporter	IPR003841	Triparma verrucosa	Parmales
TrVE_jg11478.t1	SLC34A	phosphate transporter	IPR003841	Triparma verrucosa	Parmales
TrST_g2420.t1	SLC34A	phosphate transporter	IPR003841	Triparma strigata	Parmales
TrST_g8565.t1	SLC34A	phosphate transporter	IPR003841	Triparma strigata	Parmales
TrST_g3566.t1	SLC34A	phosphate transporter	IPR003841	Triparma strigata	Parmales
TrLO_g4185.t1	SLC34A	phosphate transporter	IPR003841	Triparma laevis f. longispina	Parmales
TrLO_g12501.t1	SLC34A	phosphate transporter	IPR003841	Triparma laevis f. longispina	Parmales
TL16_g09880.t1	SLC34A	phosphate transporter	IPR003841	Triparma laevis f. inornata	Parmales
TL16_g13025.t1	SLC34A	phosphate transporter	IPR003841	Triparma laevis f. inornata	Parmales
jgi|Psemu1|288608|fgenesh1_pg.277_#_8	UT	urea transporter	IPR004937	Pseudo-nitzschia multistriata	Diatoms
jgi|Psemu1|320110|estExt_fgenesh1_pm.C_4060005	UT	urea transporter	IPR004937	Pseudo-nitzschia multistriata	Diatoms
jgi|Psemu1|184847|e_gw1.42.73.1	UT	urea transporter	IPR004937	Pseudo-nitzschia multistriata	Diatoms
Phatr3_J39772.p1	UT	urea transporter	IPR004937	Phaeodactylum tricornutum	Diatoms
fcy:FRACYDRAFT_196923	UT	urea transporter	IPR004937	Fragilariopsis cylindrus	Diatoms
fcy:FRACYDRAFT_233405	UT	urea transporter	IPR004937	Fragilariopsis cylindrus	Diatoms
fcy:FRACYDRAFT_205029	UT	urea transporter	IPR004937	Fragilariopsis cylindrus	Diatoms
jgi|Thaoce1|79369|rna6193	UT	urea transporter	IPR004937	Thalassiosira oceanica	Diatoms
jgi|Thaoce1|70997|rna4977	UT	urea transporter	IPR004937	Thalassiosira oceanica	Diatoms
tps:THAPSDRAFT_264305	UT	urea transporter	IPR004937	Thalassiosira pseudonana	Diatoms
tps:THAPS_23417	UT	urea transporter	IPR004937	Thalassiosira pseudonana	Diatoms
TeGR_g3718.t1	UT	urea transporter	IPR004937	Tetraparma gracilis	Parmales
TrRE_jg98.t1	UT	urea transporter	IPR004937	Triparma retinervis	Parmales
TrCO_g2767.t1	UT	urea transporter	IPR004937	Triparma colmacea	Parmales
TrVE_jg4123.t1	UT	urea transporter	IPR004937	Triparma verrucosa	Parmales
TrST_g2107.t1	UT	urea transporter	IPR004937	Triparma strigata	Parmales
TrLO_g3127.t1	UT	urea transporter	IPR004937	Triparma laevis f. longispina	Parmales
TL16_g04177.t1	UT	urea transporter	IPR004937	Triparma laevis f. inornata	Parmales
aaf:AURANDRAFT_69378	UT	urea transporter	IPR004937	Aureococcus anophagefferens	others
jgi|Psemu1|261458|estExt_Genewise1Plus.C_5770021	sit	silicon transporter	IPR004693	Pseudo-nitzschia multistriata	Diatoms
jgi|Psemu1|190997|e_gw1.108.7.1	sit	silicon transporter	IPR004693	Pseudo-nitzschia multistriata	Diatoms
jgi|Psemu1|302045|fgenesh1_kg.56_#_21_#_665_4_CCCI_CCOA_CCOB_CCOC_CFAP_CFAS	sit	silicon transporter	IPR004693	Pseudo-nitzschia multistriata	Diatoms
jgi|Psemu1|172760|gw1.643.19.1	sit	silicon transporter	IPR004693	Pseudo-nitzschia multistriata	Diatoms
Phatr3_J55090.p1	sit	silicon transporter	IPR004693	Phaeodactylum tricornutum	Diatoms
Phatr3_J48707.p1	sit	silicon transporter	IPR004693	Phaeodactylum tricornutum	Diatoms
Phatr3_J11311.p1	sit	silicon transporter	IPR004693	Phaeodactylum tricornutum	Diatoms
fcy:FRACYDRAFT_211148	sit	silicon transporter	IPR004693	Fragilariopsis cylindrus	Diatoms
fcy:FRACYDRAFT_186485	sit	silicon transporter	IPR004693	Fragilariopsis cylindrus	Diatoms
fcy:FRACYDRAFT_212017	sit	silicon transporter	IPR004693	Fragilariopsis cylindrus	Diatoms
fcy:FRACYDRAFT_263777	sit	silicon transporter	IPR004693	Fragilariopsis cylindrus	Diatoms
fcy:FRACYDRAFT_138651	sit	silicon transporter	IPR004693	Fragilariopsis cylindrus	Diatoms
fcy:FRACYDRAFT_264054	sit	silicon transporter	IPR004693	Fragilariopsis cylindrus	Diatoms
fcy:FRACYDRAFT_157255	sit	silicon transporter	IPR004693	Fragilariopsis cylindrus	Diatoms
jgi|Thaoce1|97140|rna3098	sit	silicon transporter	IPR004693	Thalassiosira oceanica	Diatoms
jgi|Thaoce1|96107|rna5576	sit	silicon transporter	IPR004693	Thalassiosira oceanica	Diatoms
tps:THAPS_41392	sit	silicon transporter	IPR004693	Thalassiosira pseudonana	Diatoms
tps:THAPSDRAFT_268895	sit	silicon transporter	IPR004693	Thalassiosira pseudonana	Diatoms
tps:THAPSDRAFT_35133	sit	silicon transporter	IPR004693	Thalassiosira pseudonana	Diatoms
Scaly_jg3246.t1	sit	silicon transporter	IPR004693	Scaly parma	Parmales
TrRE_jg9883.t1	sit	silicon transporter	IPR004693	Triparma retinervis	Parmales
TrCO_g2251.t1	sit	silicon transporter	IPR004693	Triparma colmacea	Parmales
TrVE_jg918.t1	sit	silicon transporter	IPR004693	Triparma verrucosa	Parmales
TrST_g10032.t1	sit	silicon transporter	IPR004693	Triparma strigata	Parmales
TrLO_g7215.t1	sit	silicon transporter	IPR004693	Triparma laevis f. longispina	Parmales
TL16_g12826.t1	sit	silicon transporter	IPR004693	Triparma laevis f. inornata	Parmales
