## Supplementary Data 7 for "Genome analysis of Parmales, a sister group of diatoms, reveals the evolutionary specialization of diatoms from phago-mixotrophs to photoautotrophs"

### Sheet: fe
id	abbreviation	gene_name	profile	taxa	group
TL16_g00107.t1	ISIP2	iron starvation induced protein 2	2RNAK@2759	Triparma laevis f. inornata	Parmales
TrLO_g1118.t1	ISIP2	iron starvation induced protein 2	2RNAK@2759	Triparma laevis f. longispina	Parmales
TrLO_g8260.t1	ISIP2	iron starvation induced protein 2	2RNAK@2759	Triparma laevis f. longispina	Parmales
TrLO_g13751.t1	ISIP2	iron starvation induced protein 2	2RNAK@2759	Triparma laevis f. longispina	Parmales
TrST_g13034.t1	ISIP2	iron starvation induced protein 2	2RNAK@2759	Triparma strigata	Parmales
TrST_g9478.t1	ISIP2	iron starvation induced protein 2	2RNAK@2759	Triparma strigata	Parmales
TrVE_jg8694.t1	ISIP2	iron starvation induced protein 2	2RNAK@2759	Triparma verrucosa	Parmales
TrVE_jg2489.t1	ISIP2	iron starvation induced protein 2	2RNAK@2759	Triparma verrucosa	Parmales
TrVE_jg4013.t1	ISIP2	iron starvation induced protein 2	2RNAK@2759	Triparma verrucosa	Parmales
TrCO_g9570.t1	ISIP2	iron starvation induced protein 2	2RNAK@2759	Triparma colmacea	Parmales
TrCO_g1043.t1	ISIP2	iron starvation induced protein 2	2RNAK@2759	Triparma colmacea	Parmales
TrRE_jg10741.t1	ISIP2	iron starvation induced protein 2	2RNAK@2759	Triparma retinervis	Parmales
TrRE_jg9634.t1	ISIP2	iron starvation induced protein 2	2RNAK@2759	Triparma retinervis	Parmales
TeGR_g3117.t1	ISIP2	iron starvation induced protein 2	2RNAK@2759	Tetraparma gracilis	Parmales
TeGR_g11986.t1	ISIP2	iron starvation induced protein 2	2RNAK@2759	Tetraparma gracilis	Parmales
Scaly_jg3836.t1	ISIP2	iron starvation induced protein 2	2RNAK@2759	Scaly parma	Parmales
jgi|Thaoce1|76859|rna2142	ISIP2	iron starvation induced protein 2	2XFWT@2836	Thalassiosira oceanica	Diatoms
jgi|Thaoce1|84993|rna19454	ISIP2	iron starvation induced protein 2	2XFWT@2836	Thalassiosira oceanica	Diatoms
jgi|Thaoce1|101998|rna24295	ISIP2	iron starvation induced protein 2	2RNAK@2759	Thalassiosira oceanica	Diatoms
jgi|Thaoce1|72352|rna31360	ISIP2	iron starvation induced protein 2	2RNAK@2759	Thalassiosira oceanica	Diatoms
fcy:FRACYDRAFT_236396	ISIP2	iron starvation induced protein 2	2XFWT@2836	Fragilariopsis cylindrus	Diatoms
fcy:FRACYDRAFT_260427	ISIP2	iron starvation induced protein 2	2XFWT@2836	Fragilariopsis cylindrus	Diatoms
fcy:FRACYDRAFT_272749	ISIP2	iron starvation induced protein 2	2XFWT@2836	Fragilariopsis cylindrus	Diatoms
fcy:FRACYDRAFT_232971	ISIP2	iron starvation induced protein 2	2RNAK@2759	Fragilariopsis cylindrus	Diatoms
Phatr3_J49986.p1	ISIP2	iron starvation induced protein 2	2XFWT@2836	Phaeodactylum tricornutum	Diatoms
Phatr3_J54465.p1	ISIP2	iron starvation induced protein 2	2XFWT@2836	Phaeodactylum tricornutum	Diatoms
Phatr3_J45708.p1	ISIP2	iron starvation induced protein 2	2XFWT@2836	Phaeodactylum tricornutum	Diatoms
Phatr3_EG02301.p1	ISIP2	iron starvation induced protein 2	2RNAK@2759	Phaeodactylum tricornutum	Diatoms
Phatr3_EG02037.p1	ISIP2	iron starvation induced protein 2	2RNAK@2759	Phaeodactylum tricornutum	Diatoms
jgi|Psemu1|63776|estExt_Genemark1.C_360046	ISIP2	iron starvation induced protein 2	2XFWT@2836	Pseudo-nitzschia multistriata	Diatoms
jgi|Psemu1|245078|estExt_Genewise1.C_5300008	ISIP2	iron starvation induced protein 2	2XFWT@2836	Pseudo-nitzschia multistriata	Diatoms
jgi|Psemu1|212221|e_gw1.593.8.1	ISIP2	iron starvation induced protein 2	2XFWT@2836	Pseudo-nitzschia multistriata	Diatoms
jgi|Ectsil1|19890|rna11110	ISIP2	iron starvation induced protein 2	2RNAK@2759	Ectocarpus siliculosus	others
jgi|Thaoce1|101737|rna24815	ISIP1	iron starvation induced protein 1	2XEXB@2836	Thalassiosira oceanica	Diatoms
jgi|Thaoce1|78715|rna28042	ISIP1	iron starvation induced protein 1	2XEXB@2836	Thalassiosira oceanica	Diatoms
fcy:FRACYDRAFT_236570	ISIP1	iron starvation induced protein 1	2XEXB@2836	Fragilariopsis cylindrus	Diatoms
fcy:FRACYDRAFT_240619	ISIP1	iron starvation induced protein 1	2XEXB@2836	Fragilariopsis cylindrus	Diatoms
fcy:FRACYDRAFT_241515	ISIP1	iron starvation induced protein 1	2XEXB@2836	Fragilariopsis cylindrus	Diatoms
fcy:FRACYDRAFT_246526	ISIP1	iron starvation induced protein 1	2XEXB@2836	Fragilariopsis cylindrus	Diatoms
Phatr3_J55031.p1	ISIP1	iron starvation induced protein 1	2XEXB@2836	Phaeodactylum tricornutum	Diatoms
TL16_g04486.t1	FRE	ferric reductase	IPR01313	Triparma laevis f. inornata	Parmales
TL16_g00461.t1	FRE	ferric reductase	IPR01313	Triparma laevis f. inornata	Parmales
TL16_g06196.t1	FRE	ferric reductase	IPR01313	Triparma laevis f. inornata	Parmales
TrLO_g5055.t1	FRE	ferric reductase	IPR01313	Triparma laevis f. longispina	Parmales
TrLO_g12119.t1	FRE	ferric reductase	IPR01313	Triparma laevis f. longispina	Parmales
TrLO_g2872.t1	FRE	ferric reductase	IPR01313	Triparma laevis f. longispina	Parmales
TrLO_g2872.t2	FRE	ferric reductase	IPR01313	Triparma laevis f. longispina	Parmales
TrST_g9587.t1	FRE	ferric reductase	IPR01313	Triparma strigata	Parmales
TrST_g11460.t1	FRE	ferric reductase	IPR01313	Triparma strigata	Parmales
TrST_g8768.t1	FRE	ferric reductase	IPR01313	Triparma strigata	Parmales
TrST_g10546.t1	FRE	ferric reductase	IPR01313	Triparma strigata	Parmales
TrST_g3.t1	FRE	ferric reductase	IPR01313	Triparma strigata	Parmales
TrVE_jg9164.t1	FRE	ferric reductase	IPR01313	Triparma verrucosa	Parmales
TrVE_jg9470.t1	FRE	ferric reductase	IPR01313	Triparma verrucosa	Parmales
TrVE_jg12158.t1	FRE	ferric reductase	IPR01313	Triparma verrucosa	Parmales
TrVE_jg417.t1	FRE	ferric reductase	IPR01313	Triparma verrucosa	Parmales
TrVE_jg9054.t1	FRE	ferric reductase	IPR01313	Triparma verrucosa	Parmales
TrCO_g2141.t1	FRE	ferric reductase	IPR01313	Triparma colmacea	Parmales
TrCO_g13460.t2	FRE	ferric reductase	IPR01313	Triparma colmacea	Parmales
TrCO_g11826.t1	FRE	ferric reductase	IPR01313	Triparma colmacea	Parmales
TrCO_g1773.t1	FRE	ferric reductase	IPR01313	Triparma colmacea	Parmales
TrRE_jg12590.t1	FRE	ferric reductase	IPR01313	Triparma retinervis	Parmales
TrRE_jg10700.t1	FRE	ferric reductase	IPR01313	Triparma retinervis	Parmales
TeGR_g6633.t1	FRE	ferric reductase	IPR01313	Tetraparma gracilis	Parmales
TeGR_g4781.t1	FRE	ferric reductase	IPR01313	Tetraparma gracilis	Parmales
TeGR_g7160.t1	FRE	ferric reductase	IPR01313	Tetraparma gracilis	Parmales
TeGR_g64.t1	FRE	ferric reductase	IPR01313	Tetraparma gracilis	Parmales
TeGR_g6179.t1	FRE	ferric reductase	IPR01313	Tetraparma gracilis	Parmales
TeGR_g10634.t1	FRE	ferric reductase	IPR01313	Tetraparma gracilis	Parmales
Scaly_jg3362.t1	FRE	ferric reductase	IPR01313	Scaly parma	Parmales
Scaly_jg7525.t1	FRE	ferric reductase	IPR01313	Scaly parma	Parmales
Scaly_jg2247.t1	FRE	ferric reductase	IPR01313	Scaly parma	Parmales
tps:THAPSDRAFT_11375	FRE	ferric reductase	IPR01313	Thalassiosira pseudonana	Diatoms
tps:THAPSDRAFT_260785	FRE	ferric reductase	IPR01313	Thalassiosira pseudonana	Diatoms
tps:THAPSDRAFT_261641	FRE	ferric reductase	IPR01313	Thalassiosira pseudonana	Diatoms
jgi|Thaoce1|89086|rna6204	FRE	ferric reductase	IPR01313	Thalassiosira oceanica	Diatoms
jgi|Thaoce1|92869|rna12516	FRE	ferric reductase	IPR01313	Thalassiosira oceanica	Diatoms
fcy:FRACYDRAFT_235878	FRE	ferric reductase	IPR01313	Fragilariopsis cylindrus	Diatoms
fcy:FRACYDRAFT_259423	FRE	ferric reductase	IPR01313	Fragilariopsis cylindrus	Diatoms
fcy:FRACYDRAFT_246292	FRE	ferric reductase	IPR01313	Fragilariopsis cylindrus	Diatoms
fcy:FRACYDRAFT_238487	FRE	ferric reductase	IPR01313	Fragilariopsis cylindrus	Diatoms
fcy:FRACYDRAFT_232972	FRE	ferric reductase	IPR01313	Fragilariopsis cylindrus	Diatoms
fcy:FRACYDRAFT_183898	FRE	ferric reductase	IPR01313	Fragilariopsis cylindrus	Diatoms
Phatr3_J54486.p1	FRE	ferric reductase	IPR01313	Phaeodactylum tricornutum	Diatoms
Phatr3_J46928.p1	FRE	ferric reductase	IPR01313	Phaeodactylum tricornutum	Diatoms
jgi|Psemu1|206009|e_gw1.394.28.1	FRE	ferric reductase	IPR01313	Pseudo-nitzschia multistriata	Diatoms
jgi|Psemu1|181111|e_gw1.18.42.1	FRE	ferric reductase	IPR01313	Pseudo-nitzschia multistriata	Diatoms
aaf:AURANDRAFT_77924	FRE	ferric reductase	IPR01313	Aureococcus anophagefferens	others
jgi|Ectsil1|24446|rna5552	FRE	ferric reductase	IPR01313	Ectocarpus siliculosus	others
jgi|Ectsil1|27122|rna14888	FRE	ferric reductase	IPR01313	Ectocarpus siliculosus	others
jgi|Ectsil1|25811|rna1580	FRE	ferric reductase	IPR01313	Ectocarpus siliculosus	others
jgi|Ectsil1|23534|rna16321	FRE	ferric reductase	IPR01313	Ectocarpus siliculosus	others
jgi|Ectsil1|28076|rna14943	FRE	ferric reductase	IPR01313	Ectocarpus siliculosus	others
jgi|Ectsil1|30296|rna15218	FRE	ferric reductase	IPR01313	Ectocarpus siliculosus	others
jgi|Ectsil1|30988|rna12490	FRE	ferric reductase	IPR01313	Ectocarpus siliculosus	others
jgi|Ectsil1|18808|rna3629	FRE	ferric reductase	IPR01313	Ectocarpus siliculosus	others
jgi|Ectsil1|19721|rna12349	FRE	ferric reductase	IPR01313	Ectocarpus siliculosus	others
TrLO_g6494.t1	MCO	multicopper oxidase	IPR001117	Triparma laevis f. longispina	Parmales
TrCO_g7414.t1	MCO	multicopper oxidase	IPR001117	Triparma colmacea	Parmales
Scaly_jg5345.t1	MCO	multicopper oxidase	IPR001117	Scaly parma	Parmales
tps:THAPSDRAFT_5574	MCO	multicopper oxidase	IPR001117	Thalassiosira pseudonana	Diatoms
jgi|Thaoce1|95310|rna9462	MCO	multicopper oxidase	IPR001117	Thalassiosira oceanica	Diatoms
jgi|Thaoce1|76606|rna18043	MCO	multicopper oxidase	IPR001117	Thalassiosira oceanica	Diatoms
fcy:FRACYDRAFT_181250	MCO	multicopper oxidase	IPR001117	Fragilariopsis cylindrus	Diatoms
fcy:FRACYDRAFT_206397	MCO	multicopper oxidase	IPR001117	Fragilariopsis cylindrus	Diatoms
fcy:FRACYDRAFT_137507	MCO	multicopper oxidase	IPR001117	Fragilariopsis cylindrus	Diatoms
fcy:FRACYDRAFT_236585	MCO	multicopper oxidase	IPR001117	Fragilariopsis cylindrus	Diatoms
Phatr3_J39129.p1	MCO	multicopper oxidase	IPR001117	Phaeodactylum tricornutum	Diatoms
aaf:AURANDRAFT_27976	MCO	multicopper oxidase	IPR001117	Aureococcus anophagefferens	others
tps:THAPSDRAFT_268009	FTR	iron permease	IPR004923	Thalassiosira pseudonana	Diatoms
tps:THAPSDRAFT_20810	FTR	iron permease	IPR004923	Thalassiosira pseudonana	Diatoms
fcy:FRACYDRAFT_243554	FTR	iron permease	IPR004923	Fragilariopsis cylindrus	Diatoms
jgi|Psemu1|289433|fgenesh1_pg.355_#_12	FTR	iron permease	IPR004923	Pseudo-nitzschia multistriata	Diatoms
aaf:AURANDRAFT_77910	FTR	iron permease	IPR004923	Aureococcus anophagefferens	others
TL16_g10659.t1	FTR-like	iron permease-like(lack REXXE motif)	2S34M@2759	Triparma laevis f. inornata	Parmales
TrLO_g13373.t1	FTR-like	iron permease-like(lack REXXE motif)	2S34M@2759	Triparma laevis f. longispina	Parmales
TrST_g9993.t1	FTR-like	iron permease-like(lack REXXE motif)	2S34M@2759	Triparma strigata	Parmales
TrVE_jg2751.t1	FTR-like	iron permease-like(lack REXXE motif)	2S34M@2759	Triparma verrucosa	Parmales
TrCO_g7000.t1	FTR-like	iron permease-like(lack REXXE motif)	2S34M@2759	Triparma colmacea	Parmales
TeGR_g1334.t1	FTR-like	iron permease-like(lack REXXE motif)	2S34M@2759	Tetraparma gracilis	Parmales
Scaly_jg2468.t1	FTR-like	iron permease-like(lack REXXE motif)	2S34M@2759	Scaly parma	Parmales
TrLO_g7600.t1	ISIP3	iron starvation induced protein 3	2S34M@2759	Triparma laevis f. longispina	Parmales
TrST_g7337.t1	ISIP3	iron starvation induced protein 3	2S34M@2759	Triparma strigata	Parmales
TrVE_jg13.t1	ISIP3	iron starvation induced protein 3	2S34M@2759	Triparma verrucosa	Parmales
TrCO_g4644.t1	ISIP3	iron starvation induced protein 3	2S34M@2759	Triparma colmacea	Parmales
tps:THAPSDRAFT_bd1757	ISIP3	iron starvation induced protein 3	2S34M@2759	Thalassiosira pseudonana	Diatoms
jgi|Thaoce1|87387|rna31546	ISIP3	iron starvation induced protein 3	2S34M@2759	Thalassiosira oceanica	Diatoms
jgi|Thaoce1|87388|rna31547	ISIP3	iron starvation induced protein 3	2S34M@2759	Thalassiosira oceanica	Diatoms
fcy:FRACYDRAFT_182258	ISIP3	iron starvation induced protein 3	2S34M@2759	Fragilariopsis cylindrus	Diatoms
fcy:FRACYDRAFT_268337	ISIP3	iron starvation induced protein 3	2S34M@2759	Fragilariopsis cylindrus	Diatoms
Phatr3_J47674.p1	ISIP3	iron starvation induced protein 3	2S34M@2759	Phaeodactylum tricornutum	Diatoms
jgi|Psemu1|212211|e_gw1.593.29.1	ISIP3	iron starvation induced protein 3	2S34M@2759	Pseudo-nitzschia multistriata	Diatoms
jgi|Psemu1|42773|gm1.42773_g	ISIP3	iron starvation induced protein 3	2S34M@2759	Pseudo-nitzschia multistriata	Diatoms
jgi|Psemu1|218217|e_gw1.896.19.1	ISIP3	iron starvation induced protein 3	2S34M@2759	Pseudo-nitzschia multistriata	Diatoms
jgi|Ectsil1|26105|rna1878	ISIP3	iron starvation induced protein 3	2S34M@2759	Ectocarpus siliculosus	others
jgi|Ectsil1|28889|rna3985	ISIP3	iron starvation induced protein 3	2S34M@2759	Ectocarpus siliculosus	others
TL16_g04585.t1	NRAMP	Natural resistance-associated macrophage protein	KOG1291@2759	Triparma laevis f. inornata	Parmales
TrLO_g11068.t1	NRAMP	Natural resistance-associated macrophage protein	KOG1291@2759	Triparma laevis f. longispina	Parmales
TrST_g13393.t1	NRAMP	Natural resistance-associated macrophage protein	KOG1291@2759	Triparma strigata	Parmales
TrVE_jg13202.t1	NRAMP	Natural resistance-associated macrophage protein	KOG1291@2759	Triparma verrucosa	Parmales
TrCO_g2062.t1	NRAMP	Natural resistance-associated macrophage protein	KOG1291@2759	Triparma colmacea	Parmales
TeGR_g7537.t1	NRAMP	Natural resistance-associated macrophage protein	KOG1291@2759	Tetraparma gracilis	Parmales
TeGR_g6645.t1	NRAMP	Natural resistance-associated macrophage protein	KOG1291@2759	Tetraparma gracilis	Parmales
tps:THAPSDRAFT_9840	NRAMP	Natural resistance-associated macrophage protein	KOG1291@2759	Thalassiosira pseudonana	Diatoms
jgi|Thaoce1|74960|rna455	NRAMP	Natural resistance-associated macrophage protein	KOG1291@2759	Thalassiosira oceanica	Diatoms
fcy:FRACYDRAFT_172829	NRAMP	Natural resistance-associated macrophage protein	KOG1291@2759	Fragilariopsis cylindrus	Diatoms
fcy:FRACYDRAFT_197170	NRAMP	Natural resistance-associated macrophage protein	KOG1291@2759	Fragilariopsis cylindrus	Diatoms
jgi|Psemu1|325037|estExt_fgenesh1_pg.C_1980013	NRAMP	Natural resistance-associated macrophage protein	KOG1291@2759	Pseudo-nitzschia multistriata	Diatoms
aaf:AURANDRAFT_71652	NRAMP	Natural resistance-associated macrophage protein	KOG1291@2759	Aureococcus anophagefferens	others
aaf:AURANDRAFT_1822	NRAMP	Natural resistance-associated macrophage protein	KOG1291@2759	Aureococcus anophagefferens	others
jgi|Ectsil1|21976|rna6499	NRAMP	Natural resistance-associated macrophage protein	KOG1291@2759	Ectocarpus siliculosus	others
TL16_g03020.t1	PC	plastocyanin	IPR01313	Triparma laevis f. inornata	Parmales
TrLO_g3930.t1	PC	plastocyanin	IPR01313	Triparma laevis f. longispina	Parmales
TrST_g14078.t1	PC	plastocyanin	IPR01313	Triparma strigata	Parmales
TrVE_jg10597.t1	PC	plastocyanin	IPR01313	Triparma verrucosa	Parmales
TrCO_g12946.t1	PC	plastocyanin	IPR01313	Triparma colmacea	Parmales
TeGR_g2878.t1	PC	plastocyanin	IPR01313	Tetraparma gracilis	Parmales
TeGR_g14742.t1	PC	plastocyanin	IPR01313	Tetraparma gracilis	Parmales
jgi|Thaoce1|78937|rna26988	PC	plastocyanin	IPR01313	Thalassiosira oceanica	Diatoms
jgi|Thaoce1|89823|rna6493	PC	plastocyanin	IPR01313	Thalassiosira oceanica	Diatoms
fcy:FRACYDRAFT_272258	PC	plastocyanin	IPR01313	Fragilariopsis cylindrus	Diatoms
