## Supplementary Data 8 for "Genome analysis of Parmales, a sister group of diatoms, reveals the evolutionary specialization of diatoms from phago-mixotrophs to photoautotrophs"

### Sheet: ca
id	category	profile	taxa	group
jgi|Psemu1|184841|e_gw1.42.19.1	CA_a	IPR001148	Pseudo-nitzschia multistriata	Diatoms
jgi|Psemu1|257333|estExt_Genewise1Plus.C_2190006	CA_a	IPR001148	Pseudo-nitzschia multistriata	Diatoms
jgi|Psemu1|236253|estExt_Genewise1.C_420092	CA_a	IPR001148	Pseudo-nitzschia multistriata	Diatoms
jgi|Psemu1|198557|e_gw1.221.57.1	CA_a	IPR001148	Pseudo-nitzschia multistriata	Diatoms
jgi|Psemu1|184822|e_gw1.42.32.1	CA_a	IPR001148	Pseudo-nitzschia multistriata	Diatoms
Phatr3_J42574.p1	CA_a	IPR001148	Phaeodactylum tricornutum	Diatoms
Phatr3_J54251.p1	CA_a	IPR001148	Phaeodactylum tricornutum	Diatoms
Phatr3_J44526.p1	CA_a	IPR001148	Phaeodactylum tricornutum	Diatoms
Phatr3_J35370.p1	CA_a	IPR001148	Phaeodactylum tricornutum	Diatoms
Phatr3_J55029.p1	CA_a	IPR001148	Phaeodactylum tricornutum	Diatoms
fcy:FRACYDRAFT_244135	CA_a	IPR001148	Fragilariopsis cylindrus	Diatoms
fcy:FRACYDRAFT_264424	CA_a	IPR001148	Fragilariopsis cylindrus	Diatoms
fcy:FRACYDRAFT_243258	CA_a	IPR001148	Fragilariopsis cylindrus	Diatoms
fcy:FRACYDRAFT_276598	CA_a	IPR001148	Fragilariopsis cylindrus	Diatoms
fcy:FRACYDRAFT_291569	CA_a	IPR001148	Fragilariopsis cylindrus	Diatoms
fcy:FRACYDRAFT_291570	CA_a	IPR001148	Fragilariopsis cylindrus	Diatoms
fcy:FRACYDRAFT_264494	CA_a	IPR001148	Fragilariopsis cylindrus	Diatoms
jgi|Thaoce1|88023|rna16866	CA_a	IPR001148	Thalassiosira oceanica	Diatoms
jgi|Thaoce1|94134|rna9364	CA_a	IPR001148	Thalassiosira oceanica	Diatoms
tps:THAPSDRAFT_262006	CA_a	IPR001148	Thalassiosira pseudonana	Diatoms
tps:THAPSDRAFT_22391	CA_a	IPR001148	Thalassiosira pseudonana	Diatoms
tps:THAPSDRAFT_262009	CA_a	IPR001148	Thalassiosira pseudonana	Diatoms
jgi|Ectsil1|23199|rna86	CA_a	IPR001148	Ectocarpus siliculosus	others
aaf:AURANDRAFT_63566	CA_a	IPR001148	Aureococcus anophagefferens	others
Phatr3_J51305.p1	CA_b	IPR001765	Phaeodactylum tricornutum	Diatoms
Phatr3_J45443.p1	CA_b	IPR001765	Phaeodactylum tricornutum	Diatoms
Scaly_jg6454.t1	CA_b	IPR001765	Scaly parma	Parmales
Scaly_jg719.t1	CA_b	IPR001765	Scaly parma	Parmales
Scaly_jg7394.t1	CA_b	IPR001765	Scaly parma	Parmales
TeGR_g8640.t1	CA_b	IPR001765	Tetraparma gracilis	Parmales
TeGR_g14064.t1	CA_b	IPR001765	Tetraparma gracilis	Parmales
TeGR_g8644.t1	CA_b	IPR001765	Tetraparma gracilis	Parmales
TrRE_jg7043.t1	CA_b	IPR001765	Triparma retinervis	Parmales
TrCO_g4461.t1	CA_b	IPR001765	Triparma colmacea	Parmales
TrVE_jg7653.t1	CA_b	IPR001765	Triparma verrucosa	Parmales
TrST_g7226.t1	CA_b	IPR001765	Triparma strigata	Parmales
TrLO_g14229.t1	CA_b	IPR001765	Triparma laevis f. longispina	Parmales
TL16_g02456.t1	CA_b	IPR001765	Triparma laevis f. inornata	Parmales
jgi|Ectsil1|22195|rna6723	CA_b	IPR001765	Ectocarpus siliculosus	others
jgi|Ectsil1|23968|rna8889	CA_b	IPR001765	Ectocarpus siliculosus	others
jgi|Psemu1|200408|e_gw1.257.70.1	CA_d	IPR018883	Pseudo-nitzschia multistriata	Diatoms
fcy:FRACYDRAFT_264409	CA_d	IPR018883	Fragilariopsis cylindrus	Diatoms
fcy:FRACYDRAFT_246249	CA_d	IPR018883	Fragilariopsis cylindrus	Diatoms
jgi|Thaoce1|102819|rna32319	CA_d	IPR018883	Thalassiosira oceanica	Diatoms
jgi|Thaoce1|103223|rna15446	CA_d	IPR018883	Thalassiosira oceanica	Diatoms
jgi|Thaoce1|94178|rna31766	CA_d	IPR018883	Thalassiosira oceanica	Diatoms
jgi|Thaoce1|82739|rna11592	CA_d	IPR018883	Thalassiosira oceanica	Diatoms
tps:THAPSDRAFT_34125	CA_d	IPR018883	Thalassiosira pseudonana	Diatoms
tps:THAPSDRAFT_814	CA_d	IPR018883	Thalassiosira pseudonana	Diatoms
tps:THAPSDRAFT_34094	CA_d	IPR018883	Thalassiosira pseudonana	Diatoms
tps:THAPSDRAFT_233	CA_d	IPR018883	Thalassiosira pseudonana	Diatoms
TrVE_jg11649.t1	CA_d	IPR018883	Triparma verrucosa	Parmales
TrST_g6185.t1	CA_d	IPR018883	Triparma strigata	Parmales
TrLO_g11758.t1	CA_d	IPR018883	Triparma laevis f. longispina	Parmales
TrLO_g12054.t1	CA_d	IPR018883	Triparma laevis f. longispina	Parmales
aaf:AURANDRAFT_60948	CA_d	IPR018883	Aureococcus anophagefferens	others
aaf:AURANDRAFT_25033	CA_d	IPR018883	Aureococcus anophagefferens	others
aaf:AURANDRAFT_60437	CA_d	IPR018883	Aureococcus anophagefferens	others
aaf:AURANDRAFT_25857	CA_d	IPR018883	Aureococcus anophagefferens	others
jgi|Psemu1|212461|e_gw1.602.12.1	CA_g	cd04645	Pseudo-nitzschia multistriata	Diatoms
jgi|Psemu1|157425|gw1.15.216.1	CA_g	cd04645	Pseudo-nitzschia multistriata	Diatoms
jgi|Psemu1|219200|e_gw1.960.40.1	CA_g	cd04645	Pseudo-nitzschia multistriata	Diatoms
jgi|Psemu1|238928|estExt_Genewise1.C_1210059	CA_g	cd04645	Pseudo-nitzschia multistriata	Diatoms
Phatr3_J24069.p1	CA_g	cd04645	Phaeodactylum tricornutum	Diatoms
Phatr3_J16840.p1	CA_g	cd04645	Phaeodactylum tricornutum	Diatoms
Phatr3_J36906.p1	CA_g	cd04645	Phaeodactylum tricornutum	Diatoms
Phatr3_EG02042.p1	CA_g	cd04645	Phaeodactylum tricornutum	Diatoms
fcy:FRACYDRAFT_211369	CA_g	cd04645	Fragilariopsis cylindrus	Diatoms
fcy:FRACYDRAFT_260956	CA_g	cd04645	Fragilariopsis cylindrus	Diatoms
fcy:FRACYDRAFT_262982	CA_g	cd04645	Fragilariopsis cylindrus	Diatoms
jgi|Thaoce1|101592|rna32362	CA_g	cd04645	Thalassiosira oceanica	Diatoms
jgi|Thaoce1|99879|rna9574	CA_g	cd04645	Thalassiosira oceanica	Diatoms
jgi|Thaoce1|79839|rna17039	CA_g	cd04645	Thalassiosira oceanica	Diatoms
jgi|Thaoce1|95304|rna8801	CA_g	cd04645	Thalassiosira oceanica	Diatoms
tps:THAPSDRAFT_5284	CA_g	cd04645	Thalassiosira pseudonana	Diatoms
tps:THAPSDRAFT_22596	CA_g	cd04645	Thalassiosira pseudonana	Diatoms
tps:THAPSDRAFT_31215	CA_g	cd04645	Thalassiosira pseudonana	Diatoms
tps:THAPSDRAFT_31046	CA_g	cd04645	Thalassiosira pseudonana	Diatoms
Scaly_jg2917.t1	CA_g	cd04645	Scaly parma	Parmales
Scaly_jg9725.t1	CA_g	cd04645	Scaly parma	Parmales
TeGR_g3224.t1	CA_g	cd04645	Tetraparma gracilis	Parmales
TeGR_g335.t1	CA_g	cd04645	Tetraparma gracilis	Parmales
TrRE_jg3741.t1	CA_g	cd04645	Triparma retinervis	Parmales
TrRE_jg12499.t1	CA_g	cd04645	Triparma retinervis	Parmales
TrCO_g11433.t1	CA_g	cd04645	Triparma colmacea	Parmales
TrCO_g9589.t1	CA_g	cd04645	Triparma colmacea	Parmales
TrVE_jg11357.t1	CA_g	cd04645	Triparma verrucosa	Parmales
TrVE_jg10991.t1	CA_g	cd04645	Triparma verrucosa	Parmales
TrVE_jg2700.t1	CA_g	cd04645	Triparma verrucosa	Parmales
TrST_g7388.t1	CA_g	cd04645	Triparma strigata	Parmales
TrST_g10964.t1	CA_g	cd04645	Triparma strigata	Parmales
TrST_g9308.t1	CA_g	cd04645	Triparma strigata	Parmales
TrLO_g4061.t1	CA_g	cd04645	Triparma laevis f. longispina	Parmales
TrLO_g7825.t1	CA_g	cd04645	Triparma laevis f. longispina	Parmales
TrLO_g1884.t1	CA_g	cd04645	Triparma laevis f. longispina	Parmales
TL16_g06055.t1	CA_g	cd04645	Triparma laevis f. inornata	Parmales
TL16_g11424.t1	CA_g	cd04645	Triparma laevis f. inornata	Parmales
TL16_g08642.t1	CA_g	cd04645	Triparma laevis f. inornata	Parmales
jgi|Ectsil1|28815|rna3908	CA_g	cd04645	Ectocarpus siliculosus	others
jgi|Ectsil1|31444|rna2234	CA_g	cd04645	Ectocarpus siliculosus	others
jgi|Ectsil1|17412|rna8016	CA_g	cd04645	Ectocarpus siliculosus	others
aaf:AURANDRAFT_21261	CA_g	cd04645	Aureococcus anophagefferens	others
aaf:AURANDRAFT_34918	CA_g	cd04645	Aureococcus anophagefferens	others
aaf:AURANDRAFT_20041	CA_g	cd04645	Aureococcus anophagefferens	others
jgi|Thaoce1|97826|rna26719	CA_z	SSF159779	Thalassiosira oceanica	Diatoms
tps:THAPSDRAFT_25840	CA_z	SSF159779	Thalassiosira pseudonana	Diatoms
TrRE_jg8000.t1	CA_z	SSF159779	Triparma retinervis	Parmales
jgi|Psemu1|305406|fgenesh1_kg.196_#_4_#_5440_1_CCCI_CCOA_CCOB_CCOC_CFAP_CFAS	CA_t	PTHR38016	Pseudo-nitzschia multistriata	Diatoms
jgi|Psemu1|239261|estExt_Genewise1.C_1300093	CA_t	PTHR38016	Pseudo-nitzschia multistriata	Diatoms
Phatr3_J43233.p1	CA_t	PTHR38016	Phaeodactylum tricornutum	Diatoms
Phatr3_J43232.p1	CA_t	PTHR38016	Phaeodactylum tricornutum	Diatoms
Phatr3_J32401.p1	CA_t	PTHR38016	Phaeodactylum tricornutum	Diatoms
Phatr3_J43234.p1	CA_t	PTHR38016	Phaeodactylum tricornutum	Diatoms
fcy:FRACYDRAFT_273939	CA_t	PTHR38016	Fragilariopsis cylindrus	Diatoms
fcy:FRACYDRAFT_212859	CA_t	PTHR38016	Fragilariopsis cylindrus	Diatoms
fcy:FRACYDRAFT_187831	CA_t	PTHR38016	Fragilariopsis cylindrus	Diatoms
fcy:FRACYDRAFT_264685	CA_t	PTHR38016	Fragilariopsis cylindrus	Diatoms
fcy:FRACYDRAFT_259941	CA_t	PTHR38016	Fragilariopsis cylindrus	Diatoms
fcy:FRACYDRAFT_206421	CA_t	PTHR38016	Fragilariopsis cylindrus	Diatoms
jgi|Thaoce1|75525|rna28137	CA_t	PTHR38016	Thalassiosira oceanica	Diatoms
jgi|Thaoce1|84207|rna14229	CA_t	PTHR38016	Thalassiosira oceanica	Diatoms
jgi|Thaoce1|103822|rna9995	CA_t	PTHR38016	Thalassiosira oceanica	Diatoms
tps:THAPSDRAFT_bd1766	CA_t	PTHR38016	Thalassiosira pseudonana	Diatoms
tps:THAPSDRAFT_5647	CA_t	PTHR38016	Thalassiosira pseudonana	Diatoms
tps:THAPSDRAFT_bd672	CA_t	PTHR38016	Thalassiosira pseudonana	Diatoms
tps:THAPSDRAFT_bd1765	CA_t	PTHR38016	Thalassiosira pseudonana	Diatoms
tps:THAPSDRAFT_bd396	CA_t	PTHR38016	Thalassiosira pseudonana	Diatoms
Scaly_jg2810.t1	CA_t	PTHR38016	Scaly parma	Parmales
Scaly_jg11445.t1	CA_t	PTHR38016	Scaly parma	Parmales
TeGR_g4443.t1	CA_t	PTHR38016	Tetraparma gracilis	Parmales
TrRE_jg13554.t1	CA_t	PTHR38016	Triparma retinervis	Parmales
TrRE_jg13331.t1	CA_t	PTHR38016	Triparma retinervis	Parmales
TrCO_g6437.t1	CA_t	PTHR38016	Triparma colmacea	Parmales
TrVE_jg7193.t1	CA_t	PTHR38016	Triparma verrucosa	Parmales
TrVE_jg2338.t1	CA_t	PTHR38016	Triparma verrucosa	Parmales
TrVE_jg2525.t1	CA_t	PTHR38016	Triparma verrucosa	Parmales
TrST_g14140.t2	CA_t	PTHR38016	Triparma strigata	Parmales
TrST_g10285.t1	CA_t	PTHR38016	Triparma strigata	Parmales
TrST_g7539.t1	CA_t	PTHR38016	Triparma strigata	Parmales
TrLO_g13596.t1	CA_t	PTHR38016	Triparma laevis f. longispina	Parmales
TrLO_g13412.t1	CA_t	PTHR38016	Triparma laevis f. longispina	Parmales
TrLO_g13787.t1	CA_t	PTHR38016	Triparma laevis f. longispina	Parmales
TL16_g00743.t1	CA_t	PTHR38016	Triparma laevis f. inornata	Parmales
jgi|Psemu1|238352|estExt_Genewise1.C_950080	CA_i	2XCGJ@283	Pseudo-nitzschia multistriata	Diatoms
jgi|Psemu1|319593|estExt_fgenesh1_pm.C_2560003	CA_i	2XCGJ@283	Pseudo-nitzschia multistriata	Diatoms
jgi|Psemu1|261071|estExt_Genewise1Plus.C_5280010	CA_i	2XCGJ@283	Pseudo-nitzschia multistriata	Diatoms
Phatr3_J39236.p1	CA_i	2XCGJ@283	Phaeodactylum tricornutum	Diatoms
fcy:FRACYDRAFT_226456	CA_i	2XCGJ@283	Fragilariopsis cylindrus	Diatoms
jgi|Thaoce1|71989|rna15062	CA_i	2XCGJ@283	Thalassiosira oceanica	Diatoms
jgi|Thaoce1|92478|rna15073	CA_i	2XCGJ@283	Thalassiosira oceanica	Diatoms
jgi|Thaoce1|99202|rna16066	CA_i	2XCGJ@283	Thalassiosira oceanica	Diatoms
tps:THAPSDRAFT_264181	CA_i	2XCGJ@283	Thalassiosira pseudonana	Diatoms
