## Supplementary Data 9 for "Genome analysis of Parmales, a sister group of diatoms, reveals the evolutionary specialization of diatoms from phago-mixotrophs to photoautotrophs"

### Sheet: hco3
id	category	profile	taxa	group
jgi|Psemu1|296543|fgenesh1_pm.174_#_2	SLC26	IPR001902	Pseudo-nitzschia multistriata	Diatoms
jgi|Psemu1|262507|estExt_Genewise1Plus.C_7830008	SLC26	IPR001902	Pseudo-nitzschia multistriata	Diatoms
jgi|Psemu1|238019|estExt_Genewise1.C_850070	SLC26	IPR001902	Pseudo-nitzschia multistriata	Diatoms
jgi|Psemu1|256830|estExt_Genewise1Plus.C_1980010	SLC26	IPR001902	Pseudo-nitzschia multistriata	Diatoms
jgi|Psemu1|221692|e_gw1.1149.5.1	SLC26	IPR001902	Pseudo-nitzschia multistriata	Diatoms
Phatr3_J50075.p1	SLC26	IPR001902	Phaeodactylum tricornutum	Diatoms
Phatr3_draftJ18.p1	SLC26	IPR001902	Phaeodactylum tricornutum	Diatoms
Phatr3_J45325.p1	SLC26	IPR001902	Phaeodactylum tricornutum	Diatoms
Phatr3_J42555.p1	SLC26	IPR001902	Phaeodactylum tricornutum	Diatoms
fcy:FRACYDRAFT_229295	SLC26	IPR001902	Fragilariopsis cylindrus	Diatoms
fcy:FRACYDRAFT_246692	SLC26	IPR001902	Fragilariopsis cylindrus	Diatoms
fcy:FRACYDRAFT_183586	SLC26	IPR001902	Fragilariopsis cylindrus	Diatoms
fcy:FRACYDRAFT_192998	SLC26	IPR001902	Fragilariopsis cylindrus	Diatoms
fcy:FRACYDRAFT_250756	SLC26	IPR001902	Fragilariopsis cylindrus	Diatoms
fcy:FRACYDRAFT_172831	SLC26	IPR001902	Fragilariopsis cylindrus	Diatoms
jgi|Thaoce1|80473|rna20550	SLC26	IPR001902	Thalassiosira oceanica	Diatoms
jgi|Thaoce1|95106|rna14630	SLC26	IPR001902	Thalassiosira oceanica	Diatoms
jgi|Thaoce1|101476|rna10519	SLC26	IPR001902	Thalassiosira oceanica	Diatoms
jgi|Thaoce1|93867|rna18683	SLC26	IPR001902	Thalassiosira oceanica	Diatoms
jgi|Thaoce1|81289|rna28089	SLC26	IPR001902	Thalassiosira oceanica	Diatoms
jgi|Thaoce1|89696|rna12946	SLC26	IPR001902	Thalassiosira oceanica	Diatoms
jgi|Thaoce1|81254|rna32821	SLC26	IPR001902	Thalassiosira oceanica	Diatoms
jgi|Thaoce1|75879|rna3095	SLC26	IPR001902	Thalassiosira oceanica	Diatoms
jgi|Thaoce1|98396|rna30862	SLC26	IPR001902	Thalassiosira oceanica	Diatoms
tps:THAPSDRAFT_10191	SLC26	IPR001902	Thalassiosira pseudonana	Diatoms
tps:THAPSDRAFT_22668	SLC26	IPR001902	Thalassiosira pseudonana	Diatoms
tps:THAPSDRAFT_261147	SLC26	IPR001902	Thalassiosira pseudonana	Diatoms
tps:THAPSDRAFT_261754	SLC26	IPR001902	Thalassiosira pseudonana	Diatoms
Scaly_jg3490.t1	SLC26	IPR001902	Scaly parma	Parmales
Scaly_jg11167.t1	SLC26	IPR001902	Scaly parma	Parmales
Scaly_jg10951.t1	SLC26	IPR001902	Scaly parma	Parmales
TeGR_g15233.t1	SLC26	IPR001902	Tetraparma gracilis	Parmales
TeGR_g10426.t1	SLC26	IPR001902	Tetraparma gracilis	Parmales
TeGR_g11649.t1	SLC26	IPR001902	Tetraparma gracilis	Parmales
TrRE_jg5009.t1	SLC26	IPR001902	Triparma retinervis	Parmales
TrRE_jg4718.t1	SLC26	IPR001902	Triparma retinervis	Parmales
TrRE_jg6893.t1	SLC26	IPR001902	Triparma retinervis	Parmales
TrRE_jg4717.t1	SLC26	IPR001902	Triparma retinervis	Parmales
TrRE_jg12277.t1	SLC26	IPR001902	Triparma retinervis	Parmales
TrCO_g12068.t1	SLC26	IPR001902	Triparma colmacea	Parmales
TrCO_g12556.t1	SLC26	IPR001902	Triparma colmacea	Parmales
TrCO_g12045.t1	SLC26	IPR001902	Triparma colmacea	Parmales
TrVE_jg5479.t1	SLC26	IPR001902	Triparma verrucosa	Parmales
TrVE_jg4050.t1	SLC26	IPR001902	Triparma verrucosa	Parmales
TrVE_jg14401.t1	SLC26	IPR001902	Triparma verrucosa	Parmales
TrVE_jg4485.t1	SLC26	IPR001902	Triparma verrucosa	Parmales
TrST_g8859.t1	SLC26	IPR001902	Triparma strigata	Parmales
TrST_g2622.t1	SLC26	IPR001902	Triparma strigata	Parmales
TrST_g5929.t1	SLC26	IPR001902	Triparma strigata	Parmales
TrST_g11516.t1	SLC26	IPR001902	Triparma strigata	Parmales
TrST_g5929.t2	SLC26	IPR001902	Triparma strigata	Parmales
TrLO_g7758.t1	SLC26	IPR001902	Triparma laevis f. longispina	Parmales
TrLO_g6079.t1	SLC26	IPR001902	Triparma laevis f. longispina	Parmales
TrLO_g15578.t1	SLC26	IPR001902	Triparma laevis f. longispina	Parmales
TrLO_g11208.t1	SLC26	IPR001902	Triparma laevis f. longispina	Parmales
TL16_g05814.t1	SLC26	IPR001902	Triparma laevis f. inornata	Parmales
TL16_g03592.t1	SLC26	IPR001902	Triparma laevis f. inornata	Parmales
TL16_g03534.t1	SLC26	IPR001902	Triparma laevis f. inornata	Parmales
TL16_g05586.t1	SLC26	IPR001902	Triparma laevis f. inornata	Parmales
jgi|Ectsil1|16753|rna868	SLC26	IPR001902	Ectocarpus siliculosus	others
jgi|Ectsil1|18806|rna3627	SLC26	IPR001902	Ectocarpus siliculosus	others
aaf:AURANDRAFT_64117	SLC26	IPR001902	Aureococcus anophagefferens	others
aaf:AURANDRAFT_62377	SLC26	IPR001902	Aureococcus anophagefferens	others
aaf:AURANDRAFT_903	SLC26	IPR001902	Aureococcus anophagefferens	others
aaf:AURANDRAFT_9346	SLC26	IPR001902	Aureococcus anophagefferens	others
jgi|Psemu1|231532|e_gw1.4011.5.1	SLC4	IPR011531	Pseudo-nitzschia multistriata	Diatoms
jgi|Psemu1|244187|estExt_Genewise1.C_4370017	SLC4	IPR011531	Pseudo-nitzschia multistriata	Diatoms
jgi|Psemu1|317492|estExt_fgenesh1_pm.C_140002	SLC4	IPR011531	Pseudo-nitzschia multistriata	Diatoms
jgi|Psemu1|288944|fgenesh1_pg.304_#_1	SLC4	IPR011531	Pseudo-nitzschia multistriata	Diatoms
Phatr3_EG02360.p1	SLC4	IPR011531	Phaeodactylum tricornutum	Diatoms
Phatr3_J45656.p1	SLC4	IPR011531	Phaeodactylum tricornutum	Diatoms
Phatr3_EG02538.p1	SLC4	IPR011531	Phaeodactylum tricornutum	Diatoms
Phatr3_draftJ52.p1	SLC4	IPR011531	Phaeodactylum tricornutum	Diatoms
Phatr3_draftJ1806.p1	SLC4	IPR011531	Phaeodactylum tricornutum	Diatoms
Phatr3_J43194.p1	SLC4	IPR011531	Phaeodactylum tricornutum	Diatoms
Phatr3_J54405.p1	SLC4	IPR011531	Phaeodactylum tricornutum	Diatoms
Phatr3_J1534.p1	SLC4	IPR011531	Phaeodactylum tricornutum	Diatoms
fcy:FRACYDRAFT_233553	SLC4	IPR011531	Fragilariopsis cylindrus	Diatoms
fcy:FRACYDRAFT_291568	SLC4	IPR011531	Fragilariopsis cylindrus	Diatoms
fcy:FRACYDRAFT_232807	SLC4	IPR011531	Fragilariopsis cylindrus	Diatoms
fcy:FRACYDRAFT_259908	SLC4	IPR011531	Fragilariopsis cylindrus	Diatoms
fcy:FRACYDRAFT_248163	SLC4	IPR011531	Fragilariopsis cylindrus	Diatoms
fcy:FRACYDRAFT_243875	SLC4	IPR011531	Fragilariopsis cylindrus	Diatoms
jgi|Thaoce1|98672|rna30028	SLC4	IPR011531	Thalassiosira oceanica	Diatoms
jgi|Thaoce1|86166|rna12107	SLC4	IPR011531	Thalassiosira oceanica	Diatoms
jgi|Thaoce1|84661|rna14049	SLC4	IPR011531	Thalassiosira oceanica	Diatoms
jgi|Thaoce1|85729|rna11900	SLC4	IPR011531	Thalassiosira oceanica	Diatoms
jgi|Thaoce1|86906|rna30504	SLC4	IPR011531	Thalassiosira oceanica	Diatoms
jgi|Thaoce1|98673|rna30029	SLC4	IPR011531	Thalassiosira oceanica	Diatoms
tps:THAPSDRAFT_13887	SLC4	IPR011531	Thalassiosira pseudonana	Diatoms
tps:THAPSDRAFT_270361	SLC4	IPR011531	Thalassiosira pseudonana	Diatoms
tps:THAPSDRAFT_270240	SLC4	IPR011531	Thalassiosira pseudonana	Diatoms
Scaly_jg12129.t1	SLC4	IPR011531	Scaly parma	Parmales
TeGR_g2402.t1	SLC4	IPR011531	Tetraparma gracilis	Parmales
TeGR_g12534.t1	SLC4	IPR011531	Tetraparma gracilis	Parmales
TeGR_g15255.t1	SLC4	IPR011531	Tetraparma gracilis	Parmales
TrRE_jg9627.t1	SLC4	IPR011531	Triparma retinervis	Parmales
TrRE_jg13577.t1	SLC4	IPR011531	Triparma retinervis	Parmales
TrCO_g5508.t1	SLC4	IPR011531	Triparma colmacea	Parmales
TrCO_g6625.t1	SLC4	IPR011531	Triparma colmacea	Parmales
TrVE_jg1895.t1	SLC4	IPR011531	Triparma verrucosa	Parmales
TrVE_jg5042.t1	SLC4	IPR011531	Triparma verrucosa	Parmales
TrST_g9773.t1	SLC4	IPR011531	Triparma strigata	Parmales
TrST_g9377.t1	SLC4	IPR011531	Triparma strigata	Parmales
TrLO_g4141.t1	SLC4	IPR011531	Triparma laevis f. longispina	Parmales
TrLO_g2525.t1	SLC4	IPR011531	Triparma laevis f. longispina	Parmales
TL16_g03362.t1	SLC4	IPR011531	Triparma laevis f. inornata	Parmales
TL16_g11414.t1	SLC4	IPR011531	Triparma laevis f. inornata	Parmales
jgi|Ectsil1|21030|rna14270	SLC4	IPR011531	Ectocarpus siliculosus	others
jgi|Ectsil1|25310|rna2538	SLC4	IPR011531	Ectocarpus siliculosus	others
aaf:AURANDRAFT_1508	SLC4	IPR011531	Aureococcus anophagefferens	others
aaf:AURANDRAFT_1158	SLC4	IPR011531	Aureococcus anophagefferens	others
aaf:AURANDRAFT_30993	SLC4	IPR011531	Aureococcus anophagefferens	others
