## Supplementary Data 11 for "Genome analysis of Parmales, a sister group of diatoms, reveals the evolutionary specialization of diatoms from phago-mixotrophs to photoautotrophs"

### Sheet: list
MMETSP0013	Keeling et al. 2014
MMETSP0014	Keeling et al. 2015
MMETSP0019	Keeling et al. 2016
MMETSP0150	Keeling et al. 2017
MMETSP0294	Keeling et al. 2018
MMETSP0321	Keeling et al. 2019
MMETSP0696	Keeling et al. 2020
MMETSP0736	Keeling et al. 2021
MMETSP0737	Keeling et al. 2022
MMETSP0785	Keeling et al. 2023
MMETSP0880	Keeling et al. 2024
MMETSP0888	Keeling et al. 2025
MMETSP0914	Keeling et al. 2026
MMETSP0947	Keeling et al. 2027
MMETSP1062	Keeling et al. 2028
MMETSP1068	Keeling et al. 2029
MMETSP1098	Keeling et al. 2030
MMETSP1103	Keeling et al. 2031
MMETSP1160	Keeling et al. 2032
MMETSP1173	Keeling et al. 2033
MMETSP1319	Keeling et al. 2034
MMETSP1320	Keeling et al. 2035
MMETSP1321	Keeling et al. 2036
MMETSP1421	Keeling et al. 2037
Triparma pacifica RCC205	Kessenich et al. 2014
